# Early-life human lymphopoiesis generates a distinct B-cell lineage

**DOI:** 10.64898/2026.10.07.756737

**Authors:** Alexandra F. Nazzari, Krishna Kothari, Junkai Yang, Astrid Kosters, Palak Chaudhry, Ian A. Glass, Birth Defects and Research Laboratory (BDRL), Eliver E. B. Ghosn

**Affiliations:** Department of Medicine, Division of Immunology, Lowance Center for Human Immunology, Emory University School of Medicine, Atlanta, GA 30322, USA; Emory Vaccine Center, Emory University School of Medicine, Atlanta, GA 30322, USA; Department of Pediatrics, Division of Rheumatology, Emory University School of Medicine, Atlanta, GA 30322, USA; Department of Pediatrics, University of Washington, Seattle, WA 98195, USA; Seattle Children’s Research Institute, Seattle, WA 98145, USA

## Abstract

We characterize the first wave of human B-lymphopoiesis across gestation (n=42 donors) and identify a developmentally and functionally distinct B-cell lineage that shapes antibody specificity before birth. The earliest lymphoid progenitors engage an evolutionarily conserved genetic program enriched for imprinted genes associated with embryogenesis in mice and humans. These progenitors arise in the yolk sac and acquire Early B-cell Factor 1 (EBF1) in the embryonic liver, initiating B-lymphopoiesis before Hematopoietic Stem Cells emerge. Functionally, these early-life B-lymphoid progenitors (eBLPs; CD81^hi^TdT^−^IL3R^+^) respond to IL-3 to promote B-cell fate commitment and generate two waves of stereotyped public B-cell receptor (BCR) repertoires, shaping adaptive immunity at birth. The same molecular program and public BCRs are recapitulated during B-cell differentiation from pluripotent stem cells in vitro and after transplantation into humanized mice, where they generate antibody-secreting cells and SOX4^+^ B cells resembling infant lymphocytes. Developmental origin therefore intrinsically programs B-cell identity and antibody specificity.
