## Supplemental Table 7 for "Early-life human lymphopoiesis generates a distinct B-cell lineage"

### Sheet: S7_DEG_Parameters
DEG parameters: S7
Summary	4x fold-change, in >25% of cluster
min.pct	0.25
log2FC	2
Test	Wilcoxon rank-sum
Selection	Lymphoid progenitors (LP, SPINK2+LTB+JCHAIN+) selected for DEG analysis. YS, eL and fL LPs individually compared to aBM LPs. Overlap in DEG in YS, eL and fL selected. The DEG between fL LPs and aBM LPS for the overlapping genes shown. Top genes selected based on expression YS, eL and fL LPs (genes were further selected based on expressed in less than 10% of aBM LPs and more than 50% of fL LPs to …
ncells_LP_YS	24
ncells_LP_eL	591
ncells_LP_fL	513
ncells_LP_aBM	73

### Sheet: SelectIntersectGenes_fL_LP
gene	p_val	p_val_adj	avg_log2FC	pct.1 (fL LP)	pct.2 (aBM LP)	difference
CD7	9.88975e-26	4.21857e-21	5.57141	0.768	0.041	0.727
IGF2BP1	1.18441e-20	5.05221e-16	5.7809	0.645	0	0.645
IGF2BP3	4.8323e-20	2.06127e-15	5.19543	0.643	0.014	0.629
MARCKS	4.24492e-19	1.81071e-14	4.74778	0.637	0.027	0.61
LAPTM4B	6.10858e-18	2.60568e-13	2.76424	0.729	0.151	0.578
TESC	2.63363e-17	1.1234e-12	2.53511	0.756	0.205	0.551
UBE2S	2.19577e-15	9.36627e-11	3.24409	0.628	0.082	0.546
PDE3B	5.99007e-16	2.55512e-11	4.57912	0.571	0.041	0.53
LMNB1	2.31166e-18	9.8606e-14	2.78829	0.749	0.233	0.516
ITM2A	4.49763e-15	1.91851e-10	2.50226	0.706	0.205	0.501
KCNQ1OT1	4.17952e-14	1.78282e-09	3.56666	0.556	0.055	0.501
GLRX5	5.07853e-14	2.1663e-09	2.17119	0.69	0.219	0.471
HSPH1	7.35662e-13	3.13804e-08	2.01959	0.68	0.219	0.461
SMC2	9.90044e-13	4.22313e-08	2.38762	0.61	0.164	0.446
ARID3A	4.77401e-11	2.0364e-06	3.01149	0.483	0.055	0.428
EFHD2	1.6291e-10	6.94909e-06	2.54311	0.509	0.096	0.413
ZWINT	6.93016e-11	2.95613e-06	3.47685	0.48	0.082	0.398
GMNN	2.49523e-11	1.06436e-06	2.2171	0.602	0.205	0.397
SAE1	8.23076e-11	3.51091e-06	2.15806	0.589	0.192	0.397
SLA	2.39762e-09	0.000102273	2.14921	0.515	0.123	0.392
CKS1B	6.41333e-11	2.73567e-06	2.44622	0.608	0.219	0.389
PCNA	2.49292e-10	1.06338e-05	2.0071	0.634	0.247	0.387
TMEM259	4.78975e-09	0.000204312	2.3079	0.464	0.082	0.382
DTYMK	6.80741e-10	2.90377e-05	2.37634	0.532	0.151	0.381
ORC6	1.36488e-09	5.82203e-05	3.17504	0.431	0.055	0.376
CENPF	1.06121e-09	4.5267e-05	5.10885	0.413	0.041	0.372
HNRNPD	3.12401e-24	1.33258e-19	2.16474	0.916	0.548	0.368
DCAF15	1.70088e-09	7.25529e-05	3.69011	0.38	0.014	0.366
KIF20B	3.66366e-09	0.000156277	2.62044	0.489	0.123	0.366
RFC4	8.56879e-09	0.00036551	2.24412	0.476	0.11	0.366
UBE2T	1.88214e-09	8.02844e-05	3.82685	0.402	0.041	0.361
CLSPN	2.80472e-09	0.000119638	3.01719	0.47	0.11	0.36
KPNA2	2.54905e-09	0.000108732	2.40242	0.635	0.288	0.347
LIN28B	3.69865e-09	0.00015777	4.49745	0.347	0	0.347
TSR3	2.63938e-08	0.00112586	2.73194	0.384	0.041	0.343
CCDC167	2.00954e-08	0.000857191	2.06272	0.493	0.151	0.342
COPRS	2.70118e-08	0.00115221	2.57006	0.396	0.055	0.341
DUSP2	6.13967e-08	0.00261894	2.4854	0.46	0.123	0.337
PGP	6.37701e-08	0.00272018	2.28395	0.419	0.082	0.337
ECI1	2.10046e-08	0.00089597	3.13326	0.376	0.041	0.335
CHD7	1.46071e-08	0.000623078	3.95977	0.345	0.014	0.331
NT5DC2	1.21228e-08	0.000517111	4.33672	0.329	0	0.329
DPP3	7.56697e-08	0.00322777	2.56617	0.382	0.055	0.327
RAD51	8.076e-08	0.0034449	2.96923	0.327	0.014	0.313
CDC34	1.6275e-07	0.00694224	2.43443	0.368	0.055	0.313
FBLN1	4.35914e-08	0.00185943	4.1959	0.31	0	0.31
ASF1B	9.83075e-08	0.00419341	4.04194	0.318	0.014	0.304
CD33	2.26142e-07	0.00964631	2.65989	0.329	0.027	0.302
DIAPH3	2.14949e-07	0.00916888	3.4077	0.341	0.041	0.3
TK1	1.4912e-07	0.00636086	4.12338	0.326	0.027	0.299
RRAS2	8.59547e-07	0.0366649	2.08406	0.409	0.11	0.299
MKI67	1.09754e-07	0.00468166	5.96083	0.312	0.014	0.298
CCNB2	2.64349e-07	0.0112761	3.90544	0.337	0.041	0.296
CENPM	4.14087e-07	0.0176633	2.7808	0.39	0.096	0.294
HIST2H2AC	6.00256e-07	0.0256045	3.01298	0.345	0.055	0.29
CHAF1A	9.11608e-07	0.0388856	2.01415	0.439	0.151	0.288
CDC45	4.4952e-07	0.0191747	3.21838	0.341	0.055	0.286
CTSZ	6.14509e-07	0.0262125	3.04522	0.312	0.027	0.285
RAD51AP1	9.88279e-07	0.042156	2.60155	0.353	0.068	0.285
TOP2A	2.71759e-07	0.0115921	6.03725	0.298	0.014	0.284
NUF2	2.44695e-07	0.0104377	4.73979	0.283	0	0.283
UBE2C	2.44695e-07	0.0104377	6.92696	0.283	0	0.283
PHF19	5.18938e-07	0.0221358	3.24301	0.296	0.014	0.282
RRM2	3.91199e-07	0.016687	4.89085	0.294	0.014	0.28
NCAPH	3.11171e-07	0.0132733	4.53285	0.279	0	0.279
MYBL2	5.042e-07	0.0215071	3.95374	0.292	0.014	0.278
CCNA2	3.95118e-07	0.0168542	5.25615	0.275	0	0.275
TPX2	1.51166e-06	0.0644813	3.4026	0.343	0.068	0.275
COQ2	1.421e-06	0.0606141	2.65948	0.302	0.027	0.275
KIF18A	1.22232e-06	0.0521391	2.8619	0.3	0.027	0.273
CENPE	9.64187e-07	0.0411284	4.1211	0.298	0.027	0.271
CDC6	3.32775e-06	0.141949	2.45873	0.322	0.055	0.267
NUSAP1	1.12447e-06	0.0479652	4.1416	0.349	0.082	0.267
CDCA8	7.13256e-07	0.0304246	5.16596	0.265	0	0.265
ARHGAP11A	1.38121e-06	0.0589169	3.34023	0.279	0.014	0.265
KIF15	8.01816e-07	0.0342023	4.82676	0.263	0	0.263
DNA2	3.63898e-06	0.155224	2.54546	0.285	0.027	0.258
CDK1	2.7516e-06	0.117372	4.09745	0.283	0.027	0.256
CDC20	1.43182e-06	0.0610757	5.77143	0.253	0	0.253
BUB1	2.42132e-06	0.103284	3.5058	0.267	0.014	0.253
C9orf40	1.60616e-06	0.0685124	3.77538	0.251	0	0.251
KIF4A	1.8011e-06	0.0768277	4.62704	0.25	0	0.25
CHEK2	3.80319e-06	0.162229	3.00261	0.277	0.027	0.25
ASPM	3.60005e-06	0.153564	4.70371	0.275	0.027	0.248
KIF11	9.01316e-06	0.384466	2.70659	0.302	0.055	0.247
BIRC5	4.78896e-06	0.204278	3.95745	0.285	0.041	0.244
KIFC1	5.10804e-06	0.217888	4.04418	0.267	0.027	0.24
CCNB1	1.79833e-05	0.767095	3.00025	0.322	0.082	0.24
PTTG1	2.4128e-05	1	2.16438	0.497	0.26	0.237
RACGAP1	5.77004e-06	0.246127	3.51776	0.25	0.014	0.236
SPDL1	2.78457e-05	1	2.25967	0.285	0.055	0.23
ATAD3A	2.61189e-05	1	2.26412	0.283	0.055	0.228
PRC1	3.22255e-05	1	2.69032	0.296	0.068	0.228
CDCA5	2.1785e-05	0.92926	2.89315	0.263	0.041	0.222
ZGRF1	3.17276e-05	1	2.57856	0.261	0.041	0.22
NCAPG	3.86649e-05	1	2.88099	0.287	0.068	0.219
PRKAR1B	3.55512e-05	1	2.54603	0.257	0.041	0.216
POLQ	6.53967e-05	1	2.38299	0.281	0.068	0.213
CDKN3	0.000292232	1	2.51189	0.285	0.096	0.189

### Sheet: Top_EarlyLifeSignature
gene	p_val	p_val_adj	avg_log2FC	pct.1 (fL LP)	pct.2 (aBM LP)	difference
CD7	9.88975e-26	4.21857e-21	5.57141	0.768	0.041	0.727
IGF2BP1	1.18441e-20	5.05221e-16	5.7809	0.645	0	0.645
IGF2BP3	4.8323e-20	2.06127e-15	5.19543	0.643	0.014	0.629
MARCKS	4.24492e-19	1.81071e-14	4.74778	0.637	0.027	0.61
UBE2S	2.19577e-15	9.36627e-11	3.24409	0.628	0.082	0.546
PDE3B	5.99007e-16	2.55512e-11	4.57912	0.571	0.041	0.53
KCNQ1OT1	4.17952e-14	1.78282e-09	3.56666	0.556	0.055	0.501
EFHD2	1.6291e-10	6.94909e-06	2.54311	0.509	0.096	0.413
