## Supplemental Table 10 for "Early-life human lymphopoiesis generates a distinct B-cell lineage"

### Sheet: S10 Antibodies
Supplementary Table 10: Antibodies
	Marker	Fluorophore	Catalog number	Clone	Company
Fig. 1 ADT antibodies	CD38		303543	HIT2	Biolegend
	CD45RA		304163	HI100	Biolegend
	CD117 (c-kit)		313202	104D2	Biolegend with Expedeon conjugation
	CD133		394002	S16016B	Biolegend with Expedeon conjugation
	CD43		343202	CD43-10G7	Biolegend with Expedeon conjugation
	CD19		302265	HIB19	Biolegend
	CD10		312202	HI10a	Biolegend with Expedeon conjugation
	CD20		302363	2H7	Biolegend
	CD127 (IL-7Rα)		351356	A019D5	Biolegend
	CD27		302853	O323	Biolegend
	CD21		354923	Bu32	Biolegend
	CD5		300602	UCHT2	Biolegend with Expedeon conjugation
Fig 1: fL timeline panel	CD38	PerCP‐Cy5.5	303522	HIT2	Biolegend
	IgA	APC	130-113-472	IS11-8E10	Myltenyi Biotec
	CD10	APC-Fire750	312230	HI10a	Biolegend
	CD27	BV421	356418	M-T271	Biolegend
	CD3	BV570	300436	UCHT1	Biolegend
	CD14	BV570	301832	M5E2	Biolegend
	CD16	BV570	302036	3G8	Biolegend
	CD56	BV570	318330	HCD56	Biolegend
	CD45	BV605	304042	HI30	Biolegend
	CD20	BV650	302336	2H7	Biolegend
	CD21	BV711	563163	B-ly4	BD Biosciences
	CD69	BV750	310953	FN50	Biolegend
	CD19	BV785	302240	HIB19	Biolegend
	CD24	BUV395	563818	ML5	BD Biosciences
	Ghost Dye	UV450	13-0868-T500	N/A	TONBO BIOSCIENCES
	IgG	BUV661	741639	G18-145	BD Biosciences
	IL-7R (CD127)	BUV737	612794	HIL-7R-M21	BD Biosciences
	CD45RA	BUV805	742020	HI100	BD Biosciences
	CD34	PE	343606	561	Biolegend
	IgM	PE-Dazzle594	314530	MHM-88	Biolegend
	CD86	PE-Cy5	305408	IT2.2	Biolegend
	IgD	PE-Cy7	348210	IA6-2	Biolegend
Fig 1: Pro- vs Pre-B program (ERG, AIOLOS) panel	IgM (intracellular)	AF488	314534	MHM-88	Biolegend
	AIOLOS (intracellular)	AF647	371004	14C4C97	Biolegend
	Kappa	BV421	392706	TB28-2	Biolegend
	Lambda	BV421	562893	JDC-12	BD
	CD19	BV785	302240	HIB19	Biolegend
	CD24	BUV395	563818	ML5	BD
	Ghost Dye	UV450	13-0868-T500	N/A	TONBO BIOSCIENCES
	CD45RA	BUV805	568330	HI100	BD
	ERG	purified	940202	W19256A	Biolegend
	ERG conjugation: PE / R-Phycoerythrin Conjugation Kit - Lightning-Link		ab102918		Abcam
	CD34	PE-Cy7	343616	561	Biolegend
Fig 1: B-cell staging panel	IgM (intracellular)	AF488	314534	MHM-88	Biolegend
	CD38	PerCP-Cy5.5	303522	HIT2	Biolegend
	CD3	AF700	300324	HIT3a	Biolegend
	CD14	AF700	325614	HCD14	Biolegend
	CD16	AF700	302026	3G8	Biolegend
	CD56	AF700	392418	QA17A16	Biolegend
	CD10	APCFire750	312230	HI10a	Biolegend
	Kappa	BV421	392706	TB28-2	Biolegend
	Lambda	BV421	562893	JDC-12	BD
	CD27	BV480	746296	M-T271	BD
	CD45	BV605	304042	HI30	Biolegend
	CD20	BV650	302336	2H7	Biolegend
	CD19	BV785	302240	HIB19	Biolegend
	CD24	BUV395	563818	ML5	BD
	Ghost Dye	UV450	13-0868-T500	N/A	TONBO BIOSCIENCES
	CD45RA	BUV805	568330	HI100	BD
	CD34	PE	555820	581	BD
	IgM	PE-Dazzle594	314530	MHM-88	Biolegend
	IgD	PE-Cy7	348210	IA6-2	Biolegend
Fig 3: B-cell progenitor panel	CD45	AF488	304017	HI30	Biolegend
	CD38	PerCP-Cy5.5	303522	HIT2	Biolegend
	TdT	AF647	565231	E17-1519	Biolegend
	CD3	AF700	300324	HIT3a	Biolegend
	CD14	AF700	325614	HCD14	Biolegend
	CD16	AF700	302026	3G8	Biolegend
	CD56	AF700	392418	QA17A16	Biolegend
	CD10	APC-Fire750	312230	HI10a	Biolegend
	CLEC4C	BV421	354212	201A	Biolegend
	CD33	BV750	746985	P67.6	BD Biosciences
	CD19	BV785	302240	HIB19	Biolegend
	CD24	BUV395	563818	ML5	BD Biosciences
	Ghost Dye	UV450	13-0868-T500	N/A	TONBO BIOSCIENCES
	IL3R	BUV661	741628	9F5	BD Biosciences
	CD45RA	BUV805	568330	HI100	BD
	IL7R	PE	351304	A019D5	Biolegend
	CD81	PECG594	565428	JS-81	BD
	CD7	PE-Cy5	343110	CD7-6B7	Biolegend
	CD34	PE-Cy7	343616	561	Biolegend
Fig 3: B-cell progenitor sort panel	CD45	AF488	304017	HI30	Biolegend
	CD3	AF700	300324	HIT3a	Biolegend
	CD14	AF700	325614	HCD14	Biolegend
	CD16	AF700	302026	3G8	Biolegend
	CD56	AF700	392418	QA17A16	Biolegend
	CD19	BV785	302240	HIB19	Biolegend
	CD24	BUV395	563818	ML5	BD
	CD45RA	BUV805	568330	HI100	BD
	CD34	PE	555820	581	BD
	Live/Dead	Propidium iodide	P4170-10MG	N/A	SIGMA -ALDRICH CO
	CD235a	PE-Cy7	349112	HI264	Biolegend
Fig 3: B-cell progenitor culture harvest panel	CD45	AF488	304017	HI30	Biolegend
	CD38	PerCP-Cy5.5	303522	HIT2	Biolegend
	IgD	APC	348222	IA6-2	Biolegend
	IgM	AF700	314538	MHM-88	Biolegend
	CD10	APC-Fire750	312230	HI10a	Biolegend
	CD27	BV421	356418	M-T271	Biolegend
	CD33	BV750	746985	P67.6	BD Biosciences
	CD19	BV785	302240	HIB19	Biolegend
	CD24	BUV395	563818	ML5	BD Biosciences
	CD45RA	BUV805	568330	5001851	HI100
	Live/Dead	Propidium iodide	P4170-10MG	N/A	SIGMA -ALDRICH CO
	CD7	PE-Cy5	343110	CD7-6B7	Biolegend
	CD34	PE-Cy7	343616	561	Biolegend
Fig 6: Humanized mouse blood chimerism	CD45	AF488	304017	HI30	Biolegend
	CD38	PerCP-Cy5.5	303522	HIT2	Biolegend
	IgD	APC	561303, 348222	IA6-2	BD Biosciences, Biolegend
	CD16	AF700	302036	3G8	Biolegend
	CD161	APCFire750	B389563	HP-3G10	Biolegend
	Ghost	UV450	13-0868-T500	N/A	TONBO BIOSCIENCES
	CD56	BUV563	612928	NCAM16.2	BD Biosciences
	CD14	BUV737	612763	M5E2	BD Biosciences
	CD8	BUV805	612889	SK1	BD Biosciences
	CD27	BV421	356418	M-T271	Biolegend
	CD3	BV570	300436	UCHT1	Biolegend
	CD20	BV650	302336	2H7	Biolegend
	CD4	BV711	300558, 568371	RPA-T4	Biolegend, BD Biosciences
	msCD45	BV750	130157	30-F11	Biolegend
	CD19	BV785	302240	HIB19	Biolegend
	CD10	PE	312204	HI10a	Biolegend
	IgM	PE-Dazzle594	314530	MHM-88	Biolegend
	Terr119	PE-Cy5	116210	TER-119	Biolegend
	CD33	PE-Cy7	366618	P67.6	Biolegend
	CD11b	APC	301350	ICRF44	Biolegend
	CD33	PerCP-Cy5.5	366616	P67.6	Biolegend
	CD23	APC-Cy7	338520	EBVCS-5	Biolegend
	CD69	BV510	310936	FN50	Biolegend
	CD5	BV711	300644	UCHT2	Biolegend
	CD38	BUV395	740294	HIT2	BD Biosciences
	IgG	BUV661	741639	G18-145	BD Biosciences
	CCR6	BUV737	612780	11A9	BD Biosciences
	IgD	BUV805	742039	IA6-2	BD Biosciences
	CD21	PE-Cy7	354911	Bu32	Biolegend
Fig 6: Humanized mouse spleen and bone marrow	CD45	AF488	304017	HI30	Biolegend
	CD38	PerCP-Cy5.5	303522	HIT2	Biolegend
	IgA	APC	130-113-472	IS11-8E10	Myltenyi Biotec
	CD24	BUV395	563818	ML5	BD
	GhostDye		13-0868-T500	N/A	TONBO BIOSCIENCES
	IgG	BUV661	741639	G18-145	BD Biosciences
	CD8	BUV805	612889	SK1	BD Biosciences
	CD27	BV421	356418	M-T271	Biolegend
	CD10	BV605	312222	HI10a	Biolegend
	CD20	BV650	302336	2H7	Biolegend
	CD4	BV711	300558	RPA-T4	Biolegend
	msCD45	BV750	130157	30-F11	Biolegend
	CD19	BV785	302240	HIB19	Biolegend
	IgK	PE	555792	G20-193	BD
	IgL	PE	555797	JDC-12	BD
	IgM	PE-Dazzle594	314530	MHM-88	Biolegend
	CCR10	Purified	341502	6588-5	Biolegend
	CCR10 conjugation: PE/Cy5® Conjugation Kit - Lightning-Link		ab102893		Abcam
	IgD	PE-Cy7	348210	IA6-2	Biolegend
