## Supplemental Table 1 for "Early-life human lymphopoiesis generates a distinct B-cell lineage"

### Sheet: S1_donor info
	Ghosn lab ID	Age (fL = dpc, aBM=yo)	Sex	fL timeline (Flow)	10 fL/10 aBM (scRNA-seq)	Staging by BCR (flow)	CD34+ phenotype (Flow)	CD34+ cytokine culture (In vitro)	Humanized mouse tranplant	ASC analysis (scRNA-seq)
Fetal liver	FD_110_Lv	53	Female	X
	FD_109_Lv	54	Female	X	X
	FD_3_Lv	57	Male	X
	FD_46	67	Male	X
	FD_40_Lv	72	Female	X	X
	FD_10_Lv	76	Male	X
	FD_44_Lv	78	Male	X
	FD_51_Lv	78	Male	X
	FD_91_Lv	80	Male	X
	FD_95_Lv	82	Male	X
	FD_83_Lv	85	Female	X
	FD_28_Lv	87	Male	X	X
	FD_92_Lv	87	Male	X
	FD_43_Lv	91	Male	X
	FD_25_Lv	91	Male	X
	FD_90_Lv	94	Female	X
	FD_70_Lv	96	Male	X
	FD_133_Lv	96	Female	X	X
	FD_64_Lv	98	Male	X
	FD_30_Lv	100	Male	X	X
	FD_93_Lv	103	male	X
	FD_132_Lv	103	Male	X
	FD_47_Lv	105	Male	X
	FD_82_Lv	105	Female	X
	FD_13_Lv	108	Female	X
	FD_14_Lv	110	Female	X
	FD_32_Lv	113	Female	X
	FD_57_Lv	113	Female	X
	FD_20_Lv	120	Female	X
	FD_22_Lv	120	Male	X
	FD_33_Lv	122	Female	X	X	X	X	X
	FD_71_Lv	125	Female	X
	FD_134_Lv	125	Male	X	X		X	X
	FD_17	127	Male	X
	FD_37	130	Male	X
	FD_85	132	Female	X
	FD_31_Lv	135	Male	X	X	X	X	X
	FD_87_Lv	135	Female	X
	FD_142_Lv	136	Male	X
	FD_130_Lv	140	Female	X	X
	FD_29_Lv	142	Female	X	X	X			X
	FD_116_Lv	145	Female	X
Adult bone marrow	AD_19_BM	20	Male		X					X
	AD_10_BM	22	Female		X					X
	AD_9_BM	26	Female		X					X
	AD_11_BM	26	Female		X					X
	AD_24_BM	29	Female		X					X
	AD_20_BM	31	Female		X					X
	AD_5_BM	32	Female		X					X
	AD_26_BM	35	Female		X					X
	AD_18_BM	38	Female		X					X
	AD_25_BM	39	Male		X					X
	AD_56_BM_A	37	Male			X
	AD_67_BM	30	Male			X
	AD_59_BM_A	27	Female			X
	AD_71_BM_CD34pos	43	Male				X	X
	AD_72_BM_CD34pos	35	Male				X	X
	AD_64_BM_CD34pos	31	Male				X	X
Adult PBMC	aPBMC_62	27	Female							X
	aPBMC_63	36	Female							X
	aPBMC_64	46	Male							X
	Mouse ID	Donor	Mouse sex	Development in blood (Flow)	Antibody measurement (Plasma, FlowLITE)	Humanized mouse spleen (scRNA-seq)	ASC analysis (scRNA-seq)
Humanized mice	ms_1183	142d fL donor, CD34+ trnasplant	Male	X	X
	ms_1184		Male	X	X	X	X
	ms_1185		Male	X	X
	ms_1189		Male	X	X
	ms_1190		Male	X	X
	ms_1191		Male	X	X
	ms_1208		Female	X	X
	ms_1210		Female	X	X
	ms_1211		Female	X	X
