## Supplemental Table 2 for "Early-life human lymphopoiesis generates a distinct B-cell lineage"

### Sheet: S2_Ghosn_scRNA_MetaData
Ghosn_Donor_ID	Library ID	Sex	Age	Cell Purification Method	Sample type	Input targeted cells	Chemistry	GEX	BCR	ADT	percent.mt	nCount RNA	nHVGs	nPCs	Resolution
AD_19_BM	G-hu-57	Male	20yo	PBMC/B-cell enrichment without CD43 depletion II/ RBC depletion	Fresh	5000	5'v1	X	X	X	10	1000	1400	15	0.4
AD_10_BM	G-hu-23	Female	22yo	PBMC/B-cell enrichment without CD43 depletion	Fresh	5000	5'v1	X	X		10	1000	2300	15	0.4
AD_9_BM	G-hu-22	Female	26yo	PBMC/B-cell enrichment without CD43 depletion	Fresh	5000	5'v1	X	X		10	2000	1100	15	0.4
AD_11_BM	G-hu-24	Female	26yo	PBMC/B-cell enrichment without CD43 depletion	Fresh	5000	5'v1	X	X		10	1000	1100	15	0.4
AD_24_BM	G-hu-65	Female	29yo	PBMC/B-cell enrichment without CD43 depletion II/ RBC depletion	Fresh	5000	5'v1	X	X	X	10	1000	1400	15	0.4
AD_20_BM	G-hu-58	Female	31yo	PBMC/B-cell enrichment without CD43 depletion II/ RBC depletion	Fresh	5000	5'v1	X	X	X	10	1000	2300	15	0.4
AD_5_BM	G-hu-5	Female	32yo	CD66b/RBC depletion	Fresh	5000	5'v1	X	X		10	1000	1700	15	0.4
AD_26_BM	G-hu-67	Female	35yo	PBMC/B-cell enrichment without CD43 depletion II	Fresh	5000	5'v1	X	X	X	10	1000	1500	15	0.4
AD_18_BM	G-hu-49	Female	38yo	PBMC/B-cell enrichment without CD43 depletion II/ RBC depletion	Fresh	5000	5'v1	X	X		10	1000	1200	15	0.4
AD_25_BM	G-hu-66	Male	39yo	PBMC/B-cell enrichment without CD43 depletion II	Fresh	5000	5'v1	X	X	X	10	1000	1300	15	0.4
FD_109_Lv	G-hu-141	Female	54d	B-cell enrichment without CD43 depletion II	Cryo-recovered	10000	5'v2	X	X		5	1000	2400	15	0.4
FD_40_Lv	G-hu-50	Female	72d	RBC depletion	Fresh	5000	5'v1	X	X		10	1000	2100	15	0.4
FD_28_Lv	G-hu-28	Male	87d	B-cell enrichment without CD43 depletion	Fresh	5000	5'v1	X	X		5	1000	2100	15	0.4
FD_133_Lv	G-hu-149	Female	96d	B-cell enrichment without CD43 depletion II	Fresh	10000	5'v2	X	X		5	1000	2200	15	0.4
FD_30_Lv	G-hu-34	Male	100d	B-cell enrichment without CD43 depletion	Fresh	5000	5'v1	X	X	X	10	1000	1200	15	0.4
FD_33_Lv	G-hu-42	Female	122d	B-cell enrichment without CD43 depletion II/ AnV depletion	Fresh	5000	5'v1	X	X	X	10	1000	1300	15	0.4
FD_134_Lv	G-hu-153	Male	125d	B-cell enrichment without CD43 depletion II	Fresh	10000	5'v2	X	X		5	1000	2100	15	0.4
FD_31_Lv	G-hu-38	Male	135d	B-cell enrichment without CD43 depletion	Fresh	5000	5'v1	X	X	X	10	1000	1900	15	0.4
FD_130_Lv	G-hu-146	Female	140d	B-cell enrichment without CD43 depletion II	Fresh	10000	5'v2	X	X		5	1000	2100	15	0.4
FD_29_Lv	G-hu-30	Female	142d	B-cell enrichment without CD43 depletion	Fresh	5000	5'v1	X	X	X	10	1000	2300	15	0.4
HuMs_1184_Spl	G-hu-173	Male Ms	142d TX	mouse CD45 depletion/human B-cell enrichment without CD43 depletion II	Cryo-recovered	10000	5'v2	X	X		25	500–6,000	2000	20	0.7
HuMs_1184_Spl	G-hu-174	Male Ms	142d TX	mouse CD45 depletion/human B-cell enrichment without CD43 depletion II	Cryo-recovered	10000	5'v2	X	X		25	500–6,000	2000	20	0.7
HuMs_1184_Spl	G-hu-175	Male Ms	142d TX	mouse CD45 depletion/human B-cell enrichment without CD43 depletion II	Cryo-recovered	10000	5'v2	X	X		25	200–6,000	2000	20	0.7
aPBMC_62	G-hu-62	Female	27yo	PBMC/B-cell enrichment without CD43 depletion II/ RBC depletion	Fresh	6000	5'v1	X	X		20	200	2000	25	0.5
aPBMC_63	G-hu-63	Female	36yo	PBMC/B-cell enrichment without CD43 depletion II/ RBC depletion	Fresh	6000	5'v1	X	X		20	200	2000	25	0.5
aPBMC_64	G-hu-64	Male	46yo	PBMC/B-cell enrichment without CD43 depletion II/ RBC depletion	Fresh	6000	5'v1	X	X		20	200	2000	25	0.5

### Sheet: S2_Publicly_Available_scRNA
Publicly available scRNA-seq datasets	Reference	GEO
Ms neonatal liver	Li, Cell Stem Cell (2020)	GSE128761
Ms adult BM	Li, Cell Stem Cell (2020)	GSE128761
Yolk sac	Ni, Dev Cell (2024)	GSE268143
Liver CS14	Calvanese, Nature (2022)	GSE162950
Liver CS15	Calvanese, Nature (2022)	GSE162950
hPSC derived B cells	Sun, bioRxiv (2026)	GSE327194
Naïve B cells across age (0-105 years)	Nehar-Belaid, Nat Commun (2026)	GSE233321
