## Supplemental Table 4 for "Early-life human lymphopoiesis generates a distinct B-cell lineage"

### Sheet: S4_DEG_parameters
DEG parameters: S4
Summary	4x fold-change, in >25% of cluster
min.pct	0.25
log2FC	2
Test	Wilcoxon rank-sum
Selection	Overlap between fL and aBM DEGs comparing pro-B and pre-B cells

### Sheet: fL_Pro
gene	p_val	p_val_adj	avg_log2FC	pct.1 (fL pro-B)	pct.2 (fL pre-B)	difference
DNTT	0	0	5.9413	0.836	0.057	0.779
ERG	0	0	5.05821	0.745	0.055	0.69
EGFL7	0	0	4.08242	0.749	0.099	0.65
SOCS2	0	0	3.45046	0.723	0.098	0.625
LINC01013	0	0	3.5014	0.661	0.081	0.58
C5orf56	0	0	3.26756	0.761	0.192	0.569
ELK3	0	0	3.67832	0.647	0.09	0.557
CD99	0	0	3.18574	0.94	0.434	0.506
LCN6	0	0	4.39324	0.527	0.051	0.476
SLC8A1-AS1	0	0	2.37748	0.71	0.241	0.469
AIF1	0	0	2.67464	0.643	0.194	0.449
CD34	0	0	7.3469	0.437	0.009	0.428
MEF2C	0	0	2.3098	0.848	0.422	0.426
XBP1	0	0	2.4878	0.737	0.327	0.41
NPY	0	0	4.17147	0.433	0.036	0.397
ADA	0	0	2.24465	0.718	0.323	0.395
SYNGR1	0	0	3.21034	0.499	0.114	0.385
GBP4	0	0	3.30281	0.444	0.071	0.373
LST1	0	0	2.89858	0.491	0.12	0.371
C1QTNF4	0	0	4.32075	0.421	0.052	0.369
GNG11	0	0	2.19818	0.501	0.135	0.366
MDK	0	0	3.18171	0.48	0.114	0.366
AL133346.1	0	0	3.11536	0.43	0.066	0.364
PECAM1	0	0	3.35405	0.417	0.057	0.36
AL713998.1	0	0	3.38282	0.423	0.071	0.352
AC007100.1	0	0	3.83468	0.393	0.049	0.344
SMIM3	0	0	2.6521	0.413	0.078	0.335
PLCB1	0	0	2.45175	0.539	0.21	0.329
AC002454.1	0	0	2.73252	0.462	0.133	0.329
VAMP5	0	0	3.64364	0.372	0.058	0.314
SORBS3	0	0	2.14874	0.437	0.129	0.308
TNFRSF1A	0	0	4.53938	0.34	0.037	0.303
ENG	0	0	2.52384	0.424	0.134	0.29
SOCS2-AS1	0	0	2.74663	0.321	0.044	0.277
TCF7L2	0	0	2.74578	0.352	0.079	0.273
CYGB	0	0	4.66665	0.291	0.024	0.267
CMTM3	0	0	3.7757	0.311	0.049	0.262
GSN	0	0	3.22989	0.322	0.063	0.259
AC107223.1	0	0	4.23568	0.287	0.039	0.248
DUSP26	0	0	4.67277	0.258	0.014	0.244
ACTN1	0	0	4.53501	0.266	0.024	0.242
COL5A1	0	0	4.32548	0.275	0.042	0.233
CD27	0	0	5.05995	0.253	0.022	0.231
AK1	0	0	4.64611	0.25	0.021	0.229
LEF1-AS1	0	0	2.33154	0.463	0.179	0.284
RBMS3	0	7.7744e-307	2.26152	0.371	0.098	0.273
TRGV9	1.77127e-284	6.48303e-280	2.35529	0.328	0.081	0.247
RETREG1	2.5507e-284	9.33582e-280	3.44135	0.256	0.044	0.212
SERINC5	4.45175e-279	1.62938e-274	2.1698	0.461	0.195	0.266
SH2D4B	1.50029e-276	5.49119e-272	2.0115	0.363	0.103	0.26
SUSD3	2.40894e-257	8.81695e-253	2.13559	0.472	0.219	0.253
IGF2BP2	6.34454e-253	2.32216e-248	2.51784	0.344	0.112	0.232
PTPRK	6.14256e-251	2.24824e-246	2.08471	0.501	0.249	0.252
PNPLA7	3.02836e-248	1.10841e-243	2.43276	0.345	0.107	0.238
ATP2B4	8.23722e-237	3.01491e-232	2.95677	0.289	0.08	0.209
GNAQ	2.44979e-233	8.96646e-229	2.26343	0.341	0.115	0.226
CCN2	1.33174e-215	4.87429e-211	2.1646	0.253	0.06	0.193
PLEKHA5	1.38402e-209	5.06567e-205	2.40138	0.312	0.106	0.206
INTS3	4.89513e-201	1.79167e-196	2.45292	0.321	0.117	0.204
H1F0	1.36275e-188	4.98781e-184	2.19	0.264	0.077	0.187
PLSCR1	3.8846e-185	1.4218e-180	2.21267	0.311	0.118	0.193
TEX41	1.07415e-174	3.93149e-170	2.51933	0.256	0.08	0.176
STMN3	2.52158e-170	9.22922e-166	2.07623	0.316	0.128	0.188
CCDC81	9.63152e-169	3.52523e-164	2.27592	0.333	0.145	0.188
GUCY1A1	1.3304e-164	4.86939e-160	2.28763	0.251	0.082	0.169
SCML2	1.25483e-160	4.59279e-156	2.06785	0.305	0.125	0.18
TRAF3IP2	6.06551e-142	2.22004e-137	2.55217	0.25	0.095	0.155
IMPDH1	2.3584e-115	8.63199e-111	2.10147	0.253	0.109	0.144
SMCO4	1.33425e-114	4.88348e-110	2.20417	0.251	0.11	0.141

### Sheet: aBM_Pro
gene	p_val	p_val_adj	avg_log2FC	pct.1 (aBM pro-B)	pct.2 (aBM pre-B)	difference
DNTT	0	0	6.63604	0.973	0.153	0.82
SOCS2	0	0	4.77515	0.798	0.048	0.75
ERG	0	0	7.59808	0.701	0.018	0.683
SMIM3	0	0	2.81621	0.842	0.225	0.617
LCN6	0	0	5.9849	0.64	0.031	0.609
C5orf56	0	0	3.80573	0.731	0.126	0.605
EGFL7	0	0	7.25673	0.611	0.014	0.597
CD99	0	0	3.34477	0.934	0.384	0.55
LINC01013	0	0	4.20766	0.584	0.044	0.54
MEF2C	0	0	2.71202	0.793	0.287	0.506
PDE4B	0	0	2.79412	0.679	0.176	0.503
ELK3	0	0	4.89032	0.536	0.034	0.502
XBP1	0	0	2.58086	0.789	0.29	0.499
NPY	0	0	7.45557	0.482	0.009	0.473
CD34	0	0	10.8372	0.474	0.002	0.472
KLF10	0	0	3.43886	0.516	0.09	0.426
GBP4	0	0	3.70047	0.462	0.045	0.417
AC007381.1	0	0	4.3576	0.445	0.04	0.405
SYNGR1	0	0	3.99539	0.458	0.061	0.397
SCHIP1	0	0	6.69136	0.396	0.011	0.385
PECAM1	0	0	4.17311	0.422	0.037	0.385
SOCS2-AS1	0	0	4.06335	0.385	0.021	0.364
CYGB	0	0	6.43896	0.365	0.014	0.351
AC007100.1	0	0	4.73507	0.37	0.024	0.346
GNG11	0	0	4.59892	0.359	0.016	0.343
TKT	0	0	2.00819	0.928	0.609	0.319
TNFRSF1A	0	0	6.64166	0.316	0.011	0.305
LTB	0	0	2.60062	0.625	0.152	0.473
AKAP12	0	3.87455e-307	2.10787	0.835	0.394	0.441
ACTN1	0	1.32158e-305	6.21657	0.312	0.016	0.296
IFITM3	8.56533e-308	3.135e-303	2.89588	0.555	0.124	0.431
TCF7L2	1.10392e-286	4.04044e-282	3.63453	0.411	0.059	0.352
DUSP26	3.38764e-286	1.23991e-281	5.77363	0.258	0.005	0.253
MYO5C	3.45286e-283	1.26378e-278	5.58033	0.274	0.01	0.264
Z98949.3	4.58095e-274	1.67667e-269	5.54075	0.253	0.006	0.247
JUP	3.84814e-269	1.40846e-264	2.29304	0.658	0.23	0.428
AIF1	4.55166e-267	1.66595e-262	3.46826	0.427	0.076	0.351
ITPR1	6.93305e-266	2.53757e-261	2.45783	0.521	0.115	0.406
CD109	1.45739e-259	5.33418e-255	3.55755	0.386	0.057	0.329
HPS4	1.27965e-255	4.68365e-251	2.52121	0.644	0.24	0.404
SIAH2	3.29363e-253	1.2055e-248	2.72754	0.568	0.166	0.402
DEPP1	6.08527e-248	2.22727e-243	2.90122	0.431	0.077	0.354
LST1	7.47492e-243	2.7359e-238	4.11048	0.312	0.033	0.279
MT1X	4.41492e-241	1.6159e-236	2.66571	0.611	0.21	0.401
TP53INP1	4.49554e-241	1.64541e-236	2.52047	0.529	0.138	0.391
VAMP5	3.14575e-240	1.15137e-235	3.4931	0.365	0.055	0.31
ENG	7.96793e-240	2.91634e-235	3.03369	0.419	0.08	0.339
GSN	7.33202e-237	2.68359e-232	4.54683	0.293	0.028	0.265
RETREG1	1.80466e-233	6.60524e-229	4.18042	0.307	0.034	0.273
COL5A1	2.15982e-228	7.90517e-224	5.12965	0.267	0.022	0.245
ADA	4.35871e-223	1.59533e-218	2.03276	0.639	0.251	0.388
LEF1-AS1	8.24937e-218	3.01935e-213	3.09266	0.427	0.1	0.327
ST3GAL1	2.22594e-217	8.14715e-213	2.79659	0.441	0.105	0.336
HMHB1	2.56746e-213	9.39716e-209	2.99843	0.374	0.069	0.305
MAML3	6.79736e-209	2.4879e-204	2.20581	0.498	0.134	0.364
ABLIM1	7.68553e-209	2.81298e-204	2.54568	0.446	0.106	0.34
MYLK	7.85347e-207	2.87445e-202	2.70838	0.454	0.12	0.334
GNAQ	3.6055e-198	1.31965e-193	3.12097	0.359	0.071	0.288
SH2D4B	8.03859e-196	2.9422e-191	3.02352	0.304	0.043	0.261
PRKCH	1.10176e-193	4.03254e-189	2.95241	0.393	0.092	0.301
KLF3	2.12042e-187	7.76095e-183	3.04863	0.407	0.103	0.304
STAG3	6.99577e-186	2.56052e-181	2.93811	0.346	0.067	0.279
AL133346.1	8.77358e-182	3.21122e-177	2.66661	0.272	0.034	0.238
ARMH1	5.33147e-181	1.95137e-176	2.37378	0.441	0.127	0.314
SLC44A1	1.70249e-175	6.2313e-171	2.22002	0.482	0.155	0.327
NEAT1	7.24284e-175	2.65095e-170	2.00402	0.546	0.198	0.348
STMN3	1.02887e-172	3.76577e-168	2.52271	0.378	0.092	0.286
MDK	8.4575e-171	3.09553e-166	3.6886	0.274	0.042	0.232
SPRY1	2.91552e-169	1.06711e-164	3.81702	0.258	0.036	0.222
GPR132	2.71766e-168	9.94692e-164	3.55793	0.26	0.038	0.222
SLC8A1-AS1	4.48306e-167	1.64084e-162	2.37559	0.415	0.113	0.302
PLAC8	1.47746e-160	5.40765e-156	2.02161	0.472	0.159	0.313
PLSCR1	8.64475e-158	3.16407e-153	2.70655	0.344	0.084	0.26
DACH1	8.56251e-153	3.13396e-148	2.81847	0.262	0.042	0.22
SORL1	1.2993e-149	4.75555e-145	3.35796	0.295	0.063	0.232
LILRA2	6.36778e-149	2.33067e-144	2.50086	0.316	0.069	0.247
SORBS3	8.24357e-148	3.01723e-143	2.04054	0.353	0.088	0.265
PLCB1	1.43817e-143	5.26385e-139	2.10997	0.465	0.178	0.287
SH3RF1	5.92742e-141	2.16949e-136	3.31976	0.269	0.054	0.215
SCML2	3.52655e-139	1.29075e-134	2.70364	0.313	0.076	0.237
PPFIBP1	3.90056e-132	1.42764e-127	2.88354	0.292	0.069	0.223
PXDN	1.03868e-126	3.80167e-122	2.19099	0.29	0.068	0.222
SESN1	3.41769e-125	1.25091e-120	2.3689	0.318	0.084	0.234
AC002454.1	2.51853e-118	9.21807e-114	2.42589	0.301	0.081	0.22
NIPSNAP3A	1.8159e-110	6.64639e-106	2.71127	0.281	0.078	0.203
FHL1	1.61011e-105	5.89315e-101	2.16524	0.377	0.149	0.228
ARHGAP27	7.98453e-102	2.92242e-97	2.16884	0.291	0.087	0.204
THEMIS2	1.4686e-99	5.37521e-95	2.18609	0.277	0.078	0.199
IMPDH1	1.55015e-91	5.67369e-87	2.21953	0.291	0.096	0.195
CKLF	1.12924e-88	4.13314e-84	2.10792	0.355	0.155	0.2
PSD3	9.43598e-88	3.45366e-83	2.34875	0.35	0.145	0.205
POLA2	5.4822e-74	2.00654e-69	2.3566	0.308	0.127	0.181

### Sheet: overlap_ProB
gene	p_val_fL	p_val_adj_fL	avg_log2FC_fL	pct.1_fL pro-B	pct.2_fL pre-B	diff_fL		p_val_aBM	p_val_adj_aBM	avg_log2FC_aBM	pct.1_aBM pro-B	pct.2_aBM pre-B	diff_aBM
DNTT	0	0	5.9413	0.836	0.057	0.779		0	0	6.63604	0.973	0.153	0.82
ERG	0	0	5.05821	0.745	0.055	0.69		0	0	7.59808	0.701	0.018	0.683
EGFL7	0	0	4.08242	0.749	0.099	0.65		0	0	7.25673	0.611	0.014	0.597
SOCS2	0	0	3.45046	0.723	0.098	0.625		0	0	4.77515	0.798	0.048	0.75
LINC01013	0	0	3.5014	0.661	0.081	0.58		0	0	4.20766	0.584	0.044	0.54
C5orf56	0	0	3.26756	0.761	0.192	0.569		0	0	3.80573	0.731	0.126	0.605
ELK3	0	0	3.67832	0.647	0.09	0.557		0	0	4.89032	0.536	0.034	0.502
CD99	0	0	3.18574	0.94	0.434	0.506		0	0	3.34477	0.934	0.384	0.55
LCN6	0	0	4.39324	0.527	0.051	0.476		0	0	5.9849	0.64	0.031	0.609
SLC8A1-AS1	0	0	2.37748	0.71	0.241	0.469		4.48306e-167	1.64084e-162	2.37559	0.415	0.113	0.302
AIF1	0	0	2.67464	0.643	0.194	0.449		4.55166e-267	1.66595e-262	3.46826	0.427	0.076	0.351
CD34	0	0	7.3469	0.437	0.009	0.428		0	0	10.8372	0.474	0.002	0.472
MEF2C	0	0	2.3098	0.848	0.422	0.426		0	0	2.71202	0.793	0.287	0.506
XBP1	0	0	2.4878	0.737	0.327	0.41		0	0	2.58086	0.789	0.29	0.499
NPY	0	0	4.17147	0.433	0.036	0.397		0	0	7.45557	0.482	0.009	0.473
ADA	0	0	2.24465	0.718	0.323	0.395		4.35871e-223	1.59533e-218	2.03276	0.639	0.251	0.388
SYNGR1	0	0	3.21034	0.499	0.114	0.385		0	0	3.99539	0.458	0.061	0.397
GBP4	0	0	3.30281	0.444	0.071	0.373		0	0	3.70047	0.462	0.045	0.417
LST1	0	0	2.89858	0.491	0.12	0.371		7.47492e-243	2.7359e-238	4.11048	0.312	0.033	0.279
GNG11	0	0	2.19818	0.501	0.135	0.366		0	0	4.59892	0.359	0.016	0.343
MDK	0	0	3.18171	0.48	0.114	0.366		8.4575e-171	3.09553e-166	3.6886	0.274	0.042	0.232
AL133346.1	0	0	3.11536	0.43	0.066	0.364		8.77358e-182	3.21122e-177	2.66661	0.272	0.034	0.238
PECAM1	0	0	3.35405	0.417	0.057	0.36		0	0	4.17311	0.422	0.037	0.385
AC007100.1	0	0	3.83468	0.393	0.049	0.344		0	0	4.73507	0.37	0.024	0.346
SMIM3	0	0	2.6521	0.413	0.078	0.335		0	0	2.81621	0.842	0.225	0.617
PLCB1	0	0	2.45175	0.539	0.21	0.329		1.43817e-143	5.26385e-139	2.10997	0.465	0.178	0.287
AC002454.1	0	0	2.73252	0.462	0.133	0.329		2.51853e-118	9.21807e-114	2.42589	0.301	0.081	0.22
VAMP5	0	0	3.64364	0.372	0.058	0.314		3.14575e-240	1.15137e-235	3.4931	0.365	0.055	0.31
SORBS3	0	0	2.14874	0.437	0.129	0.308		8.24357e-148	3.01723e-143	2.04054	0.353	0.088	0.265
TNFRSF1A	0	0	4.53938	0.34	0.037	0.303		0	0	6.64166	0.316	0.011	0.305
ENG	0	0	2.52384	0.424	0.134	0.29		7.96793e-240	2.91634e-235	3.03369	0.419	0.08	0.339
SOCS2-AS1	0	0	2.74663	0.321	0.044	0.277		0	0	4.06335	0.385	0.021	0.364
TCF7L2	0	0	2.74578	0.352	0.079	0.273		1.10392e-286	4.04044e-282	3.63453	0.411	0.059	0.352
CYGB	0	0	4.66665	0.291	0.024	0.267		0	0	6.43896	0.365	0.014	0.351
GSN	0	0	3.22989	0.322	0.063	0.259		7.33202e-237	2.68359e-232	4.54683	0.293	0.028	0.265
DUSP26	0	0	4.67277	0.258	0.014	0.244		3.38764e-286	1.23991e-281	5.77363	0.258	0.005	0.253
ACTN1	0	0	4.53501	0.266	0.024	0.242		0	1.32158e-305	6.21657	0.312	0.016	0.296
COL5A1	0	0	4.32548	0.275	0.042	0.233		2.15982e-228	7.90517e-224	5.12965	0.267	0.022	0.245
LEF1-AS1	0	0	2.33154	0.463	0.179	0.284		8.24937e-218	3.01935e-213	3.09266	0.427	0.1	0.327
RETREG1	2.5507e-284	9.33582e-280	3.44135	0.256	0.044	0.212		1.80466e-233	6.60524e-229	4.18042	0.307	0.034	0.273
SH2D4B	1.50029e-276	5.49119e-272	2.0115	0.363	0.103	0.26		8.03859e-196	2.9422e-191	3.02352	0.304	0.043	0.261
GNAQ	2.44979e-233	8.96646e-229	2.26343	0.341	0.115	0.226		3.6055e-198	1.31965e-193	3.12097	0.359	0.071	0.288
PLSCR1	3.8846e-185	1.4218e-180	2.21267	0.311	0.118	0.193		8.64475e-158	3.16407e-153	2.70655	0.344	0.084	0.26
STMN3	2.52158e-170	9.22922e-166	2.07623	0.316	0.128	0.188		1.02887e-172	3.76577e-168	2.52271	0.378	0.092	0.286
SCML2	1.25483e-160	4.59279e-156	2.06785	0.305	0.125	0.18		3.52655e-139	1.29075e-134	2.70364	0.313	0.076	0.237
IMPDH1	2.3584e-115	8.63199e-111	2.10147	0.253	0.109	0.144		1.55015e-91	5.67369e-87	2.21953	0.291	0.096	0.195

### Sheet: fL_Pre
gene	p_val	p_val_adj	avg_log2FC	pct.1 (fL pre-B)	pct.2 (fL pro-B)	difference
TCL1A	0	0	4.75141	0.924	0.15	0.774
SPIB	0	0	5.52826	0.743	0.036	0.707
FCRLA	0	0	5.87323	0.696	0.028	0.668
IGLC1	0	0	5.57257	0.642	0.047	0.595
LYN	0	0	3.71865	0.693	0.106	0.587
CAMK2D	0	0	3.63605	0.674	0.11	0.564
RUBCNL	0	0	2.58609	0.797	0.237	0.56
ACSM3	0	0	6.43271	0.588	0.029	0.559
C16orf74	0	0	4.37898	0.589	0.044	0.545
PCDH9	0	0	2.04791	0.826	0.333	0.493
IRF4	0	0	3.77922	0.559	0.074	0.485
PLEKHA2	0	0	2.96412	0.608	0.133	0.475
NSMCE1	0	0	2.87607	0.775	0.332	0.443
ROR1	0	0	3.07175	0.527	0.098	0.429
ADAM23	0	0	5.73533	0.435	0.016	0.419
PLEKHG1	0	0	4.04536	0.456	0.044	0.412
HCK	0	0	3.24252	0.493	0.081	0.412
CCDC191	0	0	3.68163	0.494	0.092	0.402
CDC25B	0	0	3.42153	0.556	0.154	0.402
LINC01781	0	0	3.60374	0.454	0.056	0.398
PTPN6	0	0	2.40273	0.529	0.154	0.375
KLF2	0	0	2.93233	0.453	0.078	0.375
CCDC69	0	0	2.02974	0.564	0.2	0.364
KLHL14	0	0	3.17988	0.42	0.063	0.357
IKZF3	0	0	6.06901	0.358	0.01	0.348
CDHR3	0	0	6.01934	0.349	0.012	0.337
APBB2	0	0	4.51025	0.35	0.027	0.323
IGKC	0	0	3.86136	0.36	0.038	0.322
AC007569.1	0	0	4.64808	0.341	0.019	0.322
ADARB1	0	0	4.94416	0.298	0.014	0.284
MTSS1	0	0	3.98858	0.338	0.041	0.297
PLD4	0	0	2.4128	0.473	0.15	0.323
AL139020.1	0	0	2.90373	0.391	0.073	0.318
IGLC2	0	2.42151e-307	4.97248	0.315	0.028	0.287
PPP1R14A	0	1.1618e-306	2.50956	0.495	0.184	0.311
CCDC112	0	3.01607e-306	2.41997	0.458	0.134	0.324
PITPNM2	1.25408e-307	4.59005e-303	3.30489	0.353	0.053	0.3
SNTB1	8.76475e-301	3.20799e-296	4.17201	0.316	0.035	0.281
FCRL1	5.56705e-292	2.0376e-287	4.22124	0.3	0.028	0.272
HDAC9	4.69394e-287	1.71803e-282	2.66963	0.398	0.1	0.298
HSH2D	2.01114e-274	7.36097e-270	3.04797	0.331	0.054	0.277
HRK	1.47905e-265	5.41348e-261	3.0317	0.338	0.064	0.274
GCSAM	1.47716e-264	5.40655e-260	2.17888	0.43	0.135	0.295
SIT1	9.23317e-259	3.37943e-254	3.72997	0.278	0.028	0.25
DLG2	3.69366e-258	1.35192e-253	3.81203	0.31	0.052	0.258
WASF1	2.75736e-257	1.00922e-252	2.25637	0.505	0.228	0.277
GRN	1.93579e-252	7.0852e-248	2.82444	0.36	0.09	0.27
P2RX5	5.56175e-246	2.03566e-241	2.38462	0.34	0.071	0.269
KMO	6.55263e-239	2.39833e-234	3.55277	0.287	0.044	0.243
AMN	1.45644e-236	5.33073e-232	3.42676	0.306	0.06	0.246
VOPP1	2.99963e-232	1.0979e-227	2.35085	0.388	0.12	0.268
MTMR1	1.40195e-228	5.13129e-224	2.24316	0.387	0.119	0.268
LINC01128	2.08872e-223	7.64491e-219	3.61811	0.275	0.045	0.23
CFAP73	7.47295e-222	2.73518e-217	2.07439	0.408	0.144	0.264
PARP15	1.66526e-221	6.09503e-217	2.99429	0.302	0.062	0.24
FAM207A	6.40795e-221	2.34537e-216	3.77801	0.255	0.032	0.223
AL132996.1	3.85259e-218	1.41009e-213	2.21794	0.347	0.092	0.255
CARD11	8.69677e-215	3.1831e-210	2.09497	0.38	0.119	0.261
DNASE1L3	2.38238e-207	8.71976e-203	3.56691	0.25	0.036	0.214
PCED1B-AS1	5.76428e-198	2.10978e-193	2.45192	0.319	0.086	0.233
MAP3K1	1.31207e-184	4.80232e-180	2.667	0.263	0.053	0.21
OCIAD2	2.77611e-172	1.01608e-167	2.0073	0.324	0.102	0.222
ANXA2	1.28425e-171	4.70048e-167	2.74915	0.29	0.085	0.205
GPR18	1.56863e-170	5.74134e-166	2.76232	0.25	0.053	0.197
CYTIP	4.44622e-168	1.62736e-163	2.04093	0.322	0.103	0.219
ORAI2	4.72548e-161	1.72957e-156	2.05757	0.327	0.116	0.211
ABHD15	1.78119e-143	6.51935e-139	2.23604	0.255	0.071	0.184
RGS2	4.93773e-142	1.80726e-137	2.40125	0.273	0.086	0.187

### Sheet: aBM_Pre
gene	p_val	p_val_adj	avg_log2FC	pct.1 (aBM pre-B)	pct.2 (aBM pro-B)	difference
TCL1A	0	0	6.616	0.855	0.037	0.818
LYN	0	0	5.27099	0.804	0.069	0.735
SPIB	0	0	6.92263	0.735	0.017	0.718
IGLC1	0	0	7.10827	0.702	0.021	0.681
IRF4	0	0	4.15788	0.841	0.17	0.671
ACSM3	0	0	4.54924	0.78	0.144	0.636
CDC25B	0	0	4.58161	0.74	0.13	0.61
RUBCNL	0	0	3.01758	0.903	0.323	0.58
NIBAN3	0	0	3.04973	0.905	0.419	0.486
AFF3	0	0	2.13009	0.981	0.726	0.255
PCDH9	0	0	3.08455	0.772	0.225	0.547
ROR1	2.46681e-288	9.02876e-284	6.50737	0.568	0.016	0.552
BCL7A	1.49033e-287	5.45477e-283	2.14797	0.862	0.486	0.376
WASF1	6.99902e-270	2.56171e-265	2.73521	0.742	0.298	0.444
CAMK2D	2.72191e-264	9.96245e-260	3.54511	0.623	0.106	0.517
NCF1	1.70863e-262	6.25375e-258	2.64977	0.737	0.268	0.469
CFAP73	1.53014e-257	5.60045e-253	5.87169	0.533	0.022	0.511
NSMCE1	1.80756e-252	6.61586e-248	3.12053	0.722	0.276	0.446
C16orf74	4.21513e-249	1.54278e-244	5.68164	0.521	0.019	0.502
KLHL14	1.13437e-246	4.15192e-242	4.94318	0.538	0.037	0.501
FCRLA	6.57372e-245	2.40605e-240	6.17635	0.508	0.012	0.496
BMP3	8.39087e-242	3.07114e-237	7.44699	0.496	0.007	0.489
HCK	7.33556e-240	2.68489e-235	7.353	0.494	0.008	0.486
C7orf50	7.53098e-231	2.75642e-226	3.43924	0.593	0.12	0.473
CCDC191	5.02055e-226	1.83757e-221	5.19299	0.519	0.054	0.465
RGS2	2.82999e-213	1.03581e-208	3.37052	0.584	0.135	0.449
PDLIM1	1.59723e-199	5.84602e-195	2.51932	0.625	0.26	0.365
PLEKHA2	4.43231e-199	1.62227e-194	3.77143	0.522	0.085	0.437
APBB2	1.90393e-197	6.96857e-193	6.524	0.435	0.011	0.424
RHOH	2.7121e-197	9.92655e-193	2.20951	0.695	0.298	0.397
CCDC69	5.19768e-190	1.9024e-185	2.10062	0.686	0.321	0.365
CEMIP	8.95239e-185	3.27667e-180	6.10559	0.418	0.013	0.405
GAS7	7.80449e-182	2.85652e-177	2.7093	0.598	0.213	0.385
IGKC	4.3631e-177	1.59694e-172	2.98366	0.492	0.089	0.403
PLEKHG1	3.24641e-176	1.18822e-171	4.19433	0.452	0.054	0.398
AC007569.1	2.93991e-175	1.07603e-170	6.45958	0.4	0.011	0.389
CD19	3.16586e-165	1.15874e-160	2.0561	0.642	0.28	0.362
PPP1R14A	1.17365e-154	4.29568e-150	5.58607	0.378	0.021	0.357
CDHR3	1.77119e-149	6.48273e-145	5.74424	0.361	0.015	0.346
RAPGEF5	1.67552e-147	6.13256e-143	3.37172	0.464	0.11	0.354
AL139020.1	2.82796e-144	1.03506e-139	4.71001	0.372	0.027	0.345
ADAM23	8.32057e-143	3.04541e-138	8.01793	0.334	0.003	0.331
KLF2	9.58505e-139	3.50822e-134	3.01722	0.432	0.084	0.348
IGLC2	1.60251e-137	5.86534e-133	6.05931	0.34	0.014	0.326
IKZF3	1.56386e-134	5.72389e-130	5.66373	0.332	0.012	0.32
LAMP5	1.62819e-134	5.95934e-130	6.16123	0.332	0.013	0.319
CBLB	4.0831e-134	1.49446e-129	2.48141	0.515	0.176	0.339
IKZF2	7.7106e-134	2.82216e-129	2.72727	0.472	0.134	0.338
MTSS1	1.49599e-128	5.47548e-124	4.08987	0.365	0.047	0.318
VOPP1	2.14195e-126	7.83973e-122	2.4107	0.539	0.215	0.324
HIP1	2.82206e-125	1.0329e-120	2.29846	0.533	0.215	0.318
ABHD15	1.05535e-122	3.86267e-118	3.0314	0.396	0.074	0.322
CCDC112	2.44013e-122	8.93112e-118	3.35044	0.388	0.074	0.314
MYO1C	7.78871e-119	2.85075e-114	5.1131	0.314	0.021	0.293
RNF13	1.24078e-110	4.54137e-106	2.25726	0.512	0.217	0.295
PIP5K1B	2.76905e-110	1.0135e-105	3.50143	0.356	0.064	0.292
PTPN6	8.16572e-107	2.98873e-102	2.543	0.401	0.104	0.297
ELL3	5.4081e-105	1.97942e-100	4.54251	0.29	0.021	0.269
DTX1	1.55791e-103	5.7021e-99	2.23968	0.449	0.158	0.291
PLD4	3.37995e-100	1.2371e-95	3.22241	0.346	0.072	0.274
LINC01128	6.88411e-99	2.51965e-94	4.69616	0.296	0.038	0.258
LSP1	1.05665e-93	3.86745e-89	2.02928	0.465	0.19	0.275
ORAI2	6.52082e-90	2.38668e-85	3.061	0.359	0.105	0.254
HRK	3.19202e-89	1.16831e-84	2.93067	0.335	0.08	0.255
POU2F2	1.52466e-88	5.58041e-84	2.80749	0.307	0.053	0.254
TAGAP	2.57791e-88	9.43542e-84	2.12849	0.452	0.189	0.263
PCED1B-AS1	5.69718e-88	2.08523e-83	3.94213	0.263	0.026	0.237
ADAM19	7.15674e-86	2.61944e-81	4.29007	0.25	0.021	0.229
AC108879.1	1.95875e-84	7.16921e-80	3.1138	0.282	0.043	0.239
DCAF12	3.35147e-84	1.22667e-79	2.6703	0.325	0.077	0.248
HSH2D	3.9191e-83	1.43443e-78	2.53958	0.338	0.087	0.251
GRN	5.99986e-80	2.19601e-75	2.78519	0.33	0.09	0.24
MTMR1	6.27788e-79	2.29777e-74	2.12646	0.399	0.151	0.248
P2RX5	7.58389e-78	2.77578e-73	2.26678	0.338	0.094	0.244
ANXA2	9.68438e-77	3.54458e-72	3.18632	0.31	0.084	0.226
JUNB	2.33203e-76	8.53545e-72	2.11478	0.423	0.181	0.242
MAP3K1	5.75096e-76	2.10491e-71	3.15733	0.271	0.049	0.222
JCHAIN	7.63038e-72	2.7928e-67	2.69498	0.263	0.047	0.216
AL133467.1	5.65759e-68	2.07074e-63	3.07882	0.27	0.063	0.207
HDAC9	1.06372e-63	3.89332e-59	2.52518	0.264	0.062	0.202
MAGEF1	3.98627e-63	1.45902e-58	2.54351	0.257	0.057	0.2
AC025164.1	8.92796e-62	3.26772e-57	2.8563	0.251	0.058	0.193
ADA2	4.16587e-59	1.52475e-54	2.07201	0.289	0.088	0.201
LINC02245	1.60528e-56	5.8755e-52	2.02957	0.317	0.118	0.199
APLP2	1.45586e-53	5.32858e-49	2.0019	0.32	0.13	0.19
RELB	1.67908e-53	6.14561e-49	2.00144	0.301	0.11	0.191
RNF41	4.78371e-52	1.75089e-47	2.00517	0.341	0.15	0.191
FBXO25	3.94611e-51	1.44432e-46	2.35855	0.268	0.09	0.178
CARD11	3.2275e-41	1.1813e-36	2.0074	0.251	0.094	0.157

### Sheet: overlap_PreB
gene	p_val_fL	p_val_adj_fL	avg_log2FC_fL	pct.1_fL pre-B	pct.2_fL pro-B	diff_fL		p_val_aBM	p_val_adj_aBM	avg_log2FC_aBM	pct.1_aBM pre-B	pct.2_aBM pro-B	diff_aBM
TCL1A	0	0	4.75141	0.924	0.15	0.774		0	0	6.616	0.855	0.037	0.818
SPIB	0	0	5.52826	0.743	0.036	0.707		0	0	6.92263	0.735	0.017	0.718
FCRLA	0	0	5.87323	0.696	0.028	0.668		6.57372e-245	2.40605e-240	6.17635	0.508	0.012	0.496
IGLC1	0	0	5.57257	0.642	0.047	0.595		0	0	7.10827	0.702	0.021	0.681
LYN	0	0	3.71865	0.693	0.106	0.587		0	0	5.27099	0.804	0.069	0.735
CAMK2D	0	0	3.63605	0.674	0.11	0.564		2.72191e-264	9.96245e-260	3.54511	0.623	0.106	0.517
RUBCNL	0	0	2.58609	0.797	0.237	0.56		0	0	3.01758	0.903	0.323	0.58
ACSM3	0	0	6.43271	0.588	0.029	0.559		0	0	4.54924	0.78	0.144	0.636
C16orf74	0	0	4.37898	0.589	0.044	0.545		4.21513e-249	1.54278e-244	5.68164	0.521	0.019	0.502
PCDH9	0	0	2.04791	0.826	0.333	0.493		0	0	3.08455	0.772	0.225	0.547
IRF4	0	0	3.77922	0.559	0.074	0.485		0	0	4.15788	0.841	0.17	0.671
PLEKHA2	0	0	2.96412	0.608	0.133	0.475		4.43231e-199	1.62227e-194	3.77143	0.522	0.085	0.437
NSMCE1	0	0	2.87607	0.775	0.332	0.443		1.80756e-252	6.61586e-248	3.12053	0.722	0.276	0.446
ROR1	0	0	3.07175	0.527	0.098	0.429		2.46681e-288	9.02876e-284	6.50737	0.568	0.016	0.552
ADAM23	0	0	5.73533	0.435	0.016	0.419		8.32057e-143	3.04541e-138	8.01793	0.334	0.003	0.331
PLEKHG1	0	0	4.04536	0.456	0.044	0.412		3.24641e-176	1.18822e-171	4.19433	0.452	0.054	0.398
HCK	0	0	3.24252	0.493	0.081	0.412		7.33556e-240	2.68489e-235	7.353	0.494	0.008	0.486
CCDC191	0	0	3.68163	0.494	0.092	0.402		5.02055e-226	1.83757e-221	5.19299	0.519	0.054	0.465
CDC25B	0	0	3.42153	0.556	0.154	0.402		0	0	4.58161	0.74	0.13	0.61
PTPN6	0	0	2.40273	0.529	0.154	0.375		8.16572e-107	2.98873e-102	2.543	0.401	0.104	0.297
KLF2	0	0	2.93233	0.453	0.078	0.375		9.58505e-139	3.50822e-134	3.01722	0.432	0.084	0.348
CCDC69	0	0	2.02974	0.564	0.2	0.364		5.19768e-190	1.9024e-185	2.10062	0.686	0.321	0.365
KLHL14	0	0	3.17988	0.42	0.063	0.357		1.13437e-246	4.15192e-242	4.94318	0.538	0.037	0.501
IKZF3	0	0	6.06901	0.358	0.01	0.348		1.56386e-134	5.72389e-130	5.66373	0.332	0.012	0.32
CDHR3	0	0	6.01934	0.349	0.012	0.337		1.77119e-149	6.48273e-145	5.74424	0.361	0.015	0.346
APBB2	0	0	4.51025	0.35	0.027	0.323		1.90393e-197	6.96857e-193	6.524	0.435	0.011	0.424
IGKC	0	0	3.86136	0.36	0.038	0.322		4.3631e-177	1.59694e-172	2.98366	0.492	0.089	0.403
AC007569.1	0	0	4.64808	0.341	0.019	0.322		2.93991e-175	1.07603e-170	6.45958	0.4	0.011	0.389
MTSS1	0	0	3.98858	0.338	0.041	0.297		1.49599e-128	5.47548e-124	4.08987	0.365	0.047	0.318
PLD4	0	0	2.4128	0.473	0.15	0.323		3.37995e-100	1.2371e-95	3.22241	0.346	0.072	0.274
AL139020.1	0	0	2.90373	0.391	0.073	0.318		2.82796e-144	1.03506e-139	4.71001	0.372	0.027	0.345
IGLC2	0	2.42151e-307	4.97248	0.315	0.028	0.287		1.60251e-137	5.86534e-133	6.05931	0.34	0.014	0.326
PPP1R14A	0	1.1618e-306	2.50956	0.495	0.184	0.311		1.17365e-154	4.29568e-150	5.58607	0.378	0.021	0.357
CCDC112	0	3.01607e-306	2.41997	0.458	0.134	0.324		2.44013e-122	8.93112e-118	3.35044	0.388	0.074	0.314
HDAC9	4.69394e-287	1.71803e-282	2.66963	0.398	0.1	0.298		1.06372e-63	3.89332e-59	2.52518	0.264	0.062	0.202
HSH2D	2.01114e-274	7.36097e-270	3.04797	0.331	0.054	0.277		3.9191e-83	1.43443e-78	2.53958	0.338	0.087	0.251
HRK	1.47905e-265	5.41348e-261	3.0317	0.338	0.064	0.274		3.19202e-89	1.16831e-84	2.93067	0.335	0.08	0.255
WASF1	2.75736e-257	1.00922e-252	2.25637	0.505	0.228	0.277		6.99902e-270	2.56171e-265	2.73521	0.742	0.298	0.444
GRN	1.93579e-252	7.0852e-248	2.82444	0.36	0.09	0.27		5.99986e-80	2.19601e-75	2.78519	0.33	0.09	0.24
P2RX5	5.56175e-246	2.03566e-241	2.38462	0.34	0.071	0.269		7.58389e-78	2.77578e-73	2.26678	0.338	0.094	0.244
VOPP1	2.99963e-232	1.0979e-227	2.35085	0.388	0.12	0.268		2.14195e-126	7.83973e-122	2.4107	0.539	0.215	0.324
MTMR1	1.40195e-228	5.13129e-224	2.24316	0.387	0.119	0.268		6.27788e-79	2.29777e-74	2.12646	0.399	0.151	0.248
LINC01128	2.08872e-223	7.64491e-219	3.61811	0.275	0.045	0.23		6.88411e-99	2.51965e-94	4.69616	0.296	0.038	0.258
CFAP73	7.47295e-222	2.73518e-217	2.07439	0.408	0.144	0.264		1.53014e-257	5.60045e-253	5.87169	0.533	0.022	0.511
CARD11	8.69677e-215	3.1831e-210	2.09497	0.38	0.119	0.261		3.2275e-41	1.1813e-36	2.0074	0.251	0.094	0.157
PCED1B-AS1	5.76428e-198	2.10978e-193	2.45192	0.319	0.086	0.233		5.69718e-88	2.08523e-83	3.94213	0.263	0.026	0.237
MAP3K1	1.31207e-184	4.80232e-180	2.667	0.263	0.053	0.21		5.75096e-76	2.10491e-71	3.15733	0.271	0.049	0.222
ANXA2	1.28425e-171	4.70048e-167	2.74915	0.29	0.085	0.205		9.68438e-77	3.54458e-72	3.18632	0.31	0.084	0.226
ORAI2	4.72548e-161	1.72957e-156	2.05757	0.327	0.116	0.211		6.52082e-90	2.38668e-85	3.061	0.359	0.105	0.254
ABHD15	1.78119e-143	6.51935e-139	2.23604	0.255	0.071	0.184		1.05535e-122	3.86267e-118	3.0314	0.396	0.074	0.322
RGS2	4.93773e-142	1.80726e-137	2.40125	0.273	0.086	0.187		2.82999e-213	1.03581e-208	3.37052	0.584	0.135	0.449
