## Supplemental Table 5 for "Early-life human lymphopoiesis generates a distinct B-cell lineage"

### Sheet: S5_DEG_Parameters
DEG parameters: S5
Summary	4x fold-change, in >25% of cluster
min.pct	0.25
log2FC	2
Test	Wilcoxon rank-sum
Selection	Tissue exclusive expression in fL or aBM assessed by stage. Pairwise DEG performed then DEG tables concatenated. E.g. fL_early_proB compared to aBM_early_proB to determine fL- or aBM-specific early pro-B genes.

### Sheet: exclusive_fL
Stage	gene	p_val	p_val_adj	avg_log2FC	pct.1 (fL)	pct.2 (aBM)	difference
HSPC	IGF2BP1	0	0	10.728	0.715	0	0.715
HSPC	LIN28B	2.56922e-297	9.40362e-293	8.97571	0.471	0.001	0.47
HSPC	COL4A5	1.65673e-154	6.06381e-150	8.75231	0.276	0	0.276
HSPC	MEG8	3.77439e-223	1.38147e-218	5.86435	0.389	0.007	0.382
HSPC	LDB2	4.32505e-229	1.58301e-224	5.60237	0.388	0.002	0.386
HSPC	HSPA1B	0	0	5.21577	0.699	0.084	0.615
HSPC	DLK1	0	0	4.92469	0.628	0.045	0.583
HSPC	MEG3	0	0	4.56567	0.7	0.038	0.662
HSPC	PDE1A	1.65551e-171	6.05935e-167	4.20986	0.35	0.029	0.321
HSPC	MYCN	0	0	4.18101	0.687	0.094	0.593
HSPC	IGF2BP3	0	0	4.08531	0.677	0.066	0.611
HSPC	SAMD3	1.93774e-163	7.09231e-159	3.96959	0.344	0.031	0.313
HSPC	CHD7	1.7572e-267	6.43152e-263	3.9386	0.485	0.031	0.454
HSPC	CTHRC1	1.22084e-114	4.46841e-110	3.92304	0.256	0.022	0.234
HSPC	GOLM1	2.28803e-177	8.37443e-173	3.78101	0.366	0.032	0.334
HSPC	NPAS3	1.82215e-135	6.66924e-131	3.77277	0.296	0.025	0.271
HSPC	HSPA1A	3.36459e-258	1.23147e-253	3.76546	0.659	0.227	0.432
HSPC	FAM43A	2.39466e-228	8.7647e-224	3.75232	0.447	0.039	0.408
HSPC	FBLN1	5.85552e-184	2.14318e-179	3.72459	0.368	0.026	0.342
HSPC	PLCH1	6.83295e-124	2.50093e-119	3.6342	0.277	0.025	0.252
HSPC	MFAP4	4.53143e-209	1.65855e-204	3.3898	0.451	0.061	0.39
HSPC	MARCKS	0	0	3.3268	0.609	0.046	0.563
HSPC	FAM89A	6.97703e-117	2.55366e-112	3.29908	0.262	0.023	0.239
HSPC	WFDC1	1.52004e-135	5.56349e-131	3.26548	0.32	0.04	0.28
HSPC	XACT	4.31829e-225	1.58054e-220	3.1815	0.529	0.104	0.425
HSPC	CDKN1C	1.04945e-140	3.84111e-136	3.1633	0.324	0.035	0.289
HSPC	SMARCA1	5.10269e-122	1.86763e-117	3.11516	0.293	0.036	0.257
HSPC	LTB	2.64565e-143	9.68333e-139	3.07759	0.383	0.074	0.309
HSPC	CD81	0	0	3.04367	0.759	0.233	0.526
HSPC	EVA1B	6.43314e-276	2.35459e-271	2.9457	0.595	0.117	0.478
HSPC	E2F5	1.26819e-211	4.64172e-207	2.94249	0.478	0.073	0.405
HSPC	CALCRL	0	0	2.86031	0.763	0.211	0.552
HSPC	TIMP3	1.49424e-176	5.46908e-172	2.8465	0.417	0.06	0.357
HSPC	CA8	3.30573e-219	1.20993e-214	2.79521	0.49	0.074	0.416
HSPC	TRH	2.21594e-306	8.11055e-302	2.77093	0.664	0.148	0.516
HSPC	PPP1R35	1.61863e-218	5.92435e-214	2.70314	0.533	0.118	0.415
HSPC	CDC34	3.01965e-204	1.10522e-199	2.70031	0.476	0.083	0.393
HSPC	BASP1	0	0	2.67069	0.716	0.132	0.584
HSPC	CTU1	2.97588e-102	1.0892e-97	2.67057	0.279	0.047	0.232
HSPC	DNLZ	1.12431e-112	4.11508e-108	2.66441	0.314	0.06	0.254
HSPC	CD7	2.5571e-210	9.35924e-206	2.65126	0.529	0.127	0.402
HSPC	GNG11	0	0	2.59324	0.839	0.13	0.709
HSPC	C11orf68	1.06755e-152	3.90733e-148	2.59321	0.389	0.066	0.323
HSPC	LAPTM4B	0	0	2.57333	0.92	0.445	0.475
HSPC	UBE2S	4.00304e-229	1.46515e-224	2.55565	0.604	0.175	0.429
HSPC	NAT14	3.51527e-87	1.28662e-82	2.55038	0.257	0.049	0.208
HSPC	ESAM	6.03402e-201	2.20851e-196	2.53333	0.459	0.066	0.393
HSPC	ACY3	7.29116e-80	2.66864e-75	2.5225	0.286	0.078	0.208
HSPC	DIPK1B	2.12635e-296	7.78265e-292	2.49971	0.69	0.206	0.484
HSPC	LEF1	2.94058e-124	1.07628e-119	2.46869	0.26	0.014	0.246
HSPC	TAF10	0	0	2.45546	0.775	0.267	0.508
HSPC	TSR3	5.36479e-183	1.96357e-178	2.45359	0.482	0.109	0.373
HSPC	KHDRBS3	1.11868e-133	4.09449e-129	2.45109	0.349	0.059	0.29
HSPC	FXYD6	1.28017e-126	4.68554e-122	2.4255	0.332	0.052	0.28
HSPC	PXDN	1.37311e-103	5.0257e-99	2.41849	0.297	0.056	0.241
HSPC	HPGDS	7.1409e-212	2.61364e-207	2.39457	0.575	0.162	0.413
HSPC	AC007952.4	1.92061e-209	7.02963e-205	2.38664	0.611	0.204	0.407
HSPC	ECI1	7.95121e-194	2.91022e-189	2.38283	0.514	0.129	0.385
HSPC	CCDC102A	4.35413e-112	1.59365e-107	2.3651	0.338	0.073	0.265
HSPC	FRAT2	5.56776e-103	2.03786e-98	2.35836	0.287	0.05	0.237
HSPC	HSPH1	2.89182e-305	1.05843e-300	2.35603	0.733	0.249	0.484
HSPC	PRSS2	7.72111e-139	2.826e-134	2.32472	0.428	0.11	0.318
HSPC	SIGLEC10	2.01106e-101	7.36068e-97	2.32158	0.308	0.065	0.243
HSPC	SHANK3	6.303e-103	2.30696e-98	2.31037	0.313	0.068	0.245
HSPC	LAMC1	1.82828e-93	6.69167e-89	2.30657	0.275	0.053	0.222
HSPC	NRIP1	0	0	2.30583	0.954	0.704	0.25
HSPC	GIMAP1	7.60408e-116	2.78317e-111	2.29899	0.319	0.053	0.266
HSPC	ZMYND19	8.21673e-122	3.0074e-117	2.28796	0.346	0.07	0.276
HSPC	EID2	1.51628e-83	5.54972e-79	2.27393	0.262	0.056	0.206
HSPC	ALYREF	3.80452e-242	1.39249e-237	2.27295	0.656	0.239	0.417
HSPC	AC008105.3	3.38335e-148	1.23834e-143	2.26942	0.445	0.109	0.336
HSPC	PDXP	3.84038e-128	1.40562e-123	2.26326	0.39	0.095	0.295
HSPC	HIST1H2AK	1.53254e-106	5.60924e-102	2.25053	0.33	0.075	0.255
HSPC	ATP10A	2.80841e-134	1.0279e-129	2.23667	0.4	0.094	0.306
HSPC	NOG	2.05098e-146	7.50678e-142	2.23664	0.466	0.134	0.332
HSPC	C9orf40	2.68074e-79	9.81179e-75	2.23471	0.256	0.057	0.199
HSPC	CYTH4	1.61307e-112	5.904e-108	2.21866	0.352	0.081	0.271
HSPC	ADAMTS10	6.6765e-96	2.44367e-91	2.20755	0.305	0.069	0.236
HSPC	HIC2	1.5598e-126	5.70903e-122	2.19984	0.386	0.092	0.294
HSPC	UBALD2	1.10597e-199	4.04797e-195	2.19428	0.567	0.17	0.397
HSPC	SPINDOC	2.94159e-93	1.07665e-88	2.19418	0.287	0.061	0.226
HSPC	MECOM	3.74649e-133	1.37125e-128	2.18538	0.574	0.27	0.304
HSPC	TSPAN5	8.28494e-156	3.03237e-151	2.17017	0.457	0.114	0.343
HSPC	C1QTNF4	0	0	2.15946	0.974	0.625	0.349
HSPC	C6orf120	1.95163e-103	7.14315e-99	2.14967	0.327	0.075	0.252
HSPC	TPM2	2.06608e-110	7.56206e-106	2.14616	0.377	0.102	0.275
HSPC	PLAG1	4.53593e-128	1.6602e-123	2.1425	0.392	0.088	0.304
HSPC	HIST1H2AB	1.30103e-86	4.76191e-82	2.14248	0.272	0.059	0.213
HSPC	TIE1	1.26939e-143	4.6461e-139	2.13263	0.452	0.122	0.33
HSPC	GIMAP7	8.82534e-110	3.23016e-105	2.13077	0.345	0.078	0.267
HSPC	MFAP2	2.36302e-130	8.6489e-126	2.13004	0.391	0.086	0.305
HSPC	ENDOG	8.93286e-76	3.26951e-71	2.11802	0.258	0.063	0.195
HSPC	CDK2AP1	0	0	2.11617	0.858	0.415	0.443
HSPC	ANGPT1	0	0	2.11296	0.915	0.469	0.446
HSPC	ZCCHC3	7.84031e-119	2.86963e-114	2.10602	0.361	0.082	0.279
HSPC	MAGI3	2.85353e-81	1.04442e-76	2.10348	0.258	0.055	0.203
HSPC	KCNQ1OT1	5.12201e-158	1.87471e-153	2.09848	0.493	0.139	0.354
HSPC	SPOCK2	3.20806e-115	1.17418e-110	2.08763	0.365	0.089	0.276
HSPC	AADAT	1.8161e-77	6.6471e-73	2.07805	0.271	0.068	0.203
HSPC	HIST1H2AH	1.24229e-109	4.5469e-105	2.07482	0.353	0.088	0.265
HSPC	TMEM203	6.04911e-136	2.21404e-131	2.07288	0.432	0.117	0.315
HSPC	CCDC200	7.25182e-136	2.65424e-131	2.06434	0.529	0.207	0.322
HSPC	MAP2K2	6.80082e-291	2.48917e-286	2.05442	0.76	0.312	0.448
HSPC	RASGRP4	1.17524e-79	4.3015e-75	2.05014	0.251	0.05	0.201
HSPC	MRGBP	7.00043e-84	2.56223e-79	2.0486	0.288	0.072	0.216
HSPC	HMGA2	0	0	2.04794	0.832	0.369	0.463
HSPC	AVEN	6.14202e-130	2.24804e-125	2.04552	0.399	0.098	0.301
HSPC	COL5A1	2.83464e-104	1.03751e-99	2.04227	0.342	0.081	0.261
HSPC	CD200	8.21193e-277	3.00565e-272	2.04169	0.737	0.254	0.483
HSPC	OBSL1	1.82726e-118	6.68796e-114	2.03957	0.391	0.102	0.289
HSPC	GNAI1	0	2.4658e-306	2.03548	0.805	0.325	0.48
HSPC	HIST1H2AJ	4.56167e-88	1.66962e-83	2.03473	0.297	0.073	0.224
HSPC	MARCKSL1	0	0	2.03253	0.917	0.429	0.488
HSPC	ARID3A	7.95164e-169	2.91038e-164	2.02489	0.495	0.125	0.37
HSPC	MSRB2	1.59045e-238	5.8212e-234	2.0214	0.662	0.22	0.442
HSPC	DNAJB1	4.04219e-241	1.47948e-236	2.01763	0.77	0.378	0.392
HSPC	UBE2M	1.70182e-163	6.22883e-159	2.01645	0.538	0.186	0.352
HSPC	PAQR8	3.7521e-77	1.37331e-72	2.0004	0.255	0.056	0.199
HSPC	B3GALT6	2.03269e-93	7.43983e-89	2.00002	0.306	0.072	0.234
Bprogenitor	IGF2BP1	4.93735e-54	1.80712e-49	7.51687	0.595	0	0.595
Bprogenitor	CDC20	9.92295e-18	3.6319e-13	6.508	0.256	0.004	0.252
Bprogenitor	UBE2C	3.56224e-17	1.30382e-12	6.37345	0.271	0.021	0.25
Bprogenitor	TOP2A	1.00827e-18	3.69035e-14	6.22306	0.29	0.021	0.269
Bprogenitor	LIN28B	5.32861e-23	1.95033e-18	6.14282	0.312	0	0.312
Bprogenitor	RRM2	2.87495e-18	1.05226e-13	6.08433	0.268	0.008	0.26
Bprogenitor	LTA	2.88219e-18	1.05491e-13	6.04372	0.268	0.008	0.26
Bprogenitor	FBLN1	1.88139e-19	6.88609e-15	5.77835	0.27	0	0.27
Bprogenitor	CCNA2	6.70098e-17	2.45262e-12	5.62621	0.251	0.008	0.243
Bprogenitor	MKI67	4.88166e-20	1.78674e-15	5.47572	0.311	0.025	0.286
Bprogenitor	ASPM	1.55445e-16	5.68944e-12	5.41026	0.259	0.017	0.242
Bprogenitor	HIST1H2AJ	7.71487e-19	2.82372e-14	5.37673	0.276	0.008	0.268
Bprogenitor	IGF2BP3	1.89667e-53	6.94199e-49	5.08949	0.617	0.025	0.592
Bprogenitor	PRKCA	1.03404e-22	3.7847e-18	5.07748	0.328	0.012	0.316
Bprogenitor	MYBL2	8.71529e-17	3.18988e-12	4.98372	0.256	0.012	0.244
Bprogenitor	CYBB	9.52799e-34	3.48734e-29	4.94714	0.454	0.021	0.433
Bprogenitor	AF064858.1	1.51515e-18	5.54561e-14	4.86711	0.272	0.008	0.264
Bprogenitor	HIST1H2AH	3.26277e-17	1.19421e-12	4.83219	0.262	0.012	0.25
Bprogenitor	NUF2	3.82168e-16	1.39877e-11	4.8151	0.253	0.017	0.236
Bprogenitor	ASF1B	6.39403e-19	2.34028e-14	4.7907	0.287	0.017	0.27
Bprogenitor	MS4A1	1.85293e-17	6.7819e-13	4.75776	0.299	0.037	0.262
Bprogenitor	MARCKS	1.01024e-53	3.69757e-49	4.58697	0.628	0.033	0.595
Bprogenitor	AC011893.1	4.69044e-17	1.71675e-12	4.57731	0.254	0.008	0.246
Bprogenitor	HIST1H1B	2.30524e-21	8.43742e-17	4.4177	0.376	0.062	0.314
Bprogenitor	HSPA1B	4.69715e-36	1.7192e-31	4.40793	0.49	0.033	0.457
Bprogenitor	PPP1R14A	9.62321e-25	3.52219e-20	4.33659	0.374	0.029	0.345
Bprogenitor	CHD7	7.05819e-25	2.58337e-20	4.31063	0.354	0.012	0.342
Bprogenitor	NUSAP1	3.6092e-16	1.321e-11	4.23459	0.311	0.062	0.249
Bprogenitor	CENPF	6.59281e-22	2.41303e-17	4.16711	0.409	0.087	0.322
Bprogenitor	PTPRK	4.5571e-24	1.66794e-19	4.08841	0.35	0.017	0.333
Bprogenitor	DNLZ	2.63922e-17	9.65981e-13	4.02369	0.275	0.021	0.254
Bprogenitor	HIST1H2AL	5.81693e-17	2.12906e-12	3.98008	0.278	0.025	0.253
Bprogenitor	DIAPH3	2.7777e-18	1.01667e-13	3.97651	0.299	0.029	0.27
Bprogenitor	MSR1	4.76886e-23	1.74545e-18	3.969	0.359	0.029	0.33
Bprogenitor	HIST1H3B	1.15933e-15	4.24325e-11	3.94136	0.286	0.041	0.245
Bprogenitor	NCAPG	2.6881e-14	9.8387e-10	3.89375	0.254	0.033	0.221
Bprogenitor	UBE2S	8.79733e-48	3.21991e-43	3.86757	0.637	0.087	0.55
Bprogenitor	CD81	1.9391e-63	7.09729e-59	3.81619	0.798	0.224	0.574
Bprogenitor	CTSZ	2.46715e-18	9.03001e-14	3.81311	0.3	0.029	0.271
Bprogenitor	CD7	1.72407e-65	6.31028e-61	3.75758	0.737	0.058	0.679
Bprogenitor	NT5DC2	1.12125e-19	4.10387e-15	3.72605	0.307	0.021	0.286
Bprogenitor	ECI1	1.55587e-22	5.69465e-18	3.70119	0.359	0.037	0.322
Bprogenitor	LSAMP	4.90051e-18	1.79364e-13	3.61966	0.311	0.037	0.274
Bprogenitor	TK1	4.75853e-16	1.74167e-11	3.60328	0.284	0.037	0.247
Bprogenitor	TPX2	1.00508e-15	3.67868e-11	3.59272	0.316	0.066	0.25
Bprogenitor	HSPA1A	3.33819e-14	1.22181e-09	3.58151	0.386	0.145	0.241
Bprogenitor	CCNB2	9.64917e-17	3.53169e-12	3.57497	0.333	0.066	0.267
Bprogenitor	PDE3B	5.48309e-38	2.00687e-33	3.51616	0.543	0.062	0.481
Bprogenitor	LDB2	3.33375e-23	1.22019e-18	3.51429	0.375	0.041	0.334
Bprogenitor	ALYREF	3.53812e-43	1.29499e-38	3.45822	0.608	0.095	0.513
Bprogenitor	TIAM1	1.31868e-15	4.82652e-11	3.45452	0.259	0.021	0.238
Bprogenitor	KAZN	3.29874e-15	1.20737e-10	3.40522	0.259	0.025	0.234
Bprogenitor	AC007952.4	4.04692e-30	1.48121e-25	3.33025	0.482	0.066	0.416
Bprogenitor	KIF11	3.18036e-15	1.16404e-10	3.31659	0.276	0.037	0.239
Bprogenitor	RAD51	2.82494e-16	1.03396e-11	3.31419	0.267	0.021	0.246
Bprogenitor	PKMYT1	2.99479e-14	1.09612e-09	3.31093	0.267	0.041	0.226
Bprogenitor	HIST1H3H	2.00696e-20	7.34568e-16	3.23675	0.338	0.033	0.305
Bprogenitor	TSR3	2.29745e-25	8.40889e-21	3.23267	0.406	0.041	0.365
Bprogenitor	HIST1H2AM	2.89839e-21	1.06084e-16	3.14741	0.371	0.05	0.321
Bprogenitor	CDC45	2.81028e-16	1.02859e-11	3.1368	0.3	0.046	0.254
Bprogenitor	HIST1H2AK	8.74038e-15	3.19907e-10	3.12108	0.261	0.029	0.232
Bprogenitor	UBE2T	2.24986e-20	8.2347e-16	3.11024	0.358	0.054	0.304
Bprogenitor	CLSPN	6.80122e-21	2.48932e-16	3.09929	0.408	0.095	0.313
Bprogenitor	LEF1	5.64197e-34	2.06502e-29	3.06502	0.546	0.087	0.459
Bprogenitor	LTB	4.84293e-56	1.77256e-51	3.03065	0.936	0.61	0.326
Bprogenitor	ORC6	2.52202e-22	9.23083e-18	3.01642	0.389	0.058	0.331
Bprogenitor	CCNB1	1.46884e-14	5.37609e-10	3.01452	0.303	0.062	0.241
Bprogenitor	SFMBT2	2.99217e-53	1.09516e-48	2.99552	0.8	0.332	0.468
Bprogenitor	ARID3A	2.12617e-28	7.78199e-24	2.97794	0.471	0.071	0.4
Bprogenitor	PPP1R35	6.75333e-30	2.47179e-25	2.97787	0.486	0.075	0.411
Bprogenitor	CENPM	1.33758e-16	4.89568e-12	2.97083	0.34	0.079	0.261
Bprogenitor	CCDC200	7.24453e-19	2.65157e-14	2.96798	0.396	0.095	0.301
Bprogenitor	B3GALT6	2.62421e-14	9.60487e-10	2.96059	0.254	0.029	0.225
Bprogenitor	ID3	1.00006e-26	3.66032e-22	2.94941	0.477	0.091	0.386
Bprogenitor	AC092691.1	3.80466e-16	1.39254e-11	2.94112	0.294	0.037	0.257
Bprogenitor	MFAP2	3.79759e-16	1.38996e-11	2.9404	0.287	0.033	0.254
Bprogenitor	CDC6	9.86836e-14	3.61192e-09	2.93108	0.268	0.046	0.222
Bprogenitor	CDC34	7.76803e-22	2.84318e-17	2.92747	0.385	0.062	0.323
Bprogenitor	AP1AR	1.44143e-17	5.27579e-13	2.91777	0.31	0.037	0.273
Bprogenitor	BIRC5	1.40278e-11	5.13433e-07	2.90839	0.272	0.075	0.197
Bprogenitor	KMT2B	4.19546e-14	1.53558e-09	2.87641	0.253	0.029	0.224
Bprogenitor	ZMYND19	1.57317e-14	5.75795e-10	2.84517	0.276	0.046	0.23
Bprogenitor	H2AFX	2.15588e-22	7.89075e-18	2.84248	0.485	0.149	0.336
Bprogenitor	HRAS	6.05696e-16	2.21691e-11	2.84207	0.278	0.029	0.249
Bprogenitor	ZWINT	1.38399e-22	5.06556e-18	2.81299	0.417	0.091	0.326
Bprogenitor	HIST1H2BH	8.03073e-17	2.93933e-12	2.80816	0.292	0.029	0.263
Bprogenitor	KNL1	3.08289e-15	1.12837e-10	2.79111	0.31	0.062	0.248
Bprogenitor	DEPDC1B	2.71062e-14	9.92112e-10	2.78793	0.28	0.05	0.23
Bprogenitor	SPDL1	4.28443e-14	1.56814e-09	2.78767	0.265	0.037	0.228
Bprogenitor	LAPTM4B	5.26582e-45	1.92734e-40	2.78653	0.69	0.17	0.52
Bprogenitor	CENPE	2.84595e-12	1.04165e-07	2.77567	0.279	0.066	0.213
Bprogenitor	PHF19	1.80264e-14	6.59783e-10	2.7752	0.294	0.058	0.236
Bprogenitor	LMNB1	4.87252e-49	1.78339e-44	2.74681	0.731	0.241	0.49
Bprogenitor	HIST1H2AG	1.03575e-22	3.79094e-18	2.73745	0.401	0.058	0.343
Bprogenitor	GTF2A1	1.12593e-15	4.12103e-11	2.72702	0.293	0.041	0.252
Bprogenitor	PRC1	4.05872e-13	1.48553e-08	2.72264	0.269	0.05	0.219
Bprogenitor	CALCRL	1.12645e-20	4.12292e-16	2.68928	0.489	0.17	0.319
Bprogenitor	HIST1H3D	2.40787e-14	8.81304e-10	2.67347	0.371	0.116	0.255
Bprogenitor	KIF20B	7.80387e-21	2.8563e-16	2.64939	0.436	0.12	0.316
Bprogenitor	TAF10	9.81964e-55	3.59409e-50	2.6461	0.77	0.207	0.563
Bprogenitor	GALNT14	1.05845e-13	3.87402e-09	2.64059	0.282	0.054	0.228
Bprogenitor	PGP	2.13115e-20	7.80022e-16	2.63308	0.395	0.079	0.316
Bprogenitor	CDK2AP1	2.26202e-52	8.2792e-48	2.63129	0.777	0.286	0.491
Bprogenitor	CDKN3	3.76087e-10	1.37651e-05	2.60156	0.256	0.075	0.181
Bprogenitor	UBE2M	8.67993e-33	3.17694e-28	2.59106	0.548	0.095	0.453
Bprogenitor	TUBB4B	1.48815e-32	5.44676e-28	2.5894	0.693	0.311	0.382
Bprogenitor	GEN1	5.11911e-13	1.87365e-08	2.58883	0.271	0.054	0.217
Bprogenitor	FANCD2	3.91037e-12	1.43124e-07	2.57782	0.251	0.046	0.205
Bprogenitor	RAD51AP1	2.39845e-13	8.77858e-09	2.54754	0.295	0.071	0.224
Bprogenitor	AL691403.1	3.83083e-18	1.40212e-13	2.53311	0.373	0.075	0.298
Bprogenitor	UBALD2	2.39378e-30	8.76146e-26	2.52582	0.55	0.133	0.417
Bprogenitor	KPNA2	5.16635e-25	1.89094e-20	2.52161	0.601	0.253	0.348
Bprogenitor	SGO1	3.55946e-13	1.3028e-08	2.51833	0.253	0.037	0.216
Bprogenitor	CIP2A	6.62289e-13	2.42405e-08	2.51783	0.261	0.046	0.215
Bprogenitor	GSK3A	2.81841e-18	1.03157e-13	2.51438	0.367	0.075	0.292
Bprogenitor	HIST1H2BF	5.21971e-19	1.91046e-14	2.50852	0.377	0.071	0.306
Bprogenitor	TESC	8.65795e-47	3.1689e-42	2.50616	0.711	0.183	0.528
Bprogenitor	HSPH1	1.16445e-41	4.26199e-37	2.50032	0.638	0.129	0.509
Bprogenitor	DUSP2	1.18287e-20	4.32942e-16	2.49515	0.44	0.112	0.328
Bprogenitor	PLAG1	2.26929e-19	8.30582e-15	2.48559	0.367	0.058	0.309
Bprogenitor	SAMD3	6.30056e-20	2.30607e-15	2.48238	0.397	0.079	0.318
Bprogenitor	CKS1B	1.88513e-24	6.89978e-20	2.46558	0.546	0.207	0.339
Bprogenitor	RBMS3	9.43445e-17	3.4531e-12	2.45587	0.307	0.037	0.27
Bprogenitor	DNA2	1.20128e-13	4.3968e-09	2.44728	0.268	0.041	0.227
Bprogenitor	LINC01934	1.30661e-17	4.78233e-13	2.43706	0.354	0.066	0.288
Bprogenitor	SMC2	1.64079e-30	6.00544e-26	2.43067	0.556	0.154	0.402
Bprogenitor	TNNI2	3.25137e-16	1.19004e-11	2.42473	0.311	0.046	0.265
Bprogenitor	KCNQ1OT1	8.01562e-29	2.9338e-24	2.40158	0.523	0.1	0.423
Bprogenitor	JUND	8.88181e-38	3.25083e-33	2.39318	0.775	0.315	0.46
Bprogenitor	MFAP4	1.64782e-25	6.03117e-21	2.39312	0.514	0.137	0.377
Bprogenitor	RRAS2	8.50928e-17	3.11448e-12	2.37916	0.361	0.083	0.278
Bprogenitor	E2F5	5.20494e-19	1.90506e-14	2.36655	0.396	0.087	0.309
Bprogenitor	HNRNPAB	5.64109e-61	2.0647e-56	2.35522	0.859	0.373	0.486
Bprogenitor	GLRX5	1.57763e-41	5.7743e-37	2.35216	0.69	0.203	0.487
Bprogenitor	BANK1	2.07688e-26	7.60161e-22	2.33519	0.587	0.199	0.388
Bprogenitor	PTTG1	1.0571e-12	3.86909e-08	2.33514	0.484	0.266	0.218
Bprogenitor	ALOX5AP	1.73459e-13	6.34877e-09	2.32774	0.311	0.075	0.236
Bprogenitor	KMT5A	2.95171e-15	1.08035e-10	2.32665	0.312	0.058	0.254
Bprogenitor	C21orf58	7.67834e-14	2.81035e-09	2.32437	0.301	0.066	0.235
Bprogenitor	SPINDOC	4.49865e-12	1.64655e-07	2.32311	0.253	0.046	0.207
Bprogenitor	GMNN	6.41132e-28	2.34661e-23	2.31373	0.554	0.17	0.384
Bprogenitor	LYL1	7.07152e-47	2.58825e-42	2.30638	0.777	0.27	0.507
Bprogenitor	ARID5B	3.3066e-29	1.21025e-24	2.30054	0.591	0.174	0.417
Bprogenitor	RBM12B	2.45252e-11	8.97646e-07	2.2995	0.27	0.071	0.199
Bprogenitor	SGO2	2.64254e-14	9.67196e-10	2.29156	0.318	0.075	0.243
Bprogenitor	ARHGAP11A	8.48289e-12	3.10482e-07	2.29136	0.255	0.05	0.205
Bprogenitor	RRP36	5.41581e-16	1.98224e-11	2.27871	0.352	0.083	0.269
Bprogenitor	E2F1	6.04823e-12	2.21371e-07	2.27171	0.272	0.062	0.21
Bprogenitor	CIB2	2.02576e-12	7.41448e-08	2.27113	0.252	0.041	0.211
Bprogenitor	EFHD2	3.36335e-24	1.23102e-19	2.25849	0.491	0.124	0.367
Bprogenitor	NKG7	7.26071e-44	2.65749e-39	2.25417	0.776	0.29	0.486
Bprogenitor	EIF1AY	2.85997e-12	1.04678e-07	2.25077	0.254	0.046	0.208
Bprogenitor	DNAH14	3.50813e-21	1.28401e-16	2.24932	0.478	0.145	0.333
Bprogenitor	INTS6	2.67047e-28	9.7742e-24	2.24677	0.562	0.141	0.421
Bprogenitor	RAG1	1.57262e-21	5.75594e-17	2.24357	0.471	0.124	0.347
Bprogenitor	TELO2	1.20215e-12	4.4e-08	2.24336	0.291	0.071	0.22
Bprogenitor	BRIP1	7.6466e-16	2.79873e-11	2.24174	0.385	0.116	0.269
Bprogenitor	KIF18A	5.58033e-13	2.04245e-08	2.24126	0.281	0.058	0.223
Bprogenitor	TYMS	3.87948e-27	1.41993e-22	2.23311	0.695	0.386	0.309
Bprogenitor	PPP2R3B	9.78619e-14	3.58184e-09	2.22632	0.296	0.058	0.238
Bprogenitor	COPRS	2.15016e-16	7.8698e-12	2.21802	0.356	0.083	0.273
Bprogenitor	PCED1B-AS1	5.04264e-17	1.84566e-12	2.20591	0.361	0.079	0.282
Bprogenitor	TPM2	1.2516e-09	4.58099e-05	2.20583	0.277	0.091	0.186
Bprogenitor	VEGFB	1.40801e-11	5.15344e-07	2.2049	0.257	0.054	0.203
Bprogenitor	UTY	4.14748e-13	1.51802e-08	2.1973	0.286	0.058	0.228
Bprogenitor	CCDC167	7.60342e-22	2.78293e-17	2.19187	0.471	0.133	0.338
Bprogenitor	DTL	3.10702e-15	1.1372e-10	2.18911	0.361	0.104	0.257
Bprogenitor	ACY3	2.94601e-29	1.07827e-24	2.1737	0.587	0.17	0.417
Bprogenitor	PIP4K2A	5.04265e-22	1.84566e-17	2.16743	0.477	0.129	0.348
Bprogenitor	PPP2CB	4.60651e-11	1.68603e-06	2.16589	0.259	0.062	0.197
Bprogenitor	ARHGAP19	3.25125e-13	1.18999e-08	2.15858	0.287	0.058	0.229
Bprogenitor	STIP1	7.05447e-36	2.58201e-31	2.15218	0.674	0.212	0.462
Bprogenitor	ROCK2	2.4839e-26	9.09134e-22	2.15079	0.528	0.137	0.391
Bprogenitor	FAM107B	1.70366e-27	6.23555e-23	2.13947	0.553	0.149	0.404
Bprogenitor	DNAJB1	4.93372e-31	1.80579e-26	2.13918	0.684	0.274	0.41
Bprogenitor	FANCI	3.16114e-18	1.15701e-13	2.13801	0.416	0.116	0.3
Bprogenitor	GINS1	1.57348e-11	5.75908e-07	2.13641	0.263	0.058	0.205
Bprogenitor	HNRNPUL2	8.40489e-32	3.07627e-27	2.13389	0.624	0.191	0.433
Bprogenitor	BASP1	4.0351e-43	1.47689e-38	2.1335	0.744	0.216	0.528
Bprogenitor	GNAS	6.20154e-82	2.26983e-77	2.11875	0.982	0.801	0.181
Bprogenitor	MCM2	7.58585e-23	2.7765e-18	2.11782	0.532	0.195	0.337
Bprogenitor	TMEM203	5.77434e-16	2.11347e-11	2.11276	0.342	0.071	0.271
Bprogenitor	MIR924HG	2.20324e-13	8.06408e-09	2.11201	0.381	0.141	0.24
Bprogenitor	PTK2	8.39038e-11	3.07096e-06	2.10943	0.262	0.066	0.196
Bprogenitor	CHEK1	1.43301e-16	5.24497e-12	2.09512	0.409	0.129	0.28
Bprogenitor	GSPT1	7.62165e-33	2.7896e-28	2.09511	0.658	0.232	0.426
Bprogenitor	VPREB3	8.35284e-08	0.00305722	2.09433	0.294	0.124	0.17
Bprogenitor	BRCA2	1.41571e-15	5.18165e-11	2.09373	0.379	0.112	0.267
Bprogenitor	HIST2H2AC	8.83812e-12	3.23484e-07	2.08895	0.347	0.129	0.218
Bprogenitor	BLM	6.68043e-16	2.4451e-11	2.07903	0.373	0.1	0.273
Bprogenitor	UBTD2	1.10345e-11	4.03874e-07	2.07706	0.3	0.087	0.213
Bprogenitor	BRCA1	2.26045e-15	8.27349e-11	2.07611	0.388	0.12	0.268
Bprogenitor	PRR5	5.72111e-12	2.09398e-07	2.07305	0.287	0.071	0.216
Bprogenitor	RELT	9.18534e-10	3.36193e-05	2.05433	0.251	0.071	0.18
Bprogenitor	HDGFL2	2.86904e-21	1.0501e-16	2.05193	0.462	0.124	0.338
Bprogenitor	ZNF787	4.95401e-14	1.81322e-09	2.05021	0.332	0.083	0.249
Bprogenitor	NCAPD2	3.7269e-16	1.36408e-11	2.04945	0.402	0.124	0.278
Bprogenitor	MAD2L1	5.26514e-18	1.92709e-13	2.04422	0.457	0.166	0.291
Bprogenitor	DTYMK	1.24323e-21	4.55034e-17	2.03544	0.502	0.178	0.324
Bprogenitor	ABHD17A	1.61995e-21	5.92916e-17	2.0311	0.484	0.141	0.343
Bprogenitor	CRK	3.99012e-13	1.46042e-08	2.03077	0.298	0.066	0.232
Bprogenitor	CKS2	1.36094e-27	4.98119e-23	2.02542	0.689	0.328	0.361
Bprogenitor	MSRB2	9.99056e-26	3.65665e-21	2.02443	0.522	0.137	0.385
Bprogenitor	POU2F2	2.05198e-19	7.51044e-15	2.01912	0.46	0.137	0.323
Bprogenitor	NEK6	3.47966e-36	1.27359e-31	2.01148	0.68	0.212	0.468
Bprogenitor	PEAK1	4.77246e-18	1.74677e-13	2.01141	0.429	0.12	0.309
Bprogenitor	RMI2	8.55256e-17	3.13032e-12	2.01107	0.38	0.091	0.289
Bprogenitor	FBXO5	9.02621e-11	3.30368e-06	2.00926	0.292	0.091	0.201
Bprogenitor	C11orf68	8.20313e-13	3.00243e-08	2.00697	0.284	0.058	0.226
Bprogenitor	HELLS	4.76835e-27	1.74526e-22	2.00468	0.593	0.203	0.39
EproB	IGF2BP1	1.19569e-61	4.37635e-57	8.1214	0.431	0	0.431
EproB	IGF2BP3	5.32162e-111	1.94776e-106	6.99839	0.655	0.016	0.639
EproB	HSPA1B	6.93535e-46	2.53841e-41	5.97887	0.375	0.027	0.348
EproB	PTPRK	1.95051e-64	7.13907e-60	5.65821	0.471	0.025	0.446
EproB	STXBP5L	2.94577e-34	1.07818e-29	4.72052	0.304	0.025	0.279
EproB	FBLN1	1.49629e-28	5.47655e-24	4.68444	0.254	0.016	0.238
EproB	MARCKS	1.76051e-108	6.44364e-104	4.37514	0.698	0.084	0.614
EproB	TPM2	8.74104e-41	3.19931e-36	4.24062	0.37	0.048	0.322
EproB	PRKCA	5.10692e-28	1.86919e-23	4.21867	0.255	0.018	0.237
EproB	PPP1R14A	4.74349e-29	1.73616e-24	3.58333	0.289	0.036	0.253
EproB	ARID3A	3.63743e-36	1.33133e-31	3.50885	0.359	0.059	0.3
EproB	HSPA1A	7.7021e-20	2.81905e-15	3.50117	0.334	0.136	0.198
EproB	HS3ST1	3.19989e-38	1.17119e-33	3.39318	0.376	0.059	0.317
EproB	BEST3	9.78175e-24	3.58022e-19	3.34911	0.26	0.043	0.217
EproB	PALM	2.73803e-24	1.00215e-19	3.25606	0.276	0.054	0.222
EproB	CD81	3.99109e-82	1.46078e-77	3.23493	0.751	0.398	0.353
EproB	RBMS3	5.98131e-38	2.18922e-33	3.23249	0.392	0.077	0.315
EproB	UTY	6.30367e-25	2.30721e-20	3.18445	0.268	0.041	0.227
EproB	DTX1	1.00561e-81	3.68064e-77	3.1818	0.657	0.152	0.505
EproB	CHD7	1.72391e-53	6.30969e-49	3.10704	0.499	0.093	0.406
EproB	KCNQ1OT1	1.38702e-26	5.07664e-22	3.0653	0.31	0.068	0.242
EproB	ALOX5	4.41705e-27	1.61668e-22	2.98709	0.336	0.088	0.248
EproB	UBALD2	1.4391e-49	5.26725e-45	2.97304	0.544	0.199	0.345
EproB	ABHD17A	6.69091e-25	2.44894e-20	2.9313	0.298	0.068	0.23
EproB	HIST1H2BG	3.35703e-22	1.22871e-17	2.9218	0.266	0.054	0.212
EproB	BASP1	2.14229e-31	7.84101e-27	2.87646	0.37	0.095	0.275
EproB	PPP2R3B	1.67594e-35	6.13411e-31	2.87221	0.408	0.106	0.302
EproB	HIST1H3G	2.75595e-50	1.0087e-45	2.84197	0.584	0.229	0.355
EproB	HIST1H1A	4.315e-19	1.57933e-14	2.78172	0.327	0.133	0.194
EproB	ECI1	1.03713e-39	3.79599e-35	2.76079	0.454	0.136	0.318
EproB	PLEKHG4B	2.46269e-18	9.01369e-14	2.73371	0.275	0.09	0.185
EproB	SSBP3	3.82753e-36	1.40091e-31	2.72734	0.42	0.118	0.302
EproB	UBE2S	6.82149e-71	2.49673e-66	2.69128	0.754	0.428	0.326
EproB	CDK2AP1	1.62027e-62	5.93036e-58	2.66059	0.644	0.276	0.368
EproB	GPM6B	3.72373e-21	1.36292e-16	2.63223	0.285	0.077	0.208
EproB	HIST1H3J	1.16962e-34	4.28092e-30	2.62089	0.413	0.115	0.298
EproB	MAGI3	3.39452e-19	1.24243e-14	2.61299	0.262	0.07	0.192
EproB	P4HA2	1.35172e-46	4.94742e-42	2.57981	0.51	0.136	0.374
EproB	PDE3B	1.03956e-25	3.80491e-21	2.55021	0.336	0.09	0.246
EproB	HIST1H2BB	2.50552e-31	9.17045e-27	2.54497	0.4	0.118	0.282
EproB	HIST1H2AK	2.62127e-26	9.59411e-22	2.51879	0.359	0.109	0.25
EproB	IKZF2	2.18716e-41	8.00522e-37	2.47065	0.543	0.229	0.314
EproB	PSD3	6.39362e-46	2.34013e-41	2.46502	0.577	0.235	0.342
EproB	ALYREF	1.04038e-74	3.80789e-70	2.45637	0.741	0.407	0.334
EproB	TAF10	1.03007e-63	3.77015e-59	2.45465	0.662	0.281	0.381
EproB	LSP1	1.92587e-52	7.04887e-48	2.43804	0.605	0.242	0.363
EproB	RAG1	4.49221e-67	1.64419e-62	2.41286	0.729	0.342	0.387
EproB	JUND	2.83155e-36	1.03638e-31	2.41084	0.605	0.339	0.266
EproB	KHDRBS3	4.3267e-19	1.58361e-14	2.38544	0.281	0.086	0.195
EproB	HIST1H2AC	6.54816e-53	2.39669e-48	2.37259	0.649	0.301	0.348
EproB	BTBD6	1.52321e-21	5.57509e-17	2.36471	0.306	0.09	0.216
EproB	CPNE2	8.64686e-32	3.16484e-27	2.31498	0.471	0.199	0.272
EproB	UBE2M	1.91671e-35	7.01535e-31	2.31489	0.475	0.183	0.292
EproB	SAP30	6.42825e-21	2.3528e-16	2.31084	0.317	0.109	0.208
EproB	HIST1H1C	4.03945e-59	1.47848e-54	2.308	0.863	0.681	0.182
EproB	HIST1H2BN	1.74171e-36	6.37483e-32	2.29393	0.55	0.271	0.279
EproB	HIST1H1D	1.98649e-56	7.27074e-52	2.28871	0.865	0.713	0.152
EproB	IL7R	1.55776e-41	5.70155e-37	2.25956	0.523	0.197	0.326
EproB	E2F5	2.6683e-18	9.76626e-14	2.25834	0.281	0.088	0.193
EproB	CDC34	1.25649e-16	4.59887e-12	2.22789	0.254	0.077	0.177
EproB	HIST1H3H	3.89334e-38	1.425e-33	2.20836	0.505	0.181	0.324
EproB	H1FX	3.97085e-104	1.45337e-99	2.2031	0.95	0.794	0.156
EproB	GSK3A	1.04312e-15	3.81792e-11	2.19993	0.277	0.109	0.168
EproB	SLC8A1-AS1	1.98792e-52	7.27597e-48	2.19486	0.659	0.314	0.345
EproB	C9orf40	4.81403e-22	1.76198e-17	2.12321	0.363	0.147	0.216
EproB	C1QTNF4	5.18768e-44	1.89874e-39	2.10027	0.618	0.321	0.297
EproB	LIG4	1.06021e-19	3.88046e-15	2.09578	0.349	0.147	0.202
EproB	TSR3	3.43631e-15	1.25772e-10	2.08726	0.291	0.127	0.164
EproB	PPP1R35	1.60796e-35	5.88529e-31	2.07885	0.513	0.217	0.296
EproB	DNLZ	1.75035e-15	6.40646e-11	2.07512	0.25	0.081	0.169
EproB	MARCKSL1	2.09007e-115	7.64987e-111	2.06008	0.907	0.538	0.369
EproB	PHC2	2.41684e-20	8.84588e-16	2.05169	0.342	0.133	0.209
EproB	KHDRBS2	2.25761e-22	8.26309e-18	2.04941	0.365	0.138	0.227
EproB	HIST1H3I	4.01754e-12	1.47046e-07	2.03882	0.278	0.136	0.142
EproB	DIPK1B	1.38687e-16	5.07609e-12	2.03058	0.287	0.106	0.181
LproB	PTPRK	8.45753e-166	3.09554e-161	5.2158	0.521	0.027	0.494
LproB	MARCKS	1.27981e-80	4.68422e-76	3.73385	0.335	0.038	0.297
LproB	PPP2R3B	4.97265e-55	1.82004e-50	3.72882	0.265	0.044	0.221
LproB	CHD7	1.82521e-57	6.68046e-53	3.54815	0.271	0.04	0.231
LproB	ALOX5	2.06358e-131	7.55292e-127	3.08593	0.547	0.12	0.427
LproB	TEX41	1.46153e-60	5.34935e-56	3.04789	0.342	0.088	0.254
LproB	CD81	7.79011e-143	2.85126e-138	2.96545	0.648	0.282	0.366
LproB	FOS	5.45909e-65	1.99808e-60	2.74342	0.357	0.088	0.269
LproB	HIST1H2BF	5.97557e-42	2.18712e-37	2.58118	0.252	0.061	0.191
LproB	STK32C	1.11401e-45	4.07739e-41	2.52357	0.291	0.085	0.206
LproB	C1QTNF4	4.31648e-42	1.57987e-37	2.51269	0.285	0.087	0.198
LproB	DTX1	4.8016e-82	1.75744e-77	2.50747	0.465	0.161	0.304
LproB	LSP1	8.57279e-105	3.13773e-100	2.43649	0.535	0.168	0.367
LproB	IKZF2	1.40469e-35	5.14129e-31	2.43016	0.268	0.094	0.174
LproB	CPNE2	1.31563e-38	4.81533e-34	2.41781	0.261	0.077	0.184
LproB	TAF10	2.41693e-44	8.8462e-40	2.28707	0.314	0.107	0.207
LproB	AL713998.1	1.13188e-76	4.14278e-72	2.26529	0.485	0.179	0.306
LproB	MARCKSL1	9.60167e-124	3.51431e-119	2.22094	0.632	0.246	0.386
LproB	BEST3	2.26004e-40	8.27196e-36	2.20526	0.291	0.095	0.196
LproB	ID3	5.46708e-123	2.00101e-118	2.17769	0.655	0.265	0.39
LproB	FAM107B	4.12067e-44	1.50821e-39	2.02414	0.37	0.162	0.208
LpreB	IGF2BP1	1.38698e-161	5.07649e-157	9.28214	0.359	0	0.359
LpreB	IGF2BP3	1.29594e-304	4.74326e-300	8.05989	0.582	0.004	0.578
LpreB	HSPA1B	6.08246e-130	2.22624e-125	5.97561	0.357	0.041	0.316
LpreB	STXBP5L	1.20051e-93	4.39398e-89	4.77151	0.255	0.016	0.239
LpreB	LINC01781	1.5139e-98	5.54103e-94	4.76816	0.264	0.015	0.249
LpreB	PTPRK	6.38357e-143	2.33645e-138	3.56713	0.434	0.082	0.352
LpreB	TPM2	2.48091e-78	9.08037e-74	3.55291	0.256	0.036	0.22
LpreB	UTY	3.39175e-88	1.24142e-83	3.51295	0.263	0.026	0.237
LpreB	USP9Y	5.14831e-141	1.88433e-136	3.34733	0.4	0.047	0.353
LpreB	LTB	2.37493e-58	8.69249e-54	3.33903	0.313	0.11	0.203
LpreB	HIST1H1A	3.15554e-53	1.15496e-48	2.83674	0.266	0.085	0.181
LpreB	HIST1H2AK	3.08951e-127	1.13079e-122	2.64831	0.467	0.128	0.339
LpreB	HIST1H3G	2.33389e-165	8.54226e-161	2.62567	0.64	0.276	0.364
LpreB	HIST1H4J	3.23502e-62	1.18405e-57	2.5954	0.265	0.065	0.2
LpreB	CD81	3.34738e-215	1.22518e-210	2.57766	0.819	0.595	0.224
LpreB	BASP1	8.39919e-134	3.07419e-129	2.55171	0.473	0.116	0.357
LpreB	AL589693.1	4.33923e-30	1.5882e-25	2.52432	0.289	0.16	0.129
LpreB	RAG1	1.1144e-60	4.0788e-56	2.49349	0.272	0.071	0.201
LpreB	MARCKS	1.16756e-231	4.27339e-227	2.40708	0.723	0.242	0.481
LpreB	JUN	7.75839e-291	2.83965e-286	2.37193	0.849	0.373	0.476
LpreB	EIF1AY	2.72464e-80	9.97247e-76	2.35893	0.275	0.041	0.234
LpreB	CPNE2	2.60315e-61	9.52779e-57	2.35805	0.29	0.084	0.206
LpreB	PPP2R3B	1.85113e-131	6.7753e-127	2.33121	0.522	0.175	0.347
LpreB	PPP1R35	9.76351e-122	3.57354e-117	2.31074	0.519	0.197	0.322
LpreB	BTBD6	5.25535e-94	1.92351e-89	2.29392	0.421	0.146	0.275
LpreB	ALYREF	1.06047e-175	3.88141e-171	2.27457	0.698	0.379	0.319
LpreB	TAF10	4.22871e-192	1.54775e-187	2.19351	0.703	0.346	0.357
LpreB	DNAJB1	8.43576e-100	3.08757e-95	2.17294	0.685	0.467	0.218
LpreB	INKA1	1.40562e-47	5.14473e-43	2.14869	0.258	0.085	0.173
LpreB	CDK2AP1	2.04405e-115	7.48142e-111	2.13785	0.577	0.307	0.27
LpreB	UBALD2	1.30342e-106	4.77066e-102	2.13147	0.563	0.266	0.297
LpreB	ALOX5	4.78241e-130	1.75041e-125	2.1011	0.582	0.24	0.342
LpreB	HIST1H2BB	1.89394e-91	6.932e-87	2.09857	0.42	0.134	0.286
LpreB	ABHD17A	1.06426e-64	3.89529e-60	2.09487	0.353	0.136	0.217
LpreB	UBE2S	2.81388e-163	1.02991e-158	2.04326	0.813	0.586	0.227
LpreB	ARID3A	4.64698e-64	1.70084e-59	2.04014	0.335	0.114	0.221
LpreB	HIST1H2AM	1.69322e-161	6.19737e-157	2.03818	0.717	0.376	0.341
LpreB	TSR3	1.42044e-60	5.19897e-56	2.02793	0.329	0.122	0.207
LpreB	GNAS	1.1593e-297	4.24314e-293	2.02278	0.946	0.79	0.156
LpreB	RASD1	1.91493e-86	7.00884e-82	2.01848	0.393	0.119	0.274
LpreB	ITPR1	1.95331e-46	7.14932e-42	2.01741	0.308	0.131	0.177
LpreB	HIST1H1D	4.60722e-151	1.68629e-146	2.01183	0.888	0.737	0.151
LpreB	UBE2M	8.97661e-90	3.28553e-85	2.00534	0.47	0.204	0.266
SpreB	AMN	0	0	5.66067	0.434	0.017	0.417
SpreB	DNAJB1	1.96298e-188	7.18469e-184	4.18969	0.328	0.077	0.251
SpreB	LINC01781	0	0	3.80782	0.58	0.063	0.517
SpreB	ALOX5	0	0	3.07846	0.471	0.087	0.384
SpreB	USP9Y	1.93252e-203	7.07322e-199	2.89883	0.304	0.042	0.262
SpreB	PPP2R3B	3.94621e-211	1.44435e-206	2.62295	0.38	0.096	0.284
SpreB	PSD3	1.13618e-121	4.15853e-117	2.54807	0.263	0.074	0.189
SpreB	FOS	1.99649e-164	7.30734e-160	2.52647	0.367	0.119	0.248
SpreB	CD81	0	0	2.42767	0.657	0.327	0.33
SpreB	HIST1H2BD	2.56424e-131	9.38537e-127	2.40629	0.261	0.062	0.199
SpreB	JUN	0	0	2.36197	0.591	0.195	0.396
SpreB	LTB	2.23578e-160	8.18319e-156	2.30272	0.419	0.171	0.248
SpreB	HIST1H1B	5.98286e-156	2.18979e-151	2.29932	0.326	0.093	0.233
SpreB	TAF10	1.35022e-135	4.94193e-131	2.2106	0.304	0.092	0.212
SpreB	AL589693.1	3.46729e-290	1.26906e-285	2.08243	0.694	0.369	0.325
SpreB	MARCKS	3.00573e-137	1.10013e-132	2.03082	0.33	0.109	0.221
SpreB	GNAS	0	0	2.02739	0.672	0.323	0.349
ImmB	HSPA1B	5.72453e-164	2.09523e-159	9.66179	0.317	0.002	0.315
ImmB	DNAJB1	1.4626e-142	5.35325e-138	4.25899	0.389	0.08	0.309
ImmB	LINC01781	4.21583e-176	1.54303e-171	2.61127	0.492	0.115	0.377
ImmB	JUN	1.97747e-225	7.23776e-221	2.5288	0.63	0.195	0.435
ImmB	BASP1	1.40665e-113	5.14849e-109	2.35036	0.369	0.091	0.278
ImmB	FOS	1.39574e-144	5.10855e-140	2.33555	0.57	0.247	0.323
ImmB	MARCKS	3.49902e-93	1.28068e-88	2.3217	0.319	0.078	0.241
ImmB	HSPH1	1.20084e-86	4.39518e-82	2.26042	0.324	0.091	0.233
ImmB	CD81	7.18379e-190	2.62934e-185	2.20785	0.623	0.283	0.34
ImmB	ID3	1.34877e-72	4.93664e-68	2.20159	0.27	0.069	0.201
ImmB	TAF10	3.61601e-96	1.32349e-91	2.13853	0.349	0.098	0.251
MatB	HSPA1B	0	0	8.18417	0.372	0.004	0.368
MatB	IGF2BP3	0	0	6.20764	0.343	0.004	0.339
MatB	PPP1R14B	0	0	4.57365	0.32	0.015	0.305
MatB	ALYREF	1.96454e-234	7.1904e-230	4.01097	0.256	0.015	0.241
MatB	SOX4	0	0	3.77759	0.61	0.058	0.552
MatB	PLD4	0	0	3.62005	0.791	0.126	0.665
MatB	CD9	1.87955e-300	6.87935e-296	3.58601	0.364	0.036	0.328
MatB	RPS4Y1	0	0	3.4837	0.442	0.028	0.414
MatB	AEBP1	8.33192e-304	3.04956e-299	3.42744	0.358	0.031	0.327
MatB	JUP	0	0	3.37227	0.648	0.075	0.573
MatB	DNAJB1	3.15498e-236	1.15475e-231	3.33116	0.467	0.123	0.344
MatB	DTX1	1.25422e-256	4.59057e-252	3.32507	0.332	0.037	0.295
MatB	ITM2C	0	0	3.2066	0.74	0.132	0.608
MatB	TAF10	0	0	2.98836	0.484	0.067	0.417
MatB	LIMS2	0	0	2.92098	0.489	0.076	0.413
MatB	PPP1R14A	0	0	2.86554	0.683	0.121	0.562
MatB	PTPRJ	0	0	2.8537	0.459	0.071	0.388
MatB	IQGAP2	2.58653e-253	9.46695e-249	2.83251	0.356	0.048	0.308
MatB	CD81	0	0	2.80899	0.657	0.152	0.505
MatB	NREP	6.52812e-191	2.38936e-186	2.80154	0.263	0.031	0.232
MatB	HCK	0	0	2.78462	0.496	0.081	0.415
MatB	SRM	1.42142e-263	5.20253e-259	2.76503	0.382	0.056	0.326
MatB	MARCH9	2.70392e-182	9.89661e-178	2.75985	0.254	0.03	0.224
MatB	MARCKS	5.32708e-264	1.94977e-259	2.72804	0.408	0.071	0.337
MatB	CKS2	1.53955e-207	5.6349e-203	2.69678	0.301	0.041	0.26
MatB	CD38	0	0	2.69377	0.649	0.123	0.526
MatB	HMCES	0	0	2.67919	0.486	0.078	0.408
MatB	DUSP2	9.24445e-167	3.38356e-162	2.67595	0.3	0.061	0.239
MatB	FOS	0	0	2.64359	0.706	0.262	0.444
MatB	HMGA1	0	0	2.63424	0.734	0.179	0.555
MatB	DOK3	1.3153e-186	4.81415e-182	2.61098	0.286	0.043	0.243
MatB	GADD45B	7.83444e-206	2.86748e-201	2.57633	0.465	0.14	0.325
MatB	IGLC1	0	0	2.56063	0.651	0.207	0.444
MatB	NR4A1	6.20437e-180	2.27086e-175	2.53431	0.323	0.066	0.257
MatB	GNAI2	0	0	2.52258	0.666	0.149	0.517
MatB	PAG1	2.20686e-166	8.07734e-162	2.47993	0.272	0.045	0.227
MatB	UBALD2	4.66587e-171	1.70776e-166	2.47256	0.285	0.049	0.236
MatB	SFMBT2	1.37515e-165	5.0332e-161	2.42822	0.258	0.038	0.22
MatB	HIST1H2AC	0	0	2.36694	0.614	0.155	0.459
MatB	HNRNPAB	3.02858e-229	1.10849e-224	2.36547	0.372	0.063	0.309
MatB	TXNL4A	9.41683e-254	3.44665e-249	2.35356	0.412	0.073	0.339
MatB	TUBB6	1.28427e-187	4.70056e-183	2.35099	0.298	0.047	0.251
MatB	HRK	3.31913e-156	1.21483e-151	2.35065	0.265	0.046	0.219
MatB	CMTM7	0	0	2.33888	0.557	0.129	0.428
MatB	STMN1	1.2089e-305	4.4247e-301	2.33732	0.588	0.155	0.433
MatB	MAP2K2	3.40571e-212	1.24652e-207	2.31034	0.346	0.059	0.287
MatB	DYNLL1	0	0	2.30453	0.766	0.233	0.533
MatB	CAPNS1	3.50161e-176	1.28163e-171	2.30411	0.289	0.047	0.242
MatB	CRIP1	0	0	2.30309	0.652	0.19	0.462
MatB	MYO1C	1.71576e-181	6.27986e-177	2.29652	0.323	0.064	0.259
MatB	IKZF2	2.79348e-175	1.02244e-170	2.29253	0.303	0.055	0.248
MatB	CD1C	7.27508e-179	2.66275e-174	2.28798	0.312	0.058	0.254
MatB	NME1	4.10372e-221	1.502e-216	2.28704	0.426	0.101	0.325
MatB	HSPH1	2.50846e-231	9.18122e-227	2.26827	0.431	0.097	0.334
MatB	LINC01781	2.07464e-283	7.59337e-279	2.25556	0.486	0.1	0.386
MatB	MZB1	0	0	2.2552	0.755	0.223	0.532
MatB	ANXA2	1.15336e-212	4.22141e-208	2.21882	0.394	0.086	0.308
MatB	SIT1	0	0	2.16808	0.603	0.159	0.444
MatB	CTSZ	7.70735e-244	2.82097e-239	2.16552	0.457	0.104	0.353
MatB	TRIM28	2.54056e-196	9.29871e-192	2.15564	0.363	0.075	0.288
MatB	PAFAH1B3	2.277e-146	8.33404e-142	2.15489	0.251	0.043	0.208
MatB	CDK6	1.3062e-234	4.78081e-230	2.07893	0.431	0.091	0.34
MatB	HSP90AA1	0	0	2.06406	0.952	0.547	0.405
MatB	E2F5	5.21918e-215	1.91027e-210	2.03659	0.429	0.099	0.33
MatB	SMARCA4	6.16892e-162	2.25788e-157	2.03149	0.304	0.061	0.243
MatB	ACTG1	0	0	2.0225	0.989	0.763	0.226
MatB	UNC93B1	5.52729e-165	2.02304e-160	2.01826	0.327	0.072	0.255

### Sheet: exclusive_aBM
Stage	gene	p_val	p_val_adj	avg_log2FC	pct.1 (aBM)	pct.2 (fL)	difference
HSPC	LYZ	0	0	14.0765	0.399	0	0.399
HSPC	ZNF385D	0	0	7.19961	0.425	0.014	0.411
HSPC	ABO	1.30618e-217	4.78076e-213	5.33786	0.281	0.008	0.273
HSPC	RNASE2	2.91796e-158	1.068e-153	5.02062	0.26	0.028	0.232
HSPC	AREG	0	0	4.92298	0.522	0.056	0.466
HSPC	CLU	4.54331e-243	1.6629e-238	4.83273	0.362	0.034	0.328
HSPC	ANXA1	0	0	4.6571	0.805	0.068	0.737
HSPC	EREG	0	0	4.57663	0.435	0.033	0.402
HSPC	CTSG	1.06429e-110	3.8954e-106	4.1371	0.327	0.103	0.224
HSPC	NEGR1	7.13168e-236	2.61026e-231	3.58959	0.389	0.049	0.34
HSPC	PCDH9	1.53911e-185	5.63328e-181	3.53474	0.282	0.022	0.26
HSPC	AKR1C3	3.49856e-265	1.28051e-260	3.48431	0.447	0.065	0.382
HSPC	ANXA2	9.38914e-113	3.43652e-108	3.28942	0.277	0.065	0.212
HSPC	NPDC1	0	0	3.06697	0.608	0.154	0.454
HSPC	BEX1	1.6446e-184	6.01941e-180	3.02885	0.395	0.085	0.31
HSPC	TSC22D3	0	0	2.96811	0.757	0.345	0.412
HSPC	AVP	4.1768e-73	1.52875e-68	2.74057	0.456	0.282	0.174
HSPC	CDK14	6.25398e-161	2.28902e-156	2.71748	0.389	0.096	0.293
HSPC	IFI27L2	1.87232e-215	6.85289e-211	2.68859	0.468	0.108	0.36
HSPC	MPO	3.86052e-32	1.41299e-27	2.68415	0.43	0.341	0.089
HSPC	L3MBTL4	5.07267e-141	1.85665e-136	2.66954	0.314	0.062	0.252
HSPC	NAALADL1	8.7928e-168	3.21825e-163	2.49197	0.419	0.113	0.306
HSPC	PTGER2	1.20571e-104	4.41301e-100	2.47756	0.307	0.092	0.215
HSPC	S100A10	7.75517e-38	2.83847e-33	2.29223	0.274	0.144	0.13
HSPC	CXCR4	2.10822e-96	7.71629e-92	2.28105	0.348	0.128	0.22
HSPC	PLXDC2	6.64678e-166	2.43279e-161	2.2368	0.596	0.285	0.311
HSPC	SRGN	3.01646e-191	1.10406e-186	2.23323	0.899	0.812	0.087
HSPC	MGST1	1.51716e-238	5.55295e-234	2.23077	0.721	0.409	0.312
HSPC	CRHBP	1.05603e-135	3.86517e-131	2.2147	0.443	0.156	0.287
HSPC	S100A6	9.20437e-232	3.36889e-227	2.11766	0.812	0.518	0.294
HSPC	CD151	5.80931e-82	2.12627e-77	2.09181	0.266	0.082	0.184
HSPC	TSPO	0	0	2.07167	0.882	0.503	0.379
HSPC	LINC00173	7.40737e-78	2.71117e-73	2.02456	0.305	0.116	0.189
HSPC	MED12L	5.57659e-142	2.04109e-137	2.00183	0.538	0.24	0.298
Bprogenitor	LRRC26	5.71631e-85	2.09223e-80	8.2214	0.369	0.001	0.368
Bprogenitor	DNTT	6.77337e-181	2.47912e-176	7.54893	0.813	0.027	0.786
Bprogenitor	NPDC1	1.93204e-105	7.07146e-101	6.18511	0.502	0.013	0.489
Bprogenitor	L3MBTL4	4.87521e-57	1.78437e-52	4.4634	0.353	0.027	0.326
Bprogenitor	AREG	4.04632e-43	1.48099e-38	4.38581	0.32	0.037	0.283
Bprogenitor	ANXA1	4.88472e-98	1.78786e-93	4.28714	0.544	0.034	0.51
Bprogenitor	AC016735.1	6.31557e-52	2.31156e-47	4.13928	0.382	0.045	0.337
Bprogenitor	MYLK	1.0627e-46	3.8896e-42	3.88808	0.373	0.052	0.321
Bprogenitor	AKR1C3	1.441e-66	5.27419e-62	3.38461	0.56	0.097	0.463
Bprogenitor	MSRB3	3.32523e-43	1.21707e-38	3.22739	0.448	0.099	0.349
Bprogenitor	LIME1	2.6309e-40	9.62936e-36	3.14598	0.402	0.08	0.322
Bprogenitor	AC246787.2	3.75702e-42	1.37511e-37	3.01072	0.419	0.081	0.338
Bprogenitor	AL513166.1	1.18589e-30	4.34048e-26	2.76095	0.307	0.055	0.252
Bprogenitor	CRYGD	5.50893e-23	2.01632e-18	2.69205	0.311	0.086	0.225
Bprogenitor	KLF10	2.57551e-30	9.42663e-26	2.62111	0.568	0.266	0.302
Bprogenitor	MPPED2	4.40167e-22	1.61106e-17	2.61687	0.266	0.06	0.206
Bprogenitor	TSC22D3	2.02284e-63	7.40379e-59	2.53857	0.871	0.453	0.418
Bprogenitor	HIST3H2A	2.8671e-21	1.04939e-16	2.52006	0.274	0.068	0.206
Bprogenitor	MME	1.13365e-20	4.14928e-16	2.39777	0.407	0.166	0.241
Bprogenitor	ISG20	1.15788e-14	4.23797e-10	2.26365	0.27	0.092	0.178
Bprogenitor	HLA-DQA2	7.30303e-15	2.67298e-10	2.24246	0.315	0.124	0.191
Bprogenitor	TSPO	7.32371e-60	2.68055e-55	2.23523	0.772	0.307	0.465
Bprogenitor	PTGER2	4.61311e-11	1.68844e-06	2.21229	0.286	0.133	0.153
Bprogenitor	LINC00173	6.42264e-26	2.35075e-21	2.18829	0.432	0.149	0.283
Bprogenitor	HLA-DQA1	1.20316e-22	4.40369e-18	2.10334	0.461	0.186	0.275
Bprogenitor	IFI27L2	1.54641e-17	5.66e-13	2.04344	0.32	0.111	0.209
Bprogenitor	SPARC	4.40499e-13	1.61227e-08	2.04278	0.344	0.167	0.177
Bprogenitor	CDK14	1.56793e-15	5.73878e-11	2.03509	0.286	0.101	0.185
Bprogenitor	AHNAK	8.96296e-17	3.28053e-12	2.02661	0.303	0.104	0.199
Bprogenitor	TNFSF13B	2.36644e-19	8.66141e-15	2.02147	0.452	0.216	0.236
EproB	AKR1C3	1.46e-89	5.34373e-85	4.9135	0.251	0.008	0.243
EproB	DACH1	8.36962e-91	3.06336e-86	3.82735	0.326	0.027	0.299
EproB	WFS1	2.41654e-71	8.84477e-67	3.6011	0.269	0.024	0.245
EproB	L3MBTL4	1.72065e-99	6.29775e-95	3.52198	0.337	0.024	0.313
EproB	MYLK	1.7501e-123	6.40553e-119	3.52094	0.495	0.059	0.436
EproB	STAG3	1.13916e-93	4.16944e-89	3.28454	0.439	0.068	0.371
EproB	MPPED2	1.26872e-86	4.64364e-82	3.10522	0.369	0.044	0.325
EproB	TSC22D3	3.86919e-134	1.41616e-129	3.0731	0.817	0.287	0.53
EproB	BAALC	1.85005e-67	6.77138e-63	2.68279	0.459	0.118	0.341
EproB	KLF10	2.78541e-89	1.01949e-84	2.67334	0.665	0.218	0.447
EproB	SPRY1	1.52696e-54	5.58884e-50	2.5551	0.385	0.095	0.29
EproB	FKBP5	2.07903e-82	7.60944e-78	2.42889	0.5	0.109	0.391
EproB	FAM30A	5.70034e-114	2.08638e-109	2.24804	0.717	0.193	0.524
EproB	LINC01619	6.21287e-68	2.27397e-63	2.20606	0.523	0.149	0.374
EproB	S100A10	1.14848e-39	4.20356e-35	2.17376	0.267	0.058	0.209
EproB	SNX9	3.66524e-32	1.34152e-27	2.15608	0.253	0.065	0.188
EproB	PLK2	9.69355e-26	3.54794e-21	2.05165	0.285	0.099	0.186
EproB	CRMP1	1.15779e-29	4.23761e-25	2.02885	0.29	0.093	0.197
LproB	MYLK	2.51126e-217	9.19146e-213	3.94524	0.437	0.032	0.405
LproB	MPPED2	5.31217e-190	1.94431e-185	3.55251	0.413	0.036	0.377
LproB	KLF10	2.76892e-149	1.01345e-144	3.09427	0.453	0.088	0.365
LproB	FAM30A	1.48582e-146	5.43824e-142	3.07954	0.372	0.047	0.325
LproB	THEMIS2	1.90741e-116	6.9813e-112	3.06049	0.304	0.038	0.266
LproB	P2RY14	5.33875e-77	1.95404e-72	2.99054	0.251	0.047	0.204
LproB	CPT1A	5.46616e-105	2.00067e-100	2.90063	0.278	0.035	0.243
LproB	MT1X	3.2602e-152	1.19326e-147	2.54131	0.619	0.206	0.413
LproB	LINC01619	1.31099e-108	4.79837e-104	2.47959	0.319	0.049	0.27
LproB	STAG3	7.63562e-92	2.79471e-87	2.46744	0.307	0.058	0.249
LproB	CD109	1.28106e-102	4.68882e-98	2.43974	0.341	0.066	0.275
LproB	SMIM3	2.86202e-246	1.04753e-241	2.40248	0.852	0.349	0.503
LproB	KLF3	8.92404e-85	3.26629e-80	2.35761	0.408	0.132	0.276
LproB	RELL1	1.72114e-96	6.29956e-92	2.30556	0.417	0.119	0.298
LproB	CLEC2B	1.84597e-66	6.75642e-62	2.15347	0.269	0.064	0.205
LproB	CYTIP	8.11452e-73	2.96999e-68	2.14492	0.308	0.077	0.231
LproB	AC007381.1	1.39137e-104	5.09254e-100	2.07563	0.434	0.117	0.317
LproB	HMHB1	2.38206e-102	8.71858e-98	2.04421	0.415	0.104	0.311
LproB	ZNF852	1.1209e-69	4.10261e-65	2.00741	0.304	0.077	0.227
LproB	HPS4	6.56822e-133	2.40403e-128	2.00046	0.604	0.208	0.396
LpreB	MYLK	6.67454e-149	2.44295e-144	3.56536	0.276	0.029	0.247
LpreB	MPPED2	1.58306e-218	5.79417e-214	3.5024	0.391	0.043	0.348
LpreB	TSC22D3	7.44684e-219	2.72562e-214	3.05663	0.679	0.282	0.397
LpreB	LINC01619	1.62151e-271	5.93487e-267	2.70491	0.754	0.294	0.46
LpreB	TSPO	0	0	2.50691	0.822	0.332	0.49
LpreB	FAM30A	7.25307e-111	2.6547e-106	2.36804	0.295	0.06	0.235
LpreB	RGS2	1.09368e-189	4.00299e-185	2.34784	0.728	0.364	0.364
LpreB	S100A10	5.89882e-169	2.15903e-164	2.3263	0.506	0.142	0.364
LpreB	CPT1A	2.97694e-108	1.08959e-103	2.22895	0.339	0.091	0.248
LpreB	CLEC2B	1.40167e-80	5.13027e-76	2.1953	0.288	0.085	0.203
SpreB	TSPO	0	0	3.86524	0.467	0.049	0.418
SpreB	MPPED2	1.52979e-272	5.59919e-268	3.14813	0.305	0.03	0.275
SpreB	LINC01619	0	0	2.73276	0.566	0.124	0.442
SpreB	SMIM3	5.75367e-133	2.1059e-128	2.18547	0.259	0.07	0.189
ImmB	LINC01619	0	0	3.04677	0.549	0.126	0.423
ImmB	ACSM3	1.76847e-173	6.47278e-169	2.11481	0.658	0.354	0.304
ImmB	RFTN1	1.15051e-89	4.21097e-85	2.04305	0.299	0.106	0.193
MatB	ADAM28	0	0	5.4338	0.652	0.043	0.609
MatB	FCRL3	2.43596e-131	8.91586e-127	4.41981	0.258	0.03	0.228
MatB	IL4R	0	0	4.31793	0.612	0.105	0.507
MatB	AC120193.1	3.10633e-131	1.13695e-126	4.15959	0.257	0.029	0.228
MatB	TSPO	1.17408e-139	4.29724e-135	3.82105	0.266	0.026	0.24
MatB	LINC01619	0	0	3.739	0.555	0.104	0.451
MatB	CTSH	1.09036e-100	3.99081e-96	3.23994	0.257	0.059	0.198
MatB	CEMIP2	1.78032e-193	6.51615e-189	3.10255	0.437	0.119	0.318
MatB	PELI1	1.38917e-119	5.08452e-115	2.89207	0.354	0.124	0.23
MatB	TSC22D3	0	0	2.83944	0.929	0.419	0.51
MatB	SKAP1	4.40067e-136	1.61069e-131	2.71588	0.374	0.119	0.255
MatB	PLPP5	3.597e-284	1.31654e-279	2.65325	0.603	0.201	0.402
MatB	SELL	0	0	2.62522	0.669	0.224	0.445
MatB	COBLL1	2.0963e-99	7.67267e-95	2.37022	0.294	0.085	0.209
MatB	COL19A1	7.31448e-207	2.67717e-202	2.34125	0.544	0.216	0.328
MatB	SIPA1L1	3.54387e-186	1.29709e-181	2.26894	0.532	0.233	0.299
MatB	SNX9	9.38448e-76	3.43481e-71	2.22929	0.416	0.259	0.157
MatB	FCER2	4.91791e-273	1.8e-268	2.16785	0.666	0.309	0.357
MatB	FAM30A	9.61506e-78	3.51921e-73	2.05706	0.266	0.086	0.18
MatB	BIN2	4.36009e-72	1.59584e-67	2.03655	0.277	0.108	0.169
