## Supplemental Table 8 for "Early-life human lymphopoiesis generates a distinct B-cell lineage"

### Sheet: S8_DEG_Parameters
DEG parameters: S8
Summary	4x fold-change, in >25% of cluster
min.pct	0.25
log2FC	2
Test	Wilcoxon rank-sum
Selection	Comparison between fL and aBM progenitor subsets based on EBF1 and PAX5 expression.
ncell_EBF1negPAX5neg_fL	235
ncell_EBF1negPAX5neg_aBM	128
ncell_EBF1posPAX5neg_fL	543
ncell_EBF1posPAX5neg_aBM	90
ncell_PAX5pos_fL	196
ncell_PAX5pos_aBM	23

### Sheet: EBF1negPAX5neg
gene	p_val	p_val_adj	avg_log2FC	pct.1 (fL EBF1negPAX5neg)	pct.2 (aBM EBF1negPAX5neg)	difference
IGF2BP1	4.97245e-23	1.81997e-18	6.64438	0.532	0	0.532
LIN28B	7.26962e-11	2.66075e-06	5.47562	0.277	0	0.277
CHD7	2.35054e-11	8.6032e-07	4.95592	0.302	0.008	0.294
OPCML	1.57564e-10	5.76698e-06	6.05717	0.281	0.008	0.273
TIMP3	4.93689e-13	1.80695e-08	4.87024	0.353	0.016	0.337
ID3	6.19586e-10	2.26775e-05	5.32593	0.281	0.016	0.265
MYCN	1.79267e-11	6.56134e-07	4.68083	0.328	0.023	0.305
ECI1	3.48808e-11	1.27667e-06	4.3755	0.319	0.023	0.296
MSR1	5.06548e-11	1.85402e-06	3.73845	0.328	0.023	0.305
ZNF683	5.8004e-11	2.12301e-06	3.45385	0.328	0.023	0.305
LDB2	2.76232e-08	0.00101104	3.74537	0.251	0.023	0.228
RXFP1	7.41209e-13	2.7129e-08	3.12132	0.383	0.031	0.352
LEF1	7.5094e-12	2.74852e-07	4.35162	0.357	0.031	0.326
HIST1H3H	3.88584e-10	1.42226e-05	3.23614	0.315	0.031	0.284
NT5DC2	1.35998e-07	0.00497765	2.81429	0.251	0.031	0.22
SLC24A3	1.73069e-07	0.00633451	2.96476	0.251	0.031	0.22
MARCKS	1.81387e-20	6.63893e-16	4.05627	0.536	0.039	0.497
HSPA1B	1.24679e-19	4.56338e-15	4.2251	0.523	0.039	0.484
PPP1R35	2.38738e-11	8.73805e-07	3.95436	0.345	0.039	0.306
PLAG1	3.72506e-11	1.36341e-06	2.96373	0.357	0.039	0.318
GIMAP1	9.4341e-10	3.45298e-05	3.32139	0.319	0.039	0.28
CYBB	3.96034e-08	0.00144952	3.77363	0.272	0.039	0.233
HIST1H2AK	2.54088e-07	0.00929986	2.81634	0.255	0.039	0.216
C11orf68	5.00224e-07	0.0183087	2.28131	0.255	0.039	0.216
IGF2BP3	7.12089e-16	2.60632e-11	3.77814	0.46	0.047	0.413
CTSZ	1.42188e-11	5.20423e-07	3.7755	0.362	0.047	0.315
FAM43A	7.21026e-09	0.000263903	3.32632	0.302	0.047	0.255
TMEM203	3.13963e-07	0.0114914	2.67601	0.264	0.047	0.217
KLF2	3.47166e-07	0.0127066	3.58587	0.26	0.047	0.213
XIRP2	1.18667e-06	0.0434332	2.68835	0.251	0.047	0.204
BICC1	1.40032e-06	0.0512532	2.37755	0.251	0.047	0.204
UBE2S	6.53557e-18	2.39209e-13	4.2559	0.502	0.055	0.447
ALYREF	1.6987e-15	6.21741e-11	3.73218	0.455	0.055	0.4
HIST1H2AG	1.99029e-10	7.28467e-06	2.67498	0.366	0.055	0.311
AOAH	1.68701e-08	0.000617464	3.08221	0.306	0.055	0.251
MOB2	5.815e-08	0.00212835	2.87093	0.289	0.055	0.234
TRH	7.42851e-07	0.0271891	2.43209	0.272	0.055	0.217
LSAMP	8.03923e-07	0.0294244	2.47154	0.268	0.055	0.213
CIB2	9.91273e-07	0.0362816	2.18642	0.268	0.055	0.213
TBC1D10A	3.54392e-06	0.129711	2.14205	0.251	0.055	0.196
GSK3A	4.66286e-09	0.000170665	2.76174	0.328	0.062	0.266
MFAP2	5.32588e-09	0.000194933	2.53892	0.34	0.062	0.278
TSR3	5.461e-09	0.000199878	2.44652	0.34	0.062	0.278
CEBPB	1.63251e-07	0.00597516	2.06943	0.298	0.062	0.236
ST18	3.87731e-07	0.0141913	2.26809	0.289	0.062	0.227
CMTR2	1.3699e-06	0.0501397	2.09838	0.277	0.062	0.215
WEE1	1.98439e-06	0.0726308	2.3957	0.264	0.062	0.202
PGP	3.12129e-06	0.114243	2.53665	0.255	0.062	0.193
MFAP4	5.17126e-16	1.89273e-11	3.68927	0.485	0.07	0.415
FAM107B	4.11493e-11	1.5061e-06	2.60108	0.391	0.07	0.321
LCK	4.27096e-11	1.56321e-06	2.31061	0.409	0.07	0.339
HPGDS	6.44181e-10	2.35777e-05	3.27316	0.357	0.07	0.287
TMEM273	2.30134e-09	8.42315e-05	2.20383	0.37	0.07	0.3
ZNF675	9.5678e-09	0.000350191	2.47464	0.34	0.07	0.27
ZNF787	4.22872e-08	0.00154775	2.53244	0.319	0.07	0.249
PRR5	2.54168e-07	0.0093028	2.44721	0.302	0.07	0.232
LDB1	1.04209e-06	0.0381417	2.21942	0.285	0.07	0.215
AC007952.4	1.27953e-16	4.68321e-12	3.75361	0.511	0.078	0.433
PDE3B	2.76743e-11	1.01291e-06	2.94756	0.409	0.078	0.331
UBE2M	8.41335e-11	3.07937e-06	2.61933	0.404	0.078	0.326
SLC8A1-AS1	6.96358e-09	0.000254874	2.51236	0.357	0.078	0.279
HIST1H2AM	1.70353e-08	0.000623509	2.32206	0.349	0.078	0.271
CDC34	3.24362e-07	0.011872	2.33892	0.302	0.078	0.224
AC007319.1	4.7801e-07	0.0174956	2.14164	0.306	0.078	0.228
ZNF384	2.16066e-06	0.0790823	2.32434	0.281	0.078	0.203
DEC1	2.96144e-06	0.108392	2.60839	0.277	0.078	0.199
ZNF608	1.99278e-05	0.729378	2.11906	0.26	0.078	0.182
RRP36	3.20413e-05	1	2.14288	0.251	0.078	0.173
XXYLT1	7.06977e-12	2.58761e-07	2.5495	0.443	0.086	0.357
FADS2	3.89435e-09	0.000142537	2.43191	0.362	0.086	0.276
AL691403.1	6.10492e-09	0.000223446	2.47919	0.366	0.086	0.28
BLM	3.10242e-06	0.113552	2.18286	0.289	0.086	0.203
BRCA2	7.10553e-06	0.26007	2.25387	0.281	0.086	0.195
VPS50	9.41772e-06	0.344698	2.09712	0.277	0.086	0.191
KNTC1	1.57981e-05	0.578228	2.28932	0.268	0.086	0.182
MPL	2.09252e-05	0.765882	2.02795	0.268	0.086	0.182
ZNF574	2.61545e-05	0.95728	2.13698	0.26	0.086	0.174
PLCXD1	2.92742e-05	1	2.18166	0.26	0.086	0.174
AC010894.3	4.47506e-05	1	2.14539	0.251	0.086	0.165
SAMD3	2.57783e-17	9.43511e-13	2.72425	0.562	0.094	0.468
CCDC200	7.16393e-11	2.62207e-06	3.33495	0.413	0.094	0.319
ORAI1	1.29868e-08	0.000475331	2.58733	0.357	0.094	0.263
DDX56	2.67788e-08	0.000980129	2.29104	0.353	0.094	0.259
HIST1H2BF	3.04273e-08	0.00111367	2.15057	0.362	0.094	0.268
CSNK2A2	6.91915e-07	0.0253248	2.21239	0.319	0.094	0.225
CNOT6	2.24408e-06	0.0821354	2.07516	0.306	0.094	0.212
KIF20B	3.44642e-06	0.126142	2.69351	0.289	0.094	0.195
CD7	4.52463e-26	1.65606e-21	3.09073	0.702	0.102	0.6
TMEM200A	9.09341e-10	3.32828e-05	2.07241	0.421	0.102	0.319
ARID3A	5.88946e-09	0.00021556	2.43305	0.379	0.102	0.277
ALDH16A1	8.21769e-09	0.000300776	2.05594	0.387	0.102	0.285
E2F5	1.35844e-08	0.000497202	2.29123	0.379	0.102	0.277
GINS2	1.86146e-07	0.00681312	2.05928	0.353	0.102	0.251
TSPAN7	4.90043e-07	0.0179361	2.09544	0.34	0.102	0.238
HIST1H1B	1.30439e-05	0.47742	3.05453	0.285	0.102	0.183
USP37	2.08627e-05	0.763594	2.11677	0.285	0.102	0.183
UBALD2	2.57751e-13	9.43395e-09	2.47138	0.494	0.109	0.385
STAT5B	2.49408e-10	9.12857e-06	2.54312	0.421	0.109	0.312
POLE	1.41453e-07	0.0051773	2.24714	0.345	0.109	0.236
PALM2-AKAP2	3.78079e-08	0.00138381	2.25332	0.374	0.117	0.257
THUMPD3	2.44083e-07	0.00893367	2.1283	0.357	0.117	0.24
NFIL3	1.0915e-05	0.399498	2.54254	0.311	0.117	0.194
EFHD2	4.06536e-12	1.48796e-07	2.52004	0.468	0.125	0.343
DUSP2	1.04674e-09	3.83118e-05	2.64552	0.421	0.125	0.296
ARHGAP22	2.18665e-08	0.000800335	2.23323	0.387	0.125	0.262
CD81	1.21821e-21	4.45876e-17	3.47078	0.63	0.133	0.497
HSPH1	2.51572e-14	9.20778e-10	2.23225	0.549	0.133	0.416
DBN1	2.5849e-14	9.46101e-10	2.34301	0.557	0.133	0.424
ABHD17A	3.64689e-09	0.00013348	2.35536	0.413	0.133	0.28
LY86	4.77703e-09	0.000174844	2.23407	0.421	0.133	0.288
PPAN	2.22201e-08	0.000813278	2.05433	0.404	0.141	0.263
CD3E	3.98088e-08	0.00145704	2.41199	0.404	0.141	0.263
HNRNPUL2	3.86393e-13	1.41424e-08	2.41891	0.523	0.164	0.359
ST8SIA6	3.88274e-12	1.42112e-07	2.69576	0.511	0.164	0.347
INTS6	6.21524e-11	2.27484e-06	2.19525	0.511	0.164	0.347
HSPA1A	5.70204e-11	2.087e-06	4.03428	0.481	0.172	0.309
STIP1	5.69169e-12	2.08322e-07	2.10778	0.532	0.18	0.352
BASP1	1.88988e-19	6.91716e-15	2.19286	0.681	0.188	0.493
GLRX5	1.36562e-14	4.99832e-10	2.38184	0.57	0.188	0.382
LAPTM4B	6.40061e-24	2.34269e-19	3.1921	0.706	0.195	0.511
GSPT1	4.19954e-12	1.53707e-07	2.38358	0.532	0.195	0.337
BMP2K	9.20866e-12	3.37046e-07	2.11532	0.54	0.195	0.345
CALCRL	5.97616e-23	2.18733e-18	3.31231	0.706	0.211	0.495
ARID5B	1.94772e-15	7.12884e-11	2.33315	0.63	0.211	0.419
DNAH14	3.03564e-12	1.11108e-07	2.22706	0.553	0.211	0.342
QPRT	3.83759e-18	1.4046e-13	2.01031	0.685	0.219	0.466
TAF10	1.19429e-21	4.3712e-17	2.83669	0.702	0.227	0.475
LMNB1	5.99381e-12	2.1938e-07	2.18687	0.553	0.227	0.326
SFMBT2	1.60201e-12	5.86354e-08	2.51362	0.583	0.25	0.333
LINC02100	5.38898e-10	1.97242e-05	-3.3027	0.038	0.25	-0.212
IFI44	1.16823e-05	0.427586	-2.15636	0.089	0.25	-0.161
ACY3	1.82767e-22	6.68944e-18	2.29388	0.787	0.258	0.529
SERPINE2	1.82059e-07	0.00666356	-2.22844	0.064	0.258	-0.194
LYL1	2.20387e-24	8.06638e-20	2.78798	0.757	0.266	0.491
DNAJB1	6.86932e-16	2.51424e-11	2.19607	0.677	0.266	0.411
KRT18	6.68189e-13	2.44564e-08	-4.01165	0.021	0.266	-0.245
EMP1	5.75847e-10	2.10766e-05	-2.48054	0.043	0.266	-0.223
C9orf139	6.4608e-14	2.36472e-09	-3.74037	0.017	0.273	-0.256
MYLK	1.79041e-08	0.000655309	-2.83413	0.064	0.273	-0.209
CDK14	3.2295e-11	1.18203e-06	-2.67252	0.038	0.281	-0.243
AL513166.1	1.13572e-11	4.15684e-07	-2.81609	0.038	0.289	-0.251
SLC40A1	7.46952e-09	0.000273392	-2.10851	0.064	0.289	-0.225
RAB27B	1.32124e-08	0.000483588	-2.39035	0.072	0.289	-0.217
PTMS	1.55755e-07	0.00570081	-2.18273	0.081	0.289	-0.208
CDK2AP1	1.26904e-19	4.64481e-15	2.4781	0.706	0.312	0.394
MAGED2	5.66111e-17	2.07202e-12	2.02626	0.715	0.312	0.403
ADGRG6	2.91813e-16	1.06807e-11	-3.90939	0.017	0.312	-0.295
MGST1	4.84194e-15	1.7722e-10	-3.69181	0.03	0.32	-0.29
NKG7	3.13457e-27	1.14728e-22	2.60385	0.826	0.344	0.482
MARCKSL1	1.54638e-26	5.65992e-22	2.17202	0.838	0.344	0.494
DBNDD2	3.19364e-17	1.16891e-12	-3.8881	0.026	0.344	-0.318
JUND	3.66548e-16	1.3416e-11	2.64581	0.719	0.344	0.375
HNRNPAB	4.76232e-22	1.74306e-17	2.29002	0.766	0.352	0.414
L3MBTL4	2.41676e-20	8.84557e-16	-4.76386	0.009	0.352	-0.343
AREG	1.78625e-17	6.53786e-13	-4.46979	0.03	0.359	-0.329
LRRC26	3.77782e-23	1.38272e-18	-6.74559	0	0.367	-0.367
LTB	1.05899e-18	3.87602e-14	2.40496	0.838	0.422	0.416
AHNAK	8.12269e-11	2.97298e-06	-2.0563	0.128	0.422	-0.294
LIME1	3.49883e-15	1.28061e-10	-2.53846	0.077	0.43	-0.353
HIST3H2A	1.12037e-13	4.10066e-09	-2.40749	0.098	0.43	-0.332
CD69	2.00548e-16	7.34024e-12	2.06544	0.774	0.461	0.313
SPARC	2.56849e-10	9.40092e-06	-2.04136	0.187	0.469	-0.282
CRYGD	2.06307e-16	7.55106e-12	-2.70996	0.132	0.5	-0.368
AC016735.1	3.79082e-21	1.38748e-16	-3.58841	0.081	0.508	-0.427
TNFSF13B	1.16201e-11	4.25306e-07	-2.15247	0.209	0.508	-0.299
AC246787.2	1.59771e-14	5.84779e-10	-2.29907	0.145	0.516	-0.371
KLF10	2.58359e-15	9.45621e-11	-2.78424	0.179	0.547	-0.368
LINC00173	3.88347e-16	1.42139e-11	-2.26698	0.157	0.555	-0.398
MSRB3	1.19995e-18	4.39193e-14	-2.68579	0.174	0.586	-0.412
AKR1C3	3.93324e-23	1.4396e-18	-2.89223	0.115	0.602	-0.487
NRIP1	2.13988e-22	7.83218e-18	2.05499	0.877	0.602	0.275
NPDC1	1.83222e-35	6.7061e-31	-5.00696	0.034	0.609	-0.575
DNTT	4.54592e-45	1.66385e-40	-10.7975	0	0.664	-0.664
ANXA1	7.04988e-38	2.58033e-33	-3.2552	0.043	0.672	-0.629
IQGAP2	4.79725e-36	1.75584e-31	2.11455	0.97	0.711	0.259
GNAS	1.11844e-35	4.0936e-31	2.29041	0.957	0.812	0.145
TSPO	2.91863e-38	1.06825e-33	-2.79324	0.187	0.82	-0.633

### Sheet: EBF1posPAX5neg
gene	p_val	p_val_adj	avg_log2FC	pct.1 (fL EBF1posPAX5neg)	pct.2 (aBM EBF1posPAX5neg)	difference
IGF2BP3	1.9994e-24	7.31801e-20	6.23413	0.639	0	0.639
IGF2BP1	1.19404e-22	4.37031e-18	6.11628	0.608	0	0.608
CYBB	6.90557e-16	2.52751e-11	6.31255	0.471	0	0.471
TNNI2	1.51507e-11	5.5453e-07	5.12	0.365	0	0.365
PTPRK	2.06958e-10	7.57486e-06	5.75591	0.333	0	0.333
LIN28B	4.35533e-10	1.5941e-05	4.70795	0.324	0	0.324
NT5DC2	7.83604e-10	2.86807e-05	4.59659	0.317	0	0.317
AC011893.1	9.06554e-10	3.31808e-05	4.54902	0.315	0	0.315
HIST1H2AL	1.40011e-09	5.12456e-05	5.3812	0.309	0	0.309
FBLN1	1.61702e-09	5.91845e-05	4.56821	0.308	0	0.308
ASF1B	2.86471e-09	0.000104851	5.22615	0.3	0	0.3
MFAP2	5.0412e-09	0.000184513	4.63932	0.293	0	0.293
RRM2	6.67086e-09	0.00024416	6.41279	0.289	0	0.289
UBE2C	6.67086e-09	0.00024416	7.21763	0.289	0	0.289
OPCML	1.01232e-08	0.00037052	5.91947	0.284	0	0.284
CDC20	1.33412e-08	0.000488302	6.13727	0.28	0	0.28
CCNA2	1.53063e-08	0.000560228	5.60142	0.278	0	0.278
NCAPH	1.75539e-08	0.000642489	4.8813	0.276	0	0.276
KIFC1	1.75539e-08	0.00064249	5.33096	0.276	0	0.276
KIF4A	5.17844e-08	0.00189536	5.0051	0.262	0	0.262
KIF15	6.76022e-08	0.00247431	5.05134	0.258	0	0.258
BUB1	1.00544e-07	0.00367999	4.67958	0.252	0	0.252
CD7	3.40319e-30	1.2456e-25	6.90306	0.738	0.011	0.727
MARCKS	7.23945e-24	2.64971e-19	5.78936	0.637	0.011	0.626
TSR3	7.02286e-13	2.57044e-08	4.52851	0.413	0.011	0.402
HIST1H1B	3.08675e-12	1.12978e-07	6.48297	0.398	0.011	0.387
LDB2	4.30735e-12	1.57653e-07	3.97297	0.4	0.011	0.389
HIST1H2AM	4.07385e-11	1.49107e-06	4.45088	0.372	0.011	0.361
LSAMP	2.349e-10	8.59756e-06	5.44453	0.348	0.011	0.337
GFI1B	3.03865e-10	1.11218e-05	4.46991	0.344	0.011	0.333
AC092691.1	5.43884e-10	1.99067e-05	3.92476	0.343	0.011	0.332
GTF2A1	1.20406e-09	4.40699e-05	3.82064	0.33	0.011	0.319
AP1AR	5.0974e-09	0.00018657	3.32792	0.315	0.011	0.304
CD33	5.34749e-09	0.000195723	3.96946	0.308	0.011	0.297
CTSZ	6.38522e-09	0.000233705	3.92099	0.308	0.011	0.297
PRKCA	8.71537e-09	0.000318991	4.75199	0.3	0.011	0.289
HIST1H2AJ	1.4082e-08	0.000515415	4.67256	0.297	0.011	0.286
CACNB4	1.44853e-08	0.000530175	3.71944	0.3	0.011	0.289
DNLZ	2.25395e-08	0.000824967	3.80997	0.291	0.011	0.28
TELO2	2.36359e-08	0.000865099	3.5322	0.293	0.011	0.282
AF064858.1	2.7533e-08	0.00100773	3.93549	0.287	0.011	0.276
HIST1H2AH	5.42386e-08	0.00198519	3.88647	0.282	0.011	0.271
MYBL2	7.26229e-08	0.00265807	4.45375	0.273	0.011	0.262
CDCA8	7.65596e-08	0.00280216	4.91841	0.271	0.011	0.26
PRSS2	9.36273e-08	0.00342685	7.0615	0.269	0.011	0.258
NUF2	1.05759e-07	0.00387088	4.42232	0.267	0.011	0.256
CHEK2	1.9876e-07	0.00727481	3.58624	0.26	0.011	0.249
ENDOG	2.60531e-07	0.00953571	3.509	0.258	0.011	0.247
RFT1	2.79215e-07	0.0102196	3.54092	0.256	0.011	0.245
CDC25A	3.73713e-07	0.0136783	3.26801	0.254	0.011	0.243
HSPA1B	9.34597e-16	3.42072e-11	5.17956	0.497	0.022	0.475
NR6A1	4.88755e-12	1.78889e-07	3.89816	0.411	0.022	0.389
UBE2T	6.76451e-11	2.47588e-06	3.81734	0.379	0.022	0.357
MKI67	1.89826e-10	6.94783e-06	5.65551	0.361	0.022	0.339
CDC45	9.71287e-10	3.55501e-05	3.9862	0.344	0.022	0.322
NUSAP1	1.39073e-09	5.09022e-05	5.49961	0.335	0.022	0.313
CHD7	1.93377e-09	7.0778e-05	3.02863	0.343	0.022	0.321
TOP2A	5.73162e-09	0.000209783	5.85497	0.319	0.022	0.297
ADGRG5	1.04533e-08	0.0003826	2.86355	0.326	0.022	0.304
PHF19	1.40182e-08	0.000513081	3.5773	0.313	0.022	0.291
TNFAIP8L2	1.98176e-08	0.000725345	2.68074	0.319	0.022	0.297
KIF11	2.63298e-08	0.000963699	3.93014	0.304	0.022	0.282
ASPM	5.82585e-08	0.00213232	4.8504	0.291	0.022	0.269
UTY	1.35225e-07	0.00494938	2.53228	0.291	0.022	0.269
CIB2	2.18314e-07	0.00799053	3.03554	0.28	0.022	0.258
CDK1	2.28013e-07	0.0083455	4.88392	0.271	0.022	0.249
PTK2	3.52909e-07	0.0129168	2.72962	0.278	0.022	0.256
HRH2	4.2789e-07	0.0156612	2.15866	0.276	0.022	0.254
HIST1H2AK	5.46076e-07	0.0199869	3.15533	0.267	0.022	0.245
C9orf40	6.56487e-07	0.0240281	3.03131	0.262	0.022	0.24
EIF1AY	7.01888e-07	0.0256898	2.88228	0.263	0.022	0.241
ZBTB46	8.17446e-07	0.0299193	2.40689	0.265	0.022	0.243
MTG2	1.02e-06	0.0373332	2.84221	0.258	0.022	0.236
AURKB	1.0327e-06	0.0377979	4.23258	0.25	0.022	0.228
ARL13B	1.27843e-06	0.0467917	2.85275	0.254	0.022	0.232
ARID3A	2.59149e-14	9.48511e-10	3.65947	0.484	0.033	0.451
CDC34	6.56486e-11	2.4028e-06	3.31691	0.394	0.033	0.361
ECI1	1.65203e-10	6.0466e-06	3.19271	0.389	0.033	0.356
COPRS	5.23958e-10	1.91774e-05	2.65647	0.381	0.033	0.348
MSR1	8.05112e-10	2.94679e-05	4.16225	0.363	0.033	0.33
PPP1R14A	1.55783e-09	5.70183e-05	3.73421	0.357	0.033	0.324
TPX2	5.74526e-09	0.000210282	4.17845	0.337	0.033	0.304
RMI1	6.01866e-09	0.000220289	2.53835	0.352	0.033	0.319
SLC7A1	9.41774e-09	0.000344699	2.75117	0.344	0.033	0.311
DIAPH3	9.89399e-09	0.00036213	4.01822	0.326	0.033	0.293
AL034397.3	1.14238e-08	0.000418122	3.50883	0.333	0.033	0.3
CREM	1.33713e-08	0.000489403	2.12388	0.341	0.033	0.308
PDE6G	2.77051e-08	0.00101404	2.98007	0.322	0.033	0.289
IL3RA	3.79091e-08	0.00138751	2.6018	0.324	0.033	0.291
CRK	5.66489e-08	0.00207341	2.50882	0.319	0.033	0.286
TK1	9.06645e-08	0.00331841	3.73891	0.3	0.033	0.267
GALNT14	1.36921e-07	0.00501145	2.76467	0.306	0.033	0.273
PTPN7	1.52793e-07	0.00559239	2.08078	0.302	0.033	0.269
RBMS3	1.55576e-07	0.00569424	2.40556	0.309	0.033	0.276
RAD51	1.82852e-07	0.00669256	2.43348	0.304	0.033	0.271
MYOM2	2.11767e-07	0.0077509	3.26589	0.293	0.033	0.26
DEPDC1B	3.09334e-07	0.011322	2.56327	0.295	0.033	0.262
SPDL1	3.19992e-07	0.011712	2.80359	0.291	0.033	0.258
NCAPG	4.09029e-07	0.0149709	3.5666	0.28	0.033	0.247
DNA2	7.21194e-07	0.0263964	2.52329	0.284	0.033	0.251
MS4A1	8.08981e-07	0.0296095	3.91757	0.273	0.033	0.24
C11orf21	8.40302e-07	0.0307559	2.87008	0.276	0.033	0.243
PKMYT1	9.83285e-07	0.0359892	2.91719	0.274	0.033	0.241
RANBP17	9.93849e-07	0.0363759	2.52081	0.278	0.033	0.245
SAP30	1.0162e-06	0.0371939	2.58827	0.276	0.033	0.243
CIP2A	1.32495e-06	0.0484946	2.42145	0.274	0.033	0.241
KAZN	1.45035e-06	0.0530842	2.9254	0.267	0.033	0.234
SGO1	1.53033e-06	0.0560115	2.15531	0.271	0.033	0.238
B3GALT6	1.77033e-06	0.0647959	2.25253	0.271	0.033	0.238
WDR27	2.59072e-06	0.0948229	2.64573	0.26	0.033	0.227
CGAS	5.36326e-06	0.196301	2.44537	0.252	0.033	0.219
PDE3B	3.05308e-19	1.11746e-14	3.83193	0.597	0.044	0.553
MIR924HG	2.57279e-11	9.41667e-07	3.19791	0.425	0.044	0.381
ORC6	2.63919e-11	9.6597e-07	3.43843	0.416	0.044	0.372
NFYB	3.96656e-11	1.4518e-06	2.82486	0.422	0.044	0.378
FCER1G	2.25791e-10	8.26419e-06	2.92657	0.403	0.044	0.359
UBAC1	1.34703e-08	0.000493026	2.24752	0.359	0.044	0.315
HIST1H3H	2.779e-08	0.00101714	2.63919	0.346	0.044	0.302
CCNB1	6.32561e-08	0.00231524	3.25511	0.328	0.044	0.284
SGO2	1.06201e-07	0.00388706	2.79613	0.324	0.044	0.28
RAB31	3.29322e-07	0.0120535	2.19169	0.313	0.044	0.269
TRMT1L	4.29031e-07	0.015703	2.21382	0.313	0.044	0.269
KMT5A	6.53334e-07	0.0239127	2.05526	0.306	0.044	0.262
PGRMC2	6.72105e-07	0.0245997	2.3608	0.302	0.044	0.258
ZCCHC3	7.23616e-07	0.0264851	2.68969	0.295	0.044	0.251
ZMYND19	1.12459e-06	0.0411612	2.31778	0.289	0.044	0.245
RBM12B	1.18396e-06	0.0433341	2.59439	0.287	0.044	0.243
POLQ	1.32005e-06	0.0483152	2.74134	0.285	0.044	0.241
MAP2K6	3.3614e-06	0.123031	2.33299	0.273	0.044	0.229
TIAM1	3.77598e-06	0.138205	2.41691	0.276	0.044	0.232
ZC3H12C	5.15296e-06	0.188604	2.38842	0.269	0.044	0.225
ARHGAP11A	5.40172e-06	0.197708	2.00681	0.273	0.044	0.229
TIMM8A	5.50804e-06	0.2016	2.27316	0.265	0.044	0.221
VEGFB	7.98231e-06	0.292161	2.19023	0.262	0.044	0.218
JAM3	1.13717e-05	0.416217	2.10988	0.26	0.044	0.216
RELT	1.37195e-05	0.502148	2.22598	0.254	0.044	0.21
AMOTL1	1.50208e-05	0.549778	2.162	0.252	0.044	0.208
HEMGN	1.20006e-14	4.39236e-10	3.38816	0.519	0.056	0.463
AC007952.4	2.09676e-12	7.67436e-08	3.10914	0.468	0.056	0.412
RFLNB	2.50599e-09	9.17216e-05	2.38836	0.394	0.056	0.338
HIST1H2BF	2.85454e-09	0.000104479	2.62694	0.392	0.056	0.336
RRP36	6.31054e-09	0.000230972	2.56972	0.378	0.056	0.322
BRI3BP	1.85563e-08	0.000679179	2.56547	0.361	0.056	0.305
PPIL1	2.78062e-08	0.00101774	2.00452	0.365	0.056	0.309
KCNK17	7.64929e-08	0.00279972	2.27076	0.35	0.056	0.294
TERF2	1.40595e-07	0.00514591	2.51399	0.337	0.056	0.281
HIST1H3B	2.26912e-07	0.00830521	3.29578	0.322	0.056	0.266
FBXO5	2.69237e-07	0.00985434	2.29888	0.328	0.056	0.272
C21orf58	3.65767e-07	0.0133874	2.21963	0.324	0.056	0.268
PHF23	3.7955e-07	0.0138919	2.16078	0.324	0.056	0.268
RAD51AP1	1.03306e-06	0.0378112	2.28411	0.306	0.056	0.25
NCAPG2	1.93203e-06	0.0707141	2.00569	0.308	0.056	0.252
FANCD2	4.80689e-06	0.175937	2.47883	0.28	0.056	0.224
GINS1	5.28117e-06	0.193296	2.02679	0.287	0.056	0.231
GEN1	6.82205e-06	0.249694	2.12103	0.28	0.056	0.224
NR4A1	3.31822e-05	1	2.05555	0.258	0.056	0.202
ACY3	6.09205e-19	2.22975e-14	4.64178	0.599	0.067	0.532
KCNQ1OT1	8.16924e-17	2.99002e-12	2.78673	0.591	0.067	0.524
ARID5B	2.16503e-15	7.92421e-11	3.35816	0.545	0.067	0.478
PIP4K2A	1.99783e-12	7.31227e-08	2.66757	0.481	0.067	0.414
COTL1	7.32243e-12	2.68008e-07	2.86194	0.462	0.067	0.395
POU2F2	1.37358e-11	5.02742e-07	2.59316	0.468	0.067	0.401
GPATCH4	2.65259e-11	9.70876e-07	2.13009	0.457	0.067	0.39
DSE	3.9906e-11	1.4606e-06	2.54154	0.449	0.067	0.382
ZWINT	4.5488e-11	1.6649e-06	2.50468	0.436	0.067	0.369
ZNF444	4.58378e-10	1.67771e-05	2.05411	0.44	0.067	0.373
C5orf51	9.58895e-10	3.50965e-05	2.33498	0.42	0.067	0.353
SAMD3	1.58716e-09	5.80915e-05	3.14276	0.405	0.067	0.338
HIST1H2AG	1.7091e-09	6.25546e-05	2.20909	0.414	0.067	0.347
PPCDC	4.57061e-09	0.000167289	2.09926	0.409	0.067	0.342
ATG4C	5.686e-09	0.000208113	2.16466	0.401	0.067	0.334
BLM	2.1442e-08	0.0007848	2.07969	0.387	0.067	0.32
CCNB2	1.07778e-07	0.00394477	3.27737	0.346	0.067	0.279
NELFB	2.37297e-07	0.0086853	2.14891	0.35	0.067	0.283
TMEM273	5.40376e-07	0.0197783	2.29852	0.331	0.067	0.264
DPH6	6.80236e-07	0.0248973	2.21988	0.326	0.067	0.259
BIRC5	1.06908e-06	0.0391293	2.86862	0.311	0.067	0.244
NPTN	4.29283e-06	0.157122	2.17145	0.3	0.067	0.233
PRC1	7.06338e-06	0.258527	2.13324	0.297	0.067	0.23
ITGA9	9.36144e-05	1	2.10799	0.254	0.067	0.187
DNAH14	3.72249e-13	1.36247e-08	2.72901	0.517	0.078	0.439
DNMT3B	9.49266e-12	3.47441e-07	2.29251	0.495	0.078	0.417
GPR174	2.96347e-11	1.08466e-06	2.53465	0.473	0.078	0.395
CLSPN	5.35574e-11	1.96026e-06	3.15496	0.448	0.078	0.37
PEAK1	5.09059e-10	1.86321e-05	2.24143	0.449	0.078	0.371
MLC1	3.02412e-09	0.000110686	2.14422	0.427	0.078	0.349
E2F5	4.39726e-09	0.000160944	2.25613	0.413	0.078	0.335
MGME1	1.60734e-08	0.000588304	2.04681	0.405	0.078	0.327
HDDC3	1.02096e-07	0.00373682	2.09357	0.37	0.078	0.292
AL691403.1	1.19743e-07	0.0043827	2.55464	0.37	0.078	0.292
UBTD2	3.01879e-06	0.110491	2.00906	0.324	0.078	0.246
CDC6	1.32183e-05	0.483804	2.12511	0.297	0.078	0.219
CNN2	1.85569e-21	6.79202e-17	3.03214	0.689	0.089	0.6
HSPH1	2.24869e-20	8.23043e-16	2.5108	0.659	0.089	0.57
CLNK	2.42242e-20	8.86631e-16	3.50224	0.665	0.089	0.576
PLD4	2.79657e-17	1.02357e-12	2.95375	0.61	0.089	0.521
CENPF	1.56347e-10	5.72247e-06	4.39117	0.435	0.089	0.346
NCAPD2	2.13766e-09	7.82404e-05	2.20849	0.431	0.089	0.342
CERK	4.95402e-09	0.000181322	2.08032	0.429	0.089	0.34
CCDC137	7.74314e-09	0.000283407	2.05908	0.422	0.089	0.333
CCDC200	9.63663e-09	0.00035271	2.80628	0.409	0.089	0.32
BCAP29	2.73831e-08	0.00100225	2.01181	0.414	0.089	0.325
GSK3A	5.29378e-08	0.00193758	2.21746	0.389	0.089	0.3
MTA3	1.53658e-07	0.00562405	2.03599	0.385	0.089	0.296
CDKN3	3.35696e-05	1	2.37869	0.293	0.089	0.204
INTS6	3.45805e-15	1.26568e-10	2.68107	0.586	0.1	0.486
LEF1	8.43236e-14	3.08633e-09	2.68445	0.551	0.1	0.451
NCOR2	3.08435e-13	1.1289e-08	2.56941	0.543	0.1	0.443
MSRB2	1.72748e-12	6.32276e-08	2.37814	0.536	0.1	0.436
HDGFL2	3.67539e-11	1.34523e-06	2.19333	0.494	0.1	0.394
CCDC167	5.00151e-11	1.8306e-06	2.43877	0.477	0.1	0.377
PPP4R1	9.33446e-11	3.41651e-06	2.35154	0.481	0.1	0.381
HMGA2	1.27598e-10	4.67022e-06	2.56526	0.479	0.1	0.379
SPECC1	6.11948e-10	2.23979e-05	2.15546	0.464	0.1	0.364
CHEK1	2.65408e-09	9.71421e-05	2.11324	0.449	0.1	0.349
RFC4	6.67315e-09	0.000244244	2.02612	0.433	0.1	0.333
HIST1H3D	4.3195e-08	0.00158098	2.89297	0.407	0.1	0.307
RMI2	7.68277e-08	0.00281197	2.07524	0.405	0.1	0.305
BRIP1	8.09867e-08	0.0029642	2.06568	0.407	0.1	0.307
CENPM	2.54335e-07	0.00930893	2.44514	0.368	0.1	0.268
AP001347.1	2.56991e-07	0.00940611	2.06301	0.385	0.1	0.285
HIST2H2AC	6.61413e-07	0.0242084	2.38703	0.363	0.1	0.263
ITM2A	3.96721e-18	1.45204e-13	3.00936	0.641	0.111	0.53
UBE2M	5.56254e-14	2.03594e-09	2.14996	0.584	0.111	0.473
CALCRL	5.27161e-10	1.92946e-05	3.05511	0.46	0.111	0.349
WDHD1	2.10761e-09	7.71407e-05	2.27522	0.448	0.111	0.337
ZSWIM6	2.75229e-08	0.00100737	2.17355	0.425	0.111	0.314
DUSP2	7.11232e-08	0.00260318	2.16823	0.425	0.111	0.314
HSPA1A	1.8959e-07	0.00693917	3.42702	0.394	0.111	0.283
NEK6	3.14695e-19	1.15181e-14	2.36077	0.691	0.122	0.569
ALYREF	9.53428e-18	3.48964e-13	2.94664	0.641	0.122	0.519
SSBP3	4.57511e-16	1.67454e-11	2.54965	0.622	0.122	0.5
BRI3	6.46152e-16	2.36498e-11	2.28904	0.632	0.122	0.51
CKS1B	7.92959e-16	2.90231e-11	3.17525	0.591	0.122	0.469
SMC2	7.96514e-15	2.91532e-10	2.3905	0.589	0.122	0.467
PREX1	1.56354e-13	5.72269e-09	2.24903	0.586	0.122	0.464
UNG	1.76483e-11	6.45947e-07	2.29044	0.521	0.122	0.399
ROCK2	1.99969e-11	7.31906e-07	2.08544	0.534	0.122	0.412
MAD2L1	9.13285e-11	3.34271e-06	2.39784	0.492	0.122	0.37
STRN3	1.14413e-10	4.18762e-06	2.30441	0.505	0.122	0.383
NDUFV3	1.08619e-09	3.97555e-05	2.00025	0.486	0.122	0.364
FANCI	1.75169e-08	0.000641136	2.01584	0.438	0.122	0.316
LAPTM4B	4.16089e-21	1.52293e-16	2.827	0.716	0.133	0.583
UBE2S	3.13059e-17	1.14583e-12	2.87646	0.65	0.133	0.517
GNG11	3.23254e-17	1.18314e-12	2.43901	0.663	0.133	0.53
HELLS	1.03986e-14	3.80598e-10	2.51351	0.604	0.133	0.471
UBALD2	7.49478e-13	2.74316e-08	2.37177	0.56	0.133	0.427
DTYMK	6.90762e-12	2.52826e-07	2.50559	0.519	0.133	0.386
FEN1	5.62227e-09	0.000205781	2.19886	0.464	0.133	0.331
ZMYM4	1.18311e-17	4.33029e-13	2.34899	0.683	0.144	0.539
MSH6	3.28852e-14	1.20363e-09	2.3249	0.602	0.144	0.458
SAE1	5.18195e-13	1.89664e-08	2.38347	0.56	0.144	0.416
SKA2	4.42631e-12	1.62007e-07	2.04215	0.564	0.144	0.42
KIF20B	4.17602e-08	0.00152846	2.03341	0.451	0.144	0.307
GMNN	5.09918e-14	1.86635e-09	2.38235	0.591	0.156	0.435
CENPK	8.72006e-13	3.19163e-08	2.23255	0.58	0.156	0.424
MCM2	3.0726e-12	1.1246e-07	2.25079	0.564	0.156	0.408
ANGPT1	1.81705e-11	6.65057e-07	2.74074	0.54	0.156	0.384
MMS22L	2.97765e-08	0.00108985	2.13242	0.464	0.156	0.308
H2AFX	4.66819e-10	1.7086e-05	2.5825	0.523	0.167	0.356
KHDRBS2	2.19207e-14	8.0232e-10	2.1178	0.643	0.178	0.465
TAF10	1.18251e-22	4.32811e-18	2.29453	0.779	0.189	0.59
TESC	5.28072e-21	1.9328e-16	2.67432	0.748	0.189	0.559
NKG7	1.07979e-22	3.95214e-18	2.66525	0.788	0.2	0.588
CORO1B	2.382e-17	8.71835e-13	2.02791	0.733	0.2	0.533
GLRX5	9.52272e-17	3.48541e-12	2.11819	0.705	0.2	0.505
BASP1	4.69142e-19	1.71711e-14	2.35819	0.766	0.211	0.555
CCNY	3.29236e-15	1.20504e-10	2.0331	0.683	0.211	0.472
PTTG1	2.40616e-08	0.000880679	2.56999	0.512	0.211	0.301
DNAJB1	2.00102e-13	7.32394e-09	2.08773	0.685	0.233	0.452
KPNA2	2.47012e-12	9.04089e-08	2.44086	0.641	0.233	0.408
CDK2AP1	2.91883e-25	1.06832e-20	2.83595	0.803	0.244	0.559
LMNB1	2.16022e-21	7.90664e-17	2.5859	0.762	0.244	0.518
LYL1	4.64272e-19	1.69928e-14	2.08575	0.79	0.244	0.546
SMC1A	2.40135e-18	8.78917e-14	2.20333	0.748	0.244	0.504
PITPNM2	2.07208e-12	7.58403e-08	-2.98243	0.048	0.256	-0.208
AREG	2.13277e-12	7.80616e-08	-3.4673	0.048	0.256	-0.208
LINC01619	4.92914e-05	1	-2.1141	0.114	0.256	-0.142
ATP1A3	0.000536474	1	-2.1371	0.134	0.256	-0.122
CD81	5.20758e-26	1.90603e-21	3.38841	0.823	0.278	0.545
JUND	2.18961e-17	8.01419e-13	2.36088	0.794	0.278	0.516
AC016735.1	8.6193e-16	3.15475e-11	-3.69474	0.042	0.278	-0.236
HIST1H1C	5.65592e-11	2.07012e-06	2.12773	0.65	0.278	0.372
GOLGA8B	2.27568e-06	0.0832922	-2.10034	0.109	0.278	-0.169
MSRB3	7.5823e-08	0.0027752	-2.56069	0.099	0.289	-0.19
SERPINB9	3.90568e-07	0.0142952	-2.43172	0.112	0.289	-0.177
IFI27L2	1.19065e-05	0.435788	-2.00447	0.129	0.289	-0.16
AC246787.2	6.29123e-12	2.30265e-07	-2.82463	0.072	0.3	-0.228
SMC4	1.16099e-09	4.24935e-05	2.10497	0.608	0.3	0.308
LCN6	5.75984e-07	0.0210816	-2.1432	0.118	0.3	-0.182
NRXN2	6.81619e-05	1	-2.28259	0.158	0.3	-0.142
TUBB4B	1.35162e-13	4.94707e-09	2.47072	0.707	0.311	0.396
PTGER2	1.43401e-07	0.00524864	-2.66829	0.125	0.311	-0.186
L3MBTL4	6.65046e-22	2.43414e-17	-4.26126	0.037	0.322	-0.285
JUN	1.57153e-16	5.75196e-12	2.51174	0.794	0.322	0.472
ISG20	5.65182e-15	2.06862e-10	-3.17299	0.07	0.333	-0.263
TP53INP1	1.18682e-08	0.00043439	-2.38124	0.122	0.333	-0.211
HNRNPAB	4.76756e-26	1.74498e-21	2.30101	0.882	0.344	0.538
AL513166.1	5.91956e-18	2.16662e-13	-3.05795	0.063	0.356	-0.293
C1QTNF4	2.72893e-28	9.98817e-24	2.46005	0.901	0.378	0.523
NPDC1	3.67603e-43	1.34546e-38	-6.31159	0.009	0.389	-0.38
LIME1	3.79683e-18	1.38968e-13	-3.37717	0.081	0.389	-0.308
LRRC26	2.55019e-50	9.33394e-46	-7.65611	0.002	0.4	-0.398
TPD52	1.41831e-09	5.19117e-05	-2.21558	0.162	0.4	-0.238
SFMBT2	3.1759e-22	1.16241e-17	2.64526	0.853	0.411	0.442
HLA-DQA2	3.19671e-13	1.17003e-08	-2.64203	0.125	0.411	-0.286
MYLK	3.88626e-34	1.42241e-29	-4.76344	0.039	0.433	-0.394
ANXA1	1.40784e-36	5.15282e-32	-4.63489	0.039	0.456	-0.417
DYNLL1	2.12107e-32	7.76332e-28	2.0153	0.978	0.467	0.511
HLA-DQA1	9.81703e-10	3.59313e-05	-2.00544	0.201	0.467	-0.266
AKR1C3	1.13262e-24	4.14552e-20	-3.29011	0.103	0.5	-0.397
KLF10	1.09365e-09	4.00285e-05	-2.2742	0.298	0.533	-0.235
HNRNPD	2.1776e-29	7.97022e-25	2.02652	0.934	0.544	0.39
MME	2.86713e-23	1.0494e-18	-3.11431	0.153	0.567	-0.414
LSP1	9.31876e-32	3.41076e-27	2.29056	0.952	0.589	0.363
CD164	1.42826e-18	5.22758e-14	2.25947	0.913	0.589	0.324
BLNK	1.99962e-11	7.3188e-07	-2.06388	0.337	0.611	-0.274
TSPO	1.84361e-18	6.74779e-14	-2.32743	0.3	0.678	-0.378
GNAS	3.00808e-34	1.10099e-29	2.05192	0.987	0.767	0.22
LTB	1.63174e-19	5.97232e-15	2.54418	0.956	0.789	0.167
HIST1H4C	0.203196	1	2.13826	0.902	0.844	0.058
TSC22D3	7.77228e-39	2.84473e-34	-3.00111	0.427	0.922	-0.495
DNTT	7.82492e-125	2.864e-120	-8.66028	0.015	0.978	-0.963

### Sheet: PAX5pos
gene	p_val	p_val_adj	avg_log2FC	pct.1 (fL PAX5pos)	pct.2 (aBM PAX5pos)	difference
CD7	6.93609e-10	2.53868e-05	5.75987	0.776	0	0.776
IGF2BP3	2.68468e-09	9.82618e-05	4.66627	0.745	0	0.745
IGF2BP1	1.90151e-07	0.00695971	4.03805	0.638	0	0.638
CYBB	3.30142e-07	0.0120835	4.55147	0.622	0	0.622
DYNC1I2	6.74776e-07	0.0246975	3.80435	0.602	0	0.602
LTA	8.0389e-07	0.0294232	4.98374	0.597	0	0.597
PRKCA	3.64851e-06	0.133539	4.10095	0.551	0	0.551
ASF1B	4.76104e-05	1	3.84438	0.464	0	0.464
CHD7	7.22635e-05	1	3.24894	0.449	0	0.449
RRM2	9.49065e-05	1	5.18486	0.439	0	0.439
KNL1	0.000124097	1	4.02	0.429	0	0.429
TOP2A	0.000124097	1	5.73024	0.429	0	0.429
KIF15	0.000184062	1	3.64179	0.413	0	0.413
PDXP	0.000184062	1	3.00642	0.413	0	0.413
MRPL49	0.000347758	1	2.5793	0.388	0	0.388
AL691403.1	0.000347758	1	3.04554	0.388	0	0.388
CENPE	0.000393753	1	4.45463	0.383	0	0.383
CCNA2	0.000393755	1	4.00601	0.383	0	0.383
HIST1H2BH	0.000393755	1	3.59955	0.383	0	0.383
HRAS	0.000393755	1	2.74301	0.383	0	0.383
LTN1	0.000393755	1	2.84266	0.383	0	0.383
ASPM	0.000445399	1	4.64279	0.378	0	0.378
POC1A	0.000445399	1	2.59094	0.378	0	0.378
KIF11	0.000445399	1	3.62995	0.378	0	0.378
FADD	0.000445399	1	2.67528	0.378	0	0.378
SGO1	0.000503325	1	3.26092	0.372	0	0.372
CDCA8	0.000568238	1	4.14004	0.367	0	0.367
CDC20	0.000568238	1	5.10682	0.367	0	0.367
KIF4A	0.000640913	1	3.47649	0.362	0	0.362
KIFC1	0.000722201	1	3.84004	0.357	0	0.357
HMMR	0.000813038	1	4.14465	0.352	0	0.352
KIF2C	0.000813043	1	3.10321	0.352	0	0.352
AC018462.1	0.000813043	1	3.04309	0.352	0	0.352
NCAPH	0.000813043	1	3.2321	0.352	0	0.352
HIST1H2BF	0.000813043	1	3.60724	0.352	0	0.352
DNA2	0.000813043	1	2.70881	0.352	0	0.352
BTBD6	0.000813043	1	2.87171	0.352	0	0.352
HIST1H3H	0.00102761	1	3.3535	0.342	0	0.342
COPRS	0.00102761	1	2.35381	0.342	0	0.342
HIST1H3G	0.00115371	1	4.12162	0.337	0	0.337
SKA3	0.00115371	1	2.65093	0.337	0	0.337
HIST1H2AJ	0.00145038	1	3.53587	0.327	0	0.327
NAAA	0.00162407	1	2.33493	0.321	0	0.321
KCNMB1	0.00162407	1	2.35547	0.321	0	0.321
LIN28B	0.00162407	1	2.4996	0.321	0	0.321
GPR137C	0.00162407	1	2.66811	0.321	0	0.321
GTF2A1	0.00162407	1	2.59698	0.321	0	0.321
KDM6B	0.00162407	1	2.65891	0.321	0	0.321
FANCD2	0.00181701	1	2.46292	0.316	0	0.316
TRIP13	0.00181701	1	2.30754	0.316	0	0.316
CDCA2	0.00181701	1	3.19102	0.316	0	0.316
CDC25A	0.00203114	1	2.37251	0.311	0	0.311
HIST1H2AL	0.00203114	1	3.95874	0.311	0	0.311
CHEK2	0.00203114	1	2.47782	0.311	0	0.311
ZGRF1	0.00226862	1	2.47099	0.306	0	0.306
BUB1B	0.00226862	1	2.96675	0.306	0	0.306
KNSTRN	0.00226862	1	2.82489	0.306	0	0.306
PAPOLG	0.00253177	1	2.26162	0.301	0	0.301
OIP5	0.00253177	1	2.28533	0.301	0	0.301
IER5	0.00282314	1	2.75563	0.296	0	0.296
KIF14	0.00282314	1	3.19349	0.296	0	0.296
HJURP	0.00282314	1	3.15626	0.296	0	0.296
DPYSL2	0.00282314	1	2.49822	0.296	0	0.296
MELK	0.00282314	1	2.57447	0.296	0	0.296
SPINDOC	0.00282314	1	2.32427	0.296	0	0.296
TROAP	0.00282314	1	2.96444	0.296	0	0.296
CIT	0.00282314	1	2.61293	0.296	0	0.296
KMT2B	0.00282314	1	2.47977	0.296	0	0.296
GP9	0.00314551	1	2.44182	0.291	0	0.291
MYOM2	0.00314551	1	2.5308	0.291	0	0.291
TMEM251	0.00314551	1	2.23581	0.291	0	0.291
ADAMTS7	0.00314551	1	2.64294	0.291	0	0.291
HIST1H2BJ	0.00389568	1	2.65635	0.281	0	0.281
LINC02642	0.00389568	1	2.95349	0.281	0	0.281
KIF23	0.00389568	1	3.14115	0.281	0	0.281
ITGAD	0.00389568	1	2.45328	0.281	0	0.281
HAUS8	0.00389568	1	2.09897	0.281	0	0.281
HIST1H2BN	0.00433035	1	2.95261	0.276	0	0.276
STX6	0.00433037	1	2.22764	0.276	0	0.276
ARHGAP42	0.00433037	1	2.57732	0.276	0	0.276
FOXM1	0.00433037	1	2.66695	0.276	0	0.276
CHTF18	0.00480991	1	2.05641	0.27	0	0.27
GOLPH3L	0.00533856	1	2.06311	0.265	0	0.265
PDGFRB	0.00533856	1	2.19332	0.265	0	0.265
KAZN	0.00592096	1	2.72493	0.26	0	0.26
SAP30L	0.00592096	1	2.04041	0.26	0	0.26
RAD54L	0.00656214	1	2.02398	0.255	0	0.255
HIST1H2AI	0.00656214	1	2.70362	0.255	0	0.255
HIST1H3J	0.00656214	1	2.60642	0.255	0	0.255
ZFPM2	0.00656214	1	2.9164	0.255	0	0.255
MAST2	0.00726758	1	2.14369	0.25	0	0.25
KIF20A	0.00726758	1	2.82319	0.25	0	0.25
HIST1H2AB	0.00726758	1	2.74396	0.25	0	0.25
HIST1H2AK	0.00726758	1	2.23252	0.25	0	0.25
RBM19	0.00726758	1	2.10675	0.25	0	0.25
FBLN1	0.00726758	1	2.08971	0.25	0	0.25
PDE3B	9.41732e-06	0.344683	3.48353	0.556	0.043	0.513
ARID3A	1.31141e-05	0.479988	3.02691	0.546	0.043	0.503
CBX1	1.41104e-05	0.516453	2.67267	0.577	0.043	0.534
CENPF	1.5434e-05	0.564898	4.58442	0.556	0.043	0.513
TNFRSF13B	3.6902e-05	1	3.4946	0.52	0.043	0.477
DUSP2	4.59523e-05	1	3.26887	0.505	0.043	0.462
ALG8	5.29936e-05	1	2.69299	0.495	0.043	0.452
CCNB2	6.09407e-05	1	3.95594	0.5	0.043	0.457
MSRB2	8.18183e-05	1	2.76061	0.495	0.043	0.452
RTN4R	0.000152625	1	3.14757	0.469	0.043	0.426
AC007952.4	0.000220132	1	2.24322	0.485	0.043	0.442
FNBP1L	0.000247697	1	2.70653	0.459	0.043	0.416
NUP210	0.000303528	1	2.4504	0.449	0.043	0.406
TSR3	0.000318501	1	2.248	0.464	0.043	0.421
MKI67	0.000394501	1	4.80832	0.423	0.043	0.38
PHC2	0.000399512	1	2.53575	0.439	0.043	0.396
POU2F2	0.000419843	1	2.80733	0.454	0.043	0.411
HSPA1B	0.000444695	1	3.96005	0.429	0.043	0.386
HIST1H2AG	0.000606668	1	3.60129	0.408	0.043	0.365
TK1	0.000607017	1	2.80717	0.423	0.043	0.38
SGO2	0.000624875	1	3.0185	0.408	0.043	0.365
NUF2	0.000789238	1	3.14142	0.403	0.043	0.36
KIAA1958	0.000811302	1	2.44709	0.398	0.043	0.355
HIST1H1B	0.000846776	1	2.7994	0.423	0.043	0.38
ITGB7	0.000924705	1	2.74653	0.398	0.043	0.355
SLC25A37	0.000952279	1	2.25168	0.413	0.043	0.37
AF064858.1	0.00100829	1	2.50483	0.398	0.043	0.355
TBC1D10B	0.00102136	1	2.20911	0.393	0.043	0.35
RNF146	0.00110806	1	2.38728	0.383	0.043	0.34
HIST1H2BC	0.00114712	1	2.58856	0.403	0.043	0.36
AURKB	0.00116981	1	3.86645	0.378	0.043	0.335
DEPDC1B	0.00135051	1	2.79406	0.378	0.043	0.335
SPDL1	0.00140955	1	2.51115	0.378	0.043	0.335
MSR1	0.00141575	1	2.75269	0.388	0.043	0.345
DYNLL2	0.0014334	1	2.11679	0.383	0.043	0.34
CDK1	0.00172452	1	4.03999	0.362	0.043	0.319
ARHGAP11A	0.00178139	1	2.53233	0.367	0.043	0.324
ARHGAP19	0.00181664	1	2.29435	0.378	0.043	0.335
PEAK1	0.00182502	1	2.56623	0.362	0.043	0.319
METTL2B	0.00188446	1	2.17222	0.367	0.043	0.324
E2F5	0.00189008	1	2.46254	0.372	0.043	0.329
CHKA	0.00191107	1	2.13944	0.367	0.043	0.324
HIST1H2AM	0.00195031	1	2.1392	0.393	0.043	0.35
DLGAP5	0.00226411	1	3.53157	0.352	0.043	0.309
VEGFB	0.00234734	1	2.17364	0.362	0.043	0.319
FAM89B	0.00237156	1	2.31749	0.357	0.043	0.314
GTSE1	0.00266284	1	3.40379	0.347	0.043	0.304
NT5DC2	0.00270003	1	2.24619	0.347	0.043	0.304
SAMD1	0.00275014	1	2.21438	0.352	0.043	0.309
MAPK9	0.00281448	1	2.2207	0.347	0.043	0.304
C21orf58	0.00297396	1	2.41326	0.347	0.043	0.304
HIST1H3B	0.00331791	1	3.89181	0.347	0.043	0.304
CKAP2L	0.00339484	1	2.67658	0.342	0.043	0.299
C9orf40	0.00339484	1	2.13065	0.342	0.043	0.299
HS3ST1	0.00361655	1	3.10048	0.337	0.043	0.294
ZNF423	0.00375901	1	2.13148	0.352	0.043	0.309
STXBP5L	0.00383605	1	2.54597	0.342	0.043	0.299
CREM	0.00460075	1	2.11709	0.321	0.043	0.278
AURKA	0.00490776	1	2.53138	0.332	0.043	0.289
SPC25	0.0053345	1	2.52727	0.321	0.043	0.278
GCHFR	0.00777148	1	2.09096	0.316	0.043	0.273
CEP55	0.0082693	1	2.28828	0.301	0.043	0.258
SHCBP1	0.00865528	1	2.02714	0.296	0.043	0.253
HIST1H2AH	0.0112713	1	3.08251	0.281	0.043	0.238
DNAH14	0.0117168	1	2.22052	0.281	0.043	0.238
CCNF	0.0137389	1	2.11714	0.276	0.043	0.233
ANLN	0.0145328	1	2.15115	0.27	0.043	0.227
CENPA	0.0175223	1	2.88115	0.26	0.043	0.217
SUCNR1	0.0183322	1	2.30503	0.265	0.043	0.222
LSAMP	0.0186604	1	3.29103	0.26	0.043	0.217
TNFRSF13C	0.0186604	1	2.06608	0.26	0.043	0.217
THSD7A	0.0208725	1	2.60499	0.26	0.043	0.217
IRX1	0.022995	1	2.48522	0.25	0.043	0.207
UBE2S	1.2734e-08	0.000466076	4.42065	0.76	0.087	0.673
MARCKS	2.5323e-07	0.00926846	2.95187	0.714	0.087	0.627
PPP1R14A	2.75806e-07	0.0100948	3.31708	0.699	0.087	0.612
ROCK2	1.88402e-06	0.068957	3.24377	0.633	0.087	0.546
PPP1R35	1.51059e-05	0.552889	2.83669	0.582	0.087	0.495
PTPRK	1.88684e-05	0.690601	3.77371	0.566	0.087	0.479
UBAP2	2.68666e-05	0.983344	2.48812	0.582	0.087	0.495
ORC5	8.15642e-05	1	2.19889	0.551	0.087	0.464
ATAD5	9.94315e-05	1	2.45008	0.541	0.087	0.454
UBE2T	0.000124548	1	2.86601	0.51	0.087	0.423
MEGF6	0.000136151	1	2.51348	0.515	0.087	0.428
CDK5RAP2	0.000164899	1	2.63162	0.495	0.087	0.408
PGP	0.000185477	1	2.48777	0.505	0.087	0.418
CHAF1A	0.00021324	1	2.48321	0.495	0.087	0.408
KMT5A	0.000309633	1	2.16038	0.49	0.087	0.403
NUSAP1	0.000386964	1	3.71424	0.474	0.087	0.387
TNF	0.000392652	1	3.14874	0.474	0.087	0.387
KCNQ1OT1	0.000434854	1	2.66586	0.469	0.087	0.382
LRRC47	0.000465902	1	2.00613	0.485	0.087	0.398
ALOX5AP	0.000480831	1	2.95253	0.459	0.087	0.372
AP001347.1	0.000596592	1	2.13757	0.469	0.087	0.382
CDC34	0.000678394	1	2.17242	0.459	0.087	0.372
PRIM1	0.000826236	1	2.29169	0.454	0.087	0.367
MYBL2	0.00111811	1	2.61891	0.434	0.087	0.347
RBMS3	0.00115845	1	2.10288	0.474	0.087	0.387
SCLY	0.00124643	1	2.19343	0.429	0.087	0.342
UBE2C	0.00131391	1	4.55346	0.423	0.087	0.336
PINX1	0.00141256	1	2.05005	0.434	0.087	0.347
RAD51AP1	0.0015877	1	2.30982	0.418	0.087	0.331
PPP2R3B	0.00163795	1	2.32915	0.429	0.087	0.342
AKT1	0.00179394	1	2.1085	0.418	0.087	0.331
DIAPH3	0.00247009	1	2.0493	0.418	0.087	0.331
ZNF730	0.00256081	1	2.04999	0.408	0.087	0.321
BIRC5	0.0026142	1	2.98986	0.398	0.087	0.311
CRIP1	0.00358646	1	2.36791	0.403	0.087	0.316
KIF18A	0.0040719	1	2.14021	0.378	0.087	0.291
NDC80	0.00408841	1	2.52297	0.383	0.087	0.296
TRIM59	0.00421373	1	2.06134	0.372	0.087	0.285
BUB1	0.00453076	1	2.2426	0.383	0.087	0.296
POLQ	0.00766311	1	2.06831	0.347	0.087	0.26
FOSB	0.00860916	1	2.12837	0.352	0.087	0.265
ACY3	0.0244975	1	2.31308	0.316	0.087	0.229
EGR1	0.028899	1	2.75924	0.296	0.087	0.209
AC011586.2	0.0529632	1	2.4203	0.26	0.087	0.173
HNRNPUL2	4.42458e-08	0.00161944	3.19188	0.745	0.13	0.615
CORO1B	2.34468e-06	0.0858178	3.00991	0.653	0.13	0.523
UBE2M	9.52915e-06	0.348776	2.69168	0.622	0.13	0.492
MS4A1	2.55887e-05	0.936571	4.38276	0.577	0.13	0.447
ZWINT	3.5334e-05	1	2.80274	0.577	0.13	0.447
CXorf21	8.74875e-05	1	2.38901	0.577	0.13	0.447
GSN	8.95522e-05	1	2.11777	0.587	0.13	0.457
SSBP3	0.000104724	1	2.00743	0.597	0.13	0.467
NUDCD1	0.000105924	1	2.28966	0.551	0.13	0.421
CPSF2	0.00027002	1	2.17383	0.52	0.13	0.39
TTF2	0.000505815	1	2.10772	0.51	0.13	0.38
MIB1	0.00098677	1	2.18229	0.485	0.13	0.355
TPM2	0.00214643	1	2.02498	0.485	0.13	0.355
SEMA6A	0.00218969	1	2.3223	0.444	0.13	0.314
GEN1	0.00268145	1	2.04061	0.439	0.13	0.309
EMID1	0.00395317	1	2.09872	0.434	0.13	0.304
CCNB1	0.00510384	1	2.90952	0.413	0.13	0.283
TPX2	0.0051905	1	2.72236	0.418	0.13	0.288
HIST1H3D	0.00674904	1	2.87955	0.413	0.13	0.283
NCAPG	0.00694761	1	2.50282	0.393	0.13	0.263
CDKN3	0.0144307	1	2.33745	0.362	0.13	0.232
HSPA1A	0.161187	1	3.07291	0.25	0.13	0.12
TESC	2.95715e-09	0.000108235	3.85859	0.801	0.174	0.627
TAF10	2.46656e-08	0.000902787	2.83217	0.827	0.174	0.653
EIF4A3	1.00471e-06	0.0367733	2.13897	0.765	0.174	0.591
CENPK	2.55469e-06	0.0935041	2.33974	0.73	0.174	0.556
QKI	9.33302e-06	0.341598	2.39543	0.684	0.174	0.51
DTYMK	1.54474e-05	0.565391	2.32428	0.668	0.174	0.494
SLC39A3	6.77097e-05	1	2.15653	0.602	0.174	0.428
ATG10	7.54963e-05	1	2.10001	0.622	0.174	0.448
CENPW	8.26625e-05	1	2.16094	0.622	0.174	0.448
PCED1B-AS1	0.000170971	1	2.29108	0.566	0.174	0.392
KIF20B	0.000309915	1	2.27612	0.571	0.174	0.397
CENPM	0.00217305	1	2.16214	0.49	0.174	0.316
SMC6	2.58731e-07	0.00946983	2.82007	0.755	0.217	0.538
ALYREF	8.68623e-06	0.317925	2.51949	0.699	0.217	0.482
SMC2	9.34308e-06	0.341966	2.87098	0.648	0.217	0.431
ANP32E	8.00223e-05	1	2.53409	0.628	0.217	0.411
AP000345.2	0.000133835	1	2.19114	0.638	0.217	0.421
ID3	0.000212561	1	2.10067	0.622	0.217	0.405
EIF2AK3	0.000220738	1	2.18286	0.617	0.217	0.4
CLSPN	0.000505011	1	2.42428	0.551	0.217	0.334
BRIP1	0.00494811	1	2.11494	0.48	0.217	0.263
LRRC26	4.93999e-13	1.80809e-08	-5.64088	0	0.261	-0.261
PRDM8	1.21804e-06	0.0445817	-3.40976	0.026	0.261	-0.235
HSPH1	1.05418e-05	0.38584	2.57595	0.684	0.261	0.423
CAPS2	1.59786e-05	0.584832	-2.90697	0.036	0.261	-0.225
PLCB4	1.86246e-05	0.681677	-2.62848	0.036	0.261	-0.225
PCNA	2.07125e-05	0.758099	2.11651	0.709	0.261	0.448
GBP1	3.02475e-05	1	-2.78648	0.041	0.261	-0.22
AL136181.1	3.36884e-05	1	-3.12505	0.041	0.261	-0.22
RAB11FIP4	3.61855e-05	1	-2.86389	0.041	0.261	-0.22
SLC16A5	3.88577e-05	1	-3.00459	0.041	0.261	-0.22
H2AFX	5.64038e-05	1	3.28299	0.622	0.261	0.361
ICOSLG	0.000284947	1	-3.00173	0.056	0.261	-0.205
AC124248.1	0.000547889	1	-2.18322	0.056	0.261	-0.205
SQOR	0.000590233	1	-2.79582	0.061	0.261	-0.2
UBALD2	0.000601619	1	2.04559	0.592	0.261	0.331
AL035530.2	0.00292431	1	-2.61264	0.077	0.261	-0.184
STAG3	0.00392627	1	-2.32679	0.082	0.261	-0.179
IFI27L2	0.00721505	1	-2.56516	0.087	0.261	-0.174
HLA-F	0.00814424	1	-2.21359	0.092	0.261	-0.169
AC138150.1	0.00944352	1	-2.67927	0.097	0.261	-0.164
RAMP1	0.00946697	1	-2.41163	0.092	0.261	-0.169
ZP3	0.0109925	1	-2.1942	0.087	0.261	-0.174
YPEL2	0.0124722	1	-2.06789	0.092	0.261	-0.169
PATJ	0.0135276	1	-2.045	0.097	0.261	-0.164
MSRB3	4.14073e-13	1.51555e-08	-6.01111	0.005	0.304	-0.299
MARCKSL1	1.58821e-11	5.81302e-07	2.91944	0.939	0.304	0.635
LMNB1	5.06731e-09	0.000185468	2.742	0.857	0.304	0.553
IRF4	4.24572e-07	0.0155397	-3.87032	0.036	0.304	-0.268
CDK2AP1	9.53206e-07	0.0348883	2.48682	0.791	0.304	0.487
PVT1	5.10682e-06	0.186915	-2.92741	0.046	0.304	-0.258
SNRNP25	3.14196e-05	1	2.04471	0.694	0.304	0.39
AC233755.1	0.000239233	1	-2.93883	0.071	0.304	-0.233
MPO	0.000301494	1	2.64312	0.628	0.304	0.324
LINC00623	0.00050611	1	-2.12686	0.077	0.304	-0.227
KIF22	0.000593827	1	2.2468	0.602	0.304	0.298
LIME1	0.000606448	1	-2.36066	0.082	0.304	-0.222
DLEU1	0.00121509	1	2.09244	0.643	0.304	0.339
USP30-AS1	0.00587329	1	-2.24538	0.112	0.304	-0.192
NPDC1	5.05816e-17	1.85134e-12	-6.22782	0	0.348	-0.348
AREG	3.2484e-12	1.18895e-07	-5.34452	0.015	0.348	-0.333
AC246787.2	3.08158e-09	0.000112789	-4.12278	0.031	0.348	-0.317
ANKH	1.69766e-08	0.000621359	-3.61519	0.036	0.348	-0.312
C1QTNF4	1.43866e-07	0.00526565	2.44564	0.857	0.348	0.509
MPPED2	2.04153e-07	0.00747221	-3.51588	0.046	0.348	-0.302
YY1	1.14989e-06	0.0420872	2.07958	0.821	0.348	0.473
SCHIP1	8.19704e-06	0.30002	-2.91078	0.066	0.348	-0.282
PITPNM2	1.43976e-05	0.526968	-2.64344	0.071	0.348	-0.277
AC015982.2	0.000450844	1	-2.04562	0.097	0.348	-0.251
JUN	0.000671293	1	2.06417	0.73	0.348	0.382
TUBA1C	0.000811338	1	2.59636	0.628	0.348	0.28
CAVIN2	0.000880964	1	-2.61164	0.112	0.348	-0.236
ZNF484	0.00162766	1	-2.30849	0.122	0.348	-0.226
PDGFC	0.00217998	1	-2.19708	0.117	0.348	-0.231
SCARF1	0.00459432	1	-2.06334	0.133	0.348	-0.215
MIB2	0.00793404	1	-2.02902	0.158	0.348	-0.19
U2AF1L4	0.0102156	1	-2.20826	0.163	0.348	-0.185
TUBB4B	3.3192e-08	0.00121486	3.50225	0.816	0.391	0.425
BRD7	5.90686e-08	0.00216197	2.19108	0.862	0.391	0.471
SMAD7	1.66955e-07	0.00611073	-3.51076	0.061	0.391	-0.33
BANK1	6.23855e-07	0.0228337	2.49807	0.842	0.391	0.451
LSP1	3.07311e-06	0.112479	2.92142	0.765	0.391	0.374
BAZ1B	8.52844e-06	0.312149	2.00689	0.765	0.391	0.374
CYTOR	9.14625e-05	1	-2.31227	0.102	0.391	-0.289
MED12L	0.000186826	1	-2.39826	0.122	0.391	-0.269
KPNA2	0.000209247	1	2.39502	0.73	0.391	0.339
P4HTM	0.000257361	1	-2.06429	0.117	0.391	-0.274
IL18	0.000511949	1	-2.36673	0.128	0.391	-0.263
PTGER2	0.0199601	1	-2.08813	0.214	0.391	-0.177
PTGER4	5.69501e-10	2.08443e-05	-4.08716	0.051	0.435	-0.384
DACH1	8.84111e-10	3.23593e-05	-3.42212	0.051	0.435	-0.384
SERPINB9	2.56443e-07	0.00938605	-3.15434	0.087	0.435	-0.348
MMP28	1.14291e-06	0.0418318	-2.75851	0.092	0.435	-0.343
GOLGA8B	5.11985e-06	0.187392	-2.43968	0.102	0.435	-0.333
CDK14	1.25069e-05	0.457766	-2.88125	0.122	0.435	-0.313
FKBP5	0.000125638	1	-2.4382	0.143	0.435	-0.292
AL353807.5	0.000138767	1	-2.50811	0.138	0.435	-0.297
HTATIP2	0.000241182	1	-2.06608	0.143	0.435	-0.292
TNFSF13B	0.00153547	1	-2.10588	0.184	0.435	-0.251
LINC01619	0.00175065	1	-2.31158	0.189	0.435	-0.246
TGFBRAP1	0.00215258	1	-2.0727	0.194	0.435	-0.241
ANKRA2	0.00218745	1	-2.01316	0.194	0.435	-0.241
L3MBTL4	1.48309e-16	5.42825e-12	-4.71437	0.02	0.478	-0.458
SFMBT2	1.60509e-09	5.87477e-05	3.03547	0.913	0.478	0.435
DLEU2	2.47671e-08	0.0009065	2.08986	0.934	0.478	0.456
SERINC5	5.56508e-05	1	2.11087	0.781	0.478	0.303
YWHAH	1.72839e-08	0.000632607	2.14327	0.872	0.522	0.35
CD81	2.47673e-08	0.000906508	3.17691	0.929	0.522	0.407
TMPO	2.0062e-07	0.00734288	2.14443	0.852	0.522	0.33
IGHV5-78	1.30569e-06	0.0477895	-2.27966	0.128	0.522	-0.394
LANCL2	6.05189e-05	1	-2.11151	0.199	0.522	-0.323
AKR1C3	5.42997e-14	1.98742e-09	-3.60705	0.056	0.565	-0.509
HLA-DQA1	4.10289e-06	0.15017	-2.39912	0.179	0.565	-0.386
ISG20	2.63006e-08	0.00096263	-2.8228	0.153	0.609	-0.456
HOXA10	4.76726e-08	0.00174487	-3.01318	0.168	0.609	-0.441
ZNF852	4.33812e-07	0.015878	-2.07068	0.163	0.609	-0.446
RNF125	0.000493776	1	-2.05702	0.357	0.609	-0.252
GNAI2	1.25279e-09	4.58533e-05	2.02598	0.949	0.652	0.297
SDK2	1.01078e-05	0.369956	-2.32116	0.281	0.652	-0.371
MYLK	1.05536e-16	3.86271e-12	-4.03867	0.077	0.696	-0.619
HNRNPD	4.84086e-10	1.7718e-05	2.03024	0.954	0.696	0.258
MME	3.3768e-09	0.000123594	-3.17087	0.189	0.696	-0.507
HLA-DQB1	1.31344e-07	0.00480731	-2.38729	0.342	0.783	-0.441
KLF10	1.49225e-11	5.46177e-07	-3.68217	0.281	0.826	-0.545
H2AFZ	2.37651e-08	0.000869825	2.25527	0.944	0.826	0.118
LST1	1.40156e-12	5.12985e-08	2.18765	1	0.87	0.13
FAM30A	2.47971e-11	9.07598e-07	-3.09497	0.316	0.87	-0.554
TSC22D3	2.63252e-13	9.63528e-09	-3.35536	0.454	0.957	-0.503
LTB	2.1985e-12	8.04673e-08	2.63116	1	0.957	0.043
DNTT	1.26047e-30	4.61345e-26	-6.68855	0.092	1	-0.908
HIST1H4C	0.40079	1	2.10121	0.918	1	-0.082
