## Supplemental Table 9 for "Early-life human lymphopoiesis generates a distinct B-cell lineage"

### Sheet: S9_DEG_Parameters
DEG parameters:
Summary	4x fold-change, in >25% of cluster. fL genes excluded if expressed in more 10% of aBM cluster.
min.pct	0.25
logfc.threshold	2
test	Wilcoxon rank-sum
Cell selection	Comparison between fL and aBM mature B cells (cluster 8)
Filtering	fL signature was further refined by excluding genes expressed in more than 10% of aBM mature cells (pct.2<0.1). DEG matches Supplementary Table 3 mature B subset with an additional filtering.

### Sheet: MatureB_Signature
gene	p_val	p_val_adj	avg_log2FC	pct.1 (fL mature B)	pct.2 (aBM mature B)	tissue signature
JUP	0	0	3.37227	0.648	0.075	fL
SOX4	0	0	3.77759	0.61	0.058	fL
TAF10	0	0	2.98836	0.484	0.067	fL
HCK	0	0	2.78462	0.496	0.081	fL
RPS4Y1	0	0	3.4837	0.442	0.028	fL
LIMS2	0	0	2.92098	0.489	0.076	fL
HMCES	0	0	2.67919	0.486	0.078	fL
PTPRJ	0	0	2.8537	0.459	0.071	fL
HSPA1B	0	0	8.18417	0.372	0.004	fL
IGF2BP3	0	0	6.20764	0.343	0.004	fL
PPP1R14B	0	0	4.57365	0.32	0.015	fL
AEBP1	8.33192e-304	3.04956e-299	3.42744	0.358	0.031	fL
CD9	1.87955e-300	6.87935e-296	3.58601	0.364	0.036	fL
MARCKS	5.32708e-264	1.94977e-259	2.72804	0.408	0.071	fL
SRM	1.42142e-263	5.20253e-259	2.76503	0.382	0.056	fL
DTX1	1.25422e-256	4.59057e-252	3.32507	0.332	0.037	fL
TXNL4A	9.41683e-254	3.44665e-249	2.35356	0.412	0.073	fL
IQGAP2	2.58653e-253	9.46695e-249	2.83251	0.356	0.048	fL
CDK6	1.3062e-234	4.78081e-230	2.07893	0.431	0.091	fL
ALYREF	1.96454e-234	7.1904e-230	4.01097	0.256	0.015	fL
HSPH1	2.50846e-231	9.18122e-227	2.26827	0.431	0.097	fL
HNRNPAB	3.02858e-229	1.10849e-224	2.36547	0.372	0.063	fL
E2F5	5.21918e-215	1.91027e-210	2.03659	0.429	0.099	fL
ANXA2	1.15336e-212	4.22141e-208	2.21882	0.394	0.086	fL
MAP2K2	3.40571e-212	1.24652e-207	2.31034	0.346	0.059	fL
CKS2	1.53955e-207	5.6349e-203	2.69678	0.301	0.041	fL
TRIM28	2.54056e-196	9.29871e-192	2.15564	0.363	0.075	fL
NREP	6.52812e-191	2.38936e-186	2.80154	0.263	0.031	fL
TUBB6	1.28427e-187	4.70056e-183	2.35099	0.298	0.047	fL
DOK3	1.3153e-186	4.81415e-182	2.61098	0.286	0.043	fL
MARCH9	2.70392e-182	9.89661e-178	2.75985	0.254	0.03	fL
MYO1C	1.71576e-181	6.27986e-177	2.29652	0.323	0.064	fL
NR4A1	6.20437e-180	2.27086e-175	2.53431	0.323	0.066	fL
CD1C	7.27508e-179	2.66275e-174	2.28798	0.312	0.058	fL
CAPNS1	3.50161e-176	1.28163e-171	2.30411	0.289	0.047	fL
IKZF2	2.79348e-175	1.02244e-170	2.29253	0.303	0.055	fL
UBALD2	4.66587e-171	1.70776e-166	2.47256	0.285	0.049	fL
DUSP2	9.24445e-167	3.38356e-162	2.67595	0.3	0.061	fL
PAG1	2.20686e-166	8.07734e-162	2.47993	0.272	0.045	fL
SFMBT2	1.37515e-165	5.0332e-161	2.42822	0.258	0.038	fL
UNC93B1	5.52729e-165	2.02304e-160	2.01826	0.327	0.072	fL
SMARCA4	6.16892e-162	2.25788e-157	2.03149	0.304	0.061	fL
HRK	3.31913e-156	1.21483e-151	2.35065	0.265	0.046	fL
PAFAH1B3	2.277e-146	8.33404e-142	2.15489	0.251	0.043	fL
gene	p_val	p_val_adj	avg_log2FC	pct.1 (aBM mature B)	pct.2 (fL mature B)	tissue signature
ADAM28	0	0	5.4338	0.652	0.043	aBM
TSC22D3	0	0	2.83944	0.929	0.419	aBM
IL4R	0	0	4.31793	0.612	0.105	aBM
LINC01619	0	0	3.739	0.555	0.104	aBM
SELL	0	0	2.62522	0.669	0.224	aBM
PLPP5	3.597e-284	1.31654e-279	2.65325	0.603	0.201	aBM
FCER2	4.91791e-273	1.8e-268	2.16785	0.666	0.309	aBM
COL19A1	7.31448e-207	2.67717e-202	2.34125	0.544	0.216	aBM
CEMIP2	1.78032e-193	6.51615e-189	3.10255	0.437	0.119	aBM
SIPA1L1	3.54387e-186	1.29709e-181	2.26894	0.532	0.233	aBM
TSPO	1.17408e-139	4.29724e-135	3.82105	0.266	0.026	aBM
SKAP1	4.40067e-136	1.61069e-131	2.71588	0.374	0.119	aBM
FCRL3	2.43596e-131	8.91586e-127	4.41981	0.258	0.03	aBM
AC120193.1	3.10633e-131	1.13695e-126	4.15959	0.257	0.029	aBM
PELI1	1.38917e-119	5.08452e-115	2.89207	0.354	0.124	aBM
CTSH	1.09036e-100	3.99081e-96	3.23994	0.257	0.059	aBM
COBLL1	2.0963e-99	7.67267e-95	2.37022	0.294	0.085	aBM
FAM30A	9.61506e-78	3.51921e-73	2.05706	0.266	0.086	aBM
SNX9	9.38448e-76	3.43481e-71	2.22929	0.416	0.259	aBM
BIN2	4.36009e-72	1.59584e-67	2.03655	0.277	0.108	aBM
